# TXN, a Xanthohumol Derivative, Attenuates High-Fat Diet Induced Hepatic Steatosis by Antagonizing PPARγ

**DOI:** 10.1101/2021.01.11.426043

**Authors:** Yang Zhang, Gerd Bobe, Cristobal L. Miranda, Malcolm B. Lowry, Victor L. Hsu, Christiane V. Löhr, Carmen P. Wong, Donald B. Jump, Matthew M. Robinson, Thomas J. Sharpton, Claudia S. Maier, Jan F. Stevens, Adrian F. Gombart

## Abstract

We previously reported xanthohumol (XN), and its synthetic derivative tetrahydro-XN (TXN) attenuates high-fat diet (HFD) induced obesity and metabolic syndrome in C57BL/6J mice. The objective of the current study was to determine the effect of XN and TXN on lipid accumulation in the liver. Non-supplemented mice were unable to adapt their caloric intake to 60% HFD, resulting in obesity and hepatic steatosis; however, TXN reduced weight gain and decreased hepatic steatosis. Liver transcriptomics indicated TXN might antagonize lipogenic PPARγ actions *in vivo*. XN and TXN inhibited rosiglitazone-induced 3T3-L1 cell differentiation concomitant with decreased expression of lipogenesis-related genes. A PPARγ competitive binding assay showed XN and TXN bind to PPARγ with an IC_50_ similar to pioglitazone and 8-10 times stronger than oleate. Molecular docking simulations demonstrated XN and TXN bind in the PPARγ ligand-binding domain pocket. Our findings are consistent with XN and TXN acting as antagonists of PPARγ.
