## Supplementary material for "TXN, a Xanthohumol Derivative, Attenuates High-Fat Diet Induced Hepatic Steatosis by Antagonizing PPARγ": Figure 2 source data: phenome_feeding.csv

ID	Treatment	Weight	Weight_gain_percent	Food_Intake_weekly	Calories_weekly	Date	Week
1	LFD	27	0	26.11	92.6	2/4/19	0
2	LFD	28	0	26.04	92.3	2/4/19	0
3	LFD	23.1	0	21.5	76.2	2/4/19	0
4	LFD	25.9	0	26.61	94.4	2/4/19	0
5	LFD	25.7	0	22.68	80.4	2/4/19	0
6	LFD	26.3	0	18.8	66.7	2/4/19	0
7	LFD	25.6	0	24.1	85.5	2/4/19	0
8	LFD	26	0	28.8	102.1	2/4/19	0
9	LFD	26.2	0	22.7	80.5	2/4/19	0
10	LFD	23.7	0	22.6	80.1	2/4/19	0
11	LFD	25.7	0	27	95.7	2/4/19	0
12	LFD	25.9	0	25.3	89.7	2/4/19	0
13	HFD	24.3	0	21.8	111.7	2/4/19	0
14	HFD	23.8	0	26.41	135.3	2/4/19	0
15	HFD	25.4	0	24.46	125.3	2/4/19	0
16	HFD	27.5	0	24.73	126.7	2/4/19	0
17	HFD	24.5	0	20.16	103.3	2/4/19	0
18	HFD	25.4	0	25.88	132.6	2/4/19	0
19	HFD	26.1	0	27.9	142.9	2/4/19	0
20	HFD	26.2	0	26.9	137.8	2/4/19	0
21	HFD	26	0	24.2	124	2/4/19	0
22	HFD	25.6	0	23.4	119.9	2/4/19	0
23	HFD	24.2	0	27.1	138.8	2/4/19	0
24	HFD	25.5	0	23.6	120.9	2/4/19	0
25	HFD+LXN	27.4	0	20.91	107.1	2/4/19	0
26	HFD+LXN	26.1	0	16.41	84.1	2/4/19	0
27	HFD+LXN	25.8	0	25.78	132	2/4/19	0
28	HFD+LXN	26.1	0	26.22	134.3	2/4/19	0
29	HFD+LXN	26.1	0	24.76	126.8	2/4/19	0
30	HFD+LXN	25.4	0	24.27	124.3	2/4/19	0
31	HFD+LXN	27.2	0	30.1	154.2	2/4/19	0
32	HFD+LXN	25.2	0	25.9	132.7	2/4/19	0
33	HFD+LXN	29	0	27.2	139.3	2/4/19	0
34	HFD+LXN	26.5	0	22.2	113.7	2/4/19	0
35	HFD+LXN	25.4	0	22.9	117.3	2/4/19	0
36	HFD+LXN	23.6	0	23	117.8	2/4/19	0
37	HFD+HXN	27.8	0	24.54	125.7	2/4/19	0
38	HFD+HXN	23.8	0	21.25	108.8	2/4/19	0
39	HFD+HXN	24.8	0	21.38	109.5	2/4/19	0
40	HFD+HXN	25.1	0	19.3	98.9	2/4/19	0
41	HFD+HXN	25.1	0	20.12	103.1	2/4/19	0
42	HFD+HXN	26.8	0	22.72	116.4	2/4/19	0
43	HFD+HXN	25.1	0	23.9	122.4	2/4/19	0
44	HFD+HXN	24.7	0	24.6	126	2/4/19	0
45	HFD+HXN	25.4	0	26.6	136.2	2/4/19	0
46	HFD+HXN	23.7	0	22.3	114.2	2/4/19	0
47	HFD+HXN	27.3	0	23.2	118.8	2/4/19	0
48	HFD+HXN	23.7	0	23.2	118.8	2/4/19	0
49	HFD+TXN	26	0	20.36	104.3	2/4/19	0
51	HFD+TXN	25	0	24.04	123.1	2/4/19	0
52	HFD+TXN	24.5	0	24.43	125.1	2/4/19	0
53	HFD+TXN	26.5	0	25.61	131.2	2/4/19	0
54	HFD+TXN	21.9	0	24.38	124.9	2/4/19	0
55	HFD+TXN	23.9	0	23.4	119.9	2/4/19	0
56	HFD+TXN	27.5	0	25.5	130.6	2/4/19	0
57	HFD+TXN	26.8	0	26.9	137.8	2/4/19	0
58	HFD+TXN	25.1	0	23.3	119.3	2/4/19	0
59	HFD+TXN	26.1	0	26.5	135.7	2/4/19	0
60	HFD+TXN	26.1	0	23.8	121.9	2/4/19	0
1	LFD	28.3	4.81	25.4	90.1	2/12/19	1
2	LFD	28	0	20	70.9	2/12/19	1
3	LFD	23.8	3.03	25.2	89.4	2/12/19	1
4	LFD	28.1	8.49	31.4	111.3	2/12/19	1
5	LFD	25.4	-1.17	23.9	84.7	2/12/19	1
6	LFD	26.5	0.76	19.8	70.2	2/12/19	1
7	LFD	26.2	2.34	20.3	72	2/12/19	1
8	LFD	27.2	4.62	28.8	102.1	2/12/19	1
9	LFD	26.8	2.29	20.4	72.3	2/12/19	1
10	LFD	24.3	2.53	20.6	73	2/12/19	1
11	LFD	26.1	1.56	18.9	67	2/12/19	1
12	LFD	27.7	6.95	22	78	2/12/19	1
13	HFD	25.7	5.76	16.3	83.5	2/12/19	1
14	HFD	28.2	18.49	25.4	130.1	2/12/19	1
15	HFD	27.4	7.87	17	87.1	2/12/19	1
16	HFD	29.1	5.82	19.3	98.9	2/12/19	1
17	HFD	28.1	14.69	18.7	95.8	2/12/19	1
18	HFD	27.2	7.09	15.6	79.9	2/12/19	1
19	HFD	26.7	2.3	16.5	84.5	2/12/19	1
20	HFD	28.7	9.54	14.7	75.3	2/12/19	1
21	HFD	29.2	12.31	19.5	99.9	2/12/19	1
22	HFD	27.4	7.03	18	92.2	2/12/19	1
23	HFD	24.6	1.65	17.1	87.6	2/12/19	1
24	HFD	27.4	7.45	17.1	87.6	2/12/19	1
25	HFD+LXN	27.3	-0.36	15.6	79.9	2/12/19	1
26	HFD+LXN	28.7	9.96	19	97.3	2/12/19	1
27	HFD+LXN	27.4	6.2	18	92.2	2/12/19	1
28	HFD+LXN	29.2	11.88	18.4	94.2	2/12/19	1
29	HFD+LXN	29.2	11.88	15.3	78.4	2/12/19	1
30	HFD+LXN	28.2	11.02	10.9	55.8	2/12/19	1
31	HFD+LXN	29.7	9.19	19.8	101.4	2/12/19	1
32	HFD+LXN	27.3	8.33	14.5	74.3	2/12/19	1
33	HFD+LXN	32.3	11.38	10.1	51.7	2/12/19	1
34	HFD+LXN	27.6	4.15	17.7	90.7	2/12/19	1
35	HFD+LXN	27.4	7.87	14.3	73.2	2/12/19	1
36	HFD+LXN	23.8	0.85	16.7	85.5	2/12/19	1
37	HFD+HXN	27.7	-0.36	11.5	58.9	2/12/19	1
38	HFD+HXN	25	5.04	12	61.5	2/12/19	1
39	HFD+HXN	26.7	7.66	18.6	95.3	2/12/19	1
40	HFD+HXN	26.8	6.77	11.9	61	2/12/19	1
41	HFD+HXN	26	3.59	16.6	85	2/12/19	1
42	HFD+HXN	31.5	17.54	13.5	69.1	2/12/19	1
43	HFD+HXN	26.6	5.98	16.4	84	2/12/19	1
44	HFD+HXN	25.8	4.45	18.9	96.8	2/12/19	1
45	HFD+HXN	27.9	9.84	13.7	70.2	2/12/19	1
46	HFD+HXN	25.6	8.02	13.6	69.7	2/12/19	1
47	HFD+HXN	29.6	8.42	18.1	92.7	2/12/19	1
48	HFD+HXN	24.8	4.64	17.4	89.1	2/12/19	1
49	HFD+TXN	27.2	4.62	13.9	71.2	2/12/19	1
51	HFD+TXN	25.7	2.8	17.9	91.7	2/12/19	1
52	HFD+TXN	25.5	4.08	16.9	86.6	2/12/19	1
53	HFD+TXN	28.1	6.04	15.5	79.4	2/12/19	1
54	HFD+TXN	22	0.46	10.7	54.8	2/12/19	1
55	HFD+TXN	25.8	7.95	18.4	94.2	2/12/19	1
56	HFD+TXN	27.8	1.09	19.2	98.3	2/12/19	1
57	HFD+TXN	28	4.48	26	133.2	2/12/19	1
58	HFD+TXN	25.5	1.59	24.5	125.5	2/12/19	1
59	HFD+TXN	25.5	-2.3	31.4	160.8	2/12/19	1
60	HFD+TXN	26.3	0.77	29	148.5	2/12/19	1
1	LFD	28.9	7.04	19.7	69.9	2/19/19	2
2	LFD	27.1	-3.21	15.5	55	2/19/19	2
3	LFD	24.5	6.06	18.4	65.2	2/19/19	2
4	LFD	27.9	7.72	25.6	90.8	2/19/19	2
5	LFD	25.5	-0.78	20.4	72.3	2/19/19	2
6	LFD	27.6	4.94	22.5	79.8	2/19/19	2
7	LFD	27.6	7.81	21.4	75.9	2/19/19	2
8	LFD	28.7	10.38	28.4	100.7	2/19/19	2
9	LFD	27.5	4.96	22.3	79.1	2/19/19	2
10	LFD	23.8	0.42	18.2	64.5	2/19/19	2
11	LFD	27	5.06	20.8	73.8	2/19/19	2
12	LFD	28.2	8.88	21.9	77.7	2/19/19	2
13	HFD	26.9	10.7	18.3	93.7	2/19/19	2
14	HFD	29.9	25.63	23	117.8	2/19/19	2
15	HFD	29.7	16.93	18.7	95.8	2/19/19	2
16	HFD	31.8	15.64	22	112.7	2/19/19	2
17	HFD	29	18.37	18.4	94.2	2/19/19	2
18	HFD	28.2	11.02	17.7	90.7	2/19/19	2
19	HFD	28	7.28	19	97.3	2/19/19	2
20	HFD	30.9	17.94	21.9	112.2	2/19/19	2
21	HFD	32.7	25.77	21	107.6	2/19/19	2
22	HFD	28.7	12.11	18.2	93.2	2/19/19	2
23	HFD	25.9	7.02	19.4	99.4	2/19/19	2
24	HFD	29.2	14.51	19.6	100.4	2/19/19	2
25	HFD+LXN	29.5	7.66	20.2	103.5	2/19/19	2
26	HFD+LXN	29.5	13.03	20.2	103.5	2/19/19	2
27	HFD+LXN	30.2	17.05	23.7	121.4	2/19/19	2
28	HFD+LXN	32.1	22.99	24	122.9	2/19/19	2
29	HFD+LXN	30.8	18.01	20.9	107	2/19/19	2
30	HFD+LXN	30	18.11	20.8	106.5	2/19/19	2
31	HFD+LXN	31.8	16.91	25.3	129.6	2/19/19	2
32	HFD+LXN	29.3	16.27	20.6	105.5	2/19/19	2
33	HFD+LXN	34.8	20	24	122.9	2/19/19	2
34	HFD+LXN	29.2	10.19	20.9	107	2/19/19	2
35	HFD+LXN	28.4	11.81	21.1	108.1	2/19/19	2
36	HFD+LXN	24.9	5.51	20.7	106	2/19/19	2
37	HFD+HXN	28	0.72	17.4	89.1	2/19/19	2
38	HFD+HXN	25.8	8.4	19.2	98.3	2/19/19	2
39	HFD+HXN	29.4	18.55	21.8	111.7	2/19/19	2
40	HFD+HXN	27	7.57	21.9	112.2	2/19/19	2
41	HFD+HXN	28.1	11.95	20	102.4	2/19/19	2
42	HFD+HXN	32.4	20.9	21.8	111.7	2/19/19	2
43	HFD+HXN	27.3	8.76	18.6	95.3	2/19/19	2
44	HFD+HXN	27.2	10.12	19.8	101.4	2/19/19	2
45	HFD+HXN	28.5	12.2	18.9	96.8	2/19/19	2
46	HFD+HXN	26.4	11.39	17	87.1	2/19/19	2
47	HFD+HXN	31.5	15.38	20	102.4	2/19/19	2
48	HFD+HXN	26.5	11.81	20.4	104.5	2/19/19	2
49	HFD+TXN	27.6	6.15	20.5	105	2/19/19	2
51	HFD+TXN	27	8	19.3	98.9	2/19/19	2
52	HFD+TXN	26	6.12	21.7	111.1	2/19/19	2
53	HFD+TXN	29	9.43	21.9	112.2	2/19/19	2
54	HFD+TXN	22.1	0.91	16.8	86	2/19/19	2
55	HFD+TXN	26.4	10.46	18.9	96.8	2/19/19	2
56	HFD+TXN	28	1.82	27.7	141.9	2/19/19	2
57	HFD+TXN	29.8	11.19	39.7	203.3	2/19/19	2
58	HFD+TXN	26.3	4.78	22.1	113.2	2/19/19	2
59	HFD+TXN	25.3	-3.07	34.8	178.2	2/19/19	2
60	HFD+TXN	26.1	0	31.2	159.8	2/19/19	2
1	LFD	28.9	7.04	22.9	81.2	2/26/19	3
2	LFD	28.3	1.07	20.5	72.69	2/26/19	3
3	LFD	25.6	10.82	21	74.47	2/26/19	3
4	LFD	27.1	4.63	23.7	84.04	2/26/19	3
5	LFD	25.6	-0.39	22	78.01	2/26/19	3
6	LFD	29.7	12.93	23.2	82.27	2/26/19	3
7	LFD	27.8	8.59	20.5	72.69	2/26/19	3
8	LFD	26.8	3.08	23.6	83.68	2/26/19	3
9	LFD	28.5	8.78	23.2	82.27	2/26/19	3
10	LFD	24	1.27	19	67.37	2/26/19	3
11	LFD	28.1	9.34	20.3	71.98	2/26/19	3
12	LFD	30.1	16.22	23.8	84.39	2/26/19	3
13	HFD	29.4	20.99	20.8	106.54	2/26/19	3
14	HFD	32.2	35.29	22.5	115.24	2/26/19	3
15	HFD	32.1	26.38	19.6	100.39	2/26/19	3
16	HFD	33.8	22.91	20.1	102.95	2/26/19	3
17	HFD	31	26.53	19.1	97.83	2/26/19	3
18	HFD	29.8	17.32	18.7	95.78	2/26/19	3
19	HFD	29.2	11.88	18.8	96.29	2/26/19	3
20	HFD	32.2	22.9	20.3	103.98	2/26/19	3
21	HFD	34.5	32.69	19.9	101.93	2/26/19	3
22	HFD	30.1	17.58	18.1	92.71	2/26/19	3
23	HFD	27.3	12.81	19.9	101.93	2/26/19	3
24	HFD	32.1	25.88	20.7	106.03	2/26/19	3
25	HFD+LXN	29.3	6.93	17.8	91.17	2/26/19	3
26	HFD+LXN	30.6	17.24	19.1	97.83	2/26/19	3
27	HFD+LXN	31.4	21.71	20.4	104.49	2/26/19	3
28	HFD+LXN	34.6	32.57	22.1	113.2	2/26/19	3
29	HFD+LXN	30.6	17.24	17.6	90.15	2/26/19	3
30	HFD+LXN	32.5	27.95	21.5	110.12	2/26/19	3
31	HFD+LXN	34.8	27.94	23	117.81	2/26/19	3
32	HFD+LXN	31	23.02	20.4	104.49	2/26/19	3
33	HFD+LXN	36.8	26.9	22.9	117.29	2/26/19	3
34	HFD+LXN	30.2	13.96	20.8	106.54	2/26/19	3
35	HFD+LXN	30.1	18.5	20.6	105.51	2/26/19	3
36	HFD+LXN	25.5	8.05	14.4	73.76	2/26/19	3
37	HFD+HXN	28.8	3.6	18.7	95.78	2/26/19	3
38	HFD+HXN	27.2	14.29	20.5	105	2/26/19	3
39	HFD+HXN	31.8	28.23	20.4	104.49	2/26/19	3
40	HFD+HXN	28.3	12.75	22.8	116.78	2/26/19	3
41	HFD+HXN	29.4	17.13	19.9	101.93	2/26/19	3
42	HFD+HXN	33.5	25	19.7	100.9	2/26/19	3
43	HFD+HXN	28	11.55	15.7	80.42	2/26/19	3
44	HFD+HXN	28.2	14.17	19.8	101.42	2/26/19	3
45	HFD+HXN	28.8	13.39	17.5	89.63	2/26/19	3
46	HFD+HXN	27.3	15.19	16.9	86.56	2/26/19	3
47	HFD+HXN	34	24.54	21.1	108.07	2/26/19	3
48	HFD+HXN	28.5	20.25	20.7	106.03	2/26/19	3
49	HFD+TXN	27.6	6.15	19.8	101.42	2/26/19	3
51	HFD+TXN	28.3	13.2	19.2	98.34	2/26/19	3
52	HFD+TXN	26.3	7.35	15.8	80.93	2/26/19	3
53	HFD+TXN	30	13.21	18.3	93.73	2/26/19	3
54	HFD+TXN	22.5	2.74	19.3	98.85	2/26/19	3
55	HFD+TXN	26.4	10.46	16.2	82.98	2/26/19	3
56	HFD+TXN	28.7	4.36	22.6	115.76	2/26/19	3
57	HFD+TXN	31	15.67	27.1	138.81	2/26/19	3
58	HFD+TXN	26.8	6.77	21	107.56	2/26/19	3
59	HFD+TXN	26	-0.38	26.7	136.76	2/26/19	3
60	HFD+TXN	26.5	1.53	23.2	118.83	2/26/19	3
1	LFD	29.9	10.74	24.2	85.81	3/5/19	4
2	LFD	28.5	1.79	21.3	75.53	3/5/19	4
3	LFD	26.7	15.58	21.3	75.53	3/5/19	4
4	LFD	27.3	5.41	26.5	93.97	3/5/19	4
5	LFD	26.1	1.56	21.5	76.24	3/5/19	4
6	LFD	30.4	15.59	26.2	92.9	3/5/19	4
7	LFD	28.3	10.55	20.9	74.11	3/5/19	4
8	LFD	28.6	10	27	95.74	3/5/19	4
9	LFD	29.2	11.45	21.3	75.53	3/5/19	4
10	LFD	25.7	8.44	22.1	78.37	3/5/19	4
11	LFD	28.5	10.89	21.8	77.3	3/5/19	4
12	LFD	30.1	16.22	23	81.56	3/5/19	4
13	HFD	30.3	24.69	20.2	103.46	3/5/19	4
14	HFD	33.3	39.92	21.9	112.17	3/5/19	4
15	HFD	34.8	37.01	19.6	100.39	3/5/19	4
16	HFD	34.7	26.18	19.4	99.37	3/5/19	4
17	HFD	32.4	32.24	18.6	95.27	3/5/19	4
18	HFD	30.7	20.87	18.1	92.71	3/5/19	4
19	HFD	29.1	11.49	15.5	79.39	3/5/19	4
20	HFD	33.2	26.72	18.4	94.24	3/5/19	4
21	HFD	36.7	41.15	18.4	94.24	3/5/19	4
22	HFD	33.5	30.86	20.5	105	3/5/19	4
23	HFD	28	15.7	19.1	97.83	3/5/19	4
24	HFD	33.4	30.98	20.9	107.05	3/5/19	4
25	HFD+LXN	31.7	15.69	20.8	106.54	3/5/19	4
26	HFD+LXN	32.6	24.9	19.7	100.9	3/5/19	4
27	HFD+LXN	34.5	33.72	22.4	114.73	3/5/19	4
28	HFD+LXN	36.4	39.46	21.2	108.59	3/5/19	4
29	HFD+LXN	32.6	24.9	21.3	109.1	3/5/19	4
30	HFD+LXN	34.5	35.83	20.5	105	3/5/19	4
31	HFD+LXN	35.8	31.62	20.4	104.49	3/5/19	4
32	HFD+LXN	31.6	25.4	17.5	89.63	3/5/19	4
33	HFD+LXN	38.7	33.45	19.6	100.39	3/5/19	4
34	HFD+LXN	31.2	17.74	19.7	100.9	3/5/19	4
35	HFD+LXN	32.6	28.35	20	102.44	3/5/19	4
36	HFD+LXN	26	10.17	16.5	84.51	3/5/19	4
37	HFD+HXN	29.6	6.47	18.3	93.73	3/5/19	4
38	HFD+HXN	28.1	18.07	19.4	99.37	3/5/19	4
39	HFD+HXN	33	33.06	20.9	107.05	3/5/19	4
40	HFD+HXN	29.3	16.73	19.4	99.37	3/5/19	4
41	HFD+HXN	31.6	25.9	22.7	116.27	3/5/19	4
42	HFD+HXN	36	34.33	22	112.68	3/5/19	4
43	HFD+HXN	28.8	14.74	16.2	82.98	3/5/19	4
44	HFD+HXN	29.4	19.03	17	87.07	3/5/19	4
45	HFD+HXN	29.1	14.57	16.7	85.54	3/5/19	4
46	HFD+HXN	28.3	19.41	17	87.07	3/5/19	4
47	HFD+HXN	35.2	28.94	17.8	91.17	3/5/19	4
48	HFD+HXN	30.7	29.54	21.2	108.59	3/5/19	4
49	HFD+TXN	28.6	10	18.2	93.22	3/5/19	4
51	HFD+TXN	28.9	15.6	17.3	88.61	3/5/19	4
52	HFD+TXN	26.8	9.39	23.4	119.85	3/5/19	4
53	HFD+TXN	30.4	14.72	20	102.44	3/5/19	4
54	HFD+TXN	23.5	7.31	19.2	98.34	3/5/19	4
55	HFD+TXN	27.5	15.06	17.3	88.61	3/5/19	4
56	HFD+TXN	28.9	5.09	16.4	84	3/5/19	4
57	HFD+TXN	32.1	19.78	23	117.81	3/5/19	4
58	HFD+TXN	27.1	7.97	18.2	93.22	3/5/19	4
59	HFD+TXN	27	3.45	28.7	147	3/5/19	4
60	HFD+TXN	28	7.28	23.4	119.85	3/5/19	4
1	LFD	30.7	13.7	24	85.1	3/12/19	5
2	LFD	29.2	4.29	24.1	85.46	3/12/19	5
3	LFD	27.8	20.35	23.2	82.27	3/12/19	5
4	LFD	29	11.97	29.5	104.61	3/12/19	5
5	LFD	26.1	1.56	22.5	79.78	3/12/19	5
6	LFD	30.6	16.35	23.9	84.75	3/12/19	5
7	LFD	28.8	12.5	23.6	83.68	3/12/19	5
8	LFD	30.5	17.31	29.4	104.25	3/12/19	5
9	LFD	29.3	11.83	25.4	90.07	3/12/19	5
10	LFD	26.3	10.97	25	88.65	3/12/19	5
11	LFD	28.3	10.12	20.8	73.76	3/12/19	5
12	LFD	30.2	16.6	23.6	83.68	3/12/19	5
13	HFD	31.5	29.63	20.6	105.51	3/12/19	5
14	HFD	35.8	50.42	22.8	116.78	3/12/19	5
15	HFD	35.7	40.55	18.1	92.71	3/12/19	5
16	HFD	36	30.91	18.9	96.81	3/12/19	5
17	HFD	34.1	39.18	19.9	101.93	3/12/19	5
18	HFD	32.8	29.13	20.4	104.49	3/12/19	5
19	HFD	30.7	17.62	19.4	99.37	3/12/19	5
20	HFD	35.4	35.11	20.6	105.51	3/12/19	5
21	HFD	38.6	48.46	20.5	105	3/12/19	5
22	HFD	34.1	33.2	14.3	73.24	3/12/19	5
23	HFD	29.2	20.66	19.6	100.39	3/12/19	5
24	HFD	35.6	39.61	19.9	101.93	3/12/19	5
25	HFD+LXN	32.6	18.98	19.1	97.83	3/12/19	5
26	HFD+LXN	34.4	31.8	21.7	111.15	3/12/19	5
27	HFD+LXN	36	39.53	21.7	111.15	3/12/19	5
28	HFD+LXN	38	45.59	21.8	111.66	3/12/19	5
29	HFD+LXN	32.8	25.67	19.3	98.85	3/12/19	5
30	HFD+LXN	36.1	42.13	19.6	100.39	3/12/19	5
31	HFD+LXN	36.4	33.82	23.4	119.85	3/12/19	5
32	HFD+LXN	32.2	27.78	18.2	93.22	3/12/19	5
33	HFD+LXN	39.3	35.52	19.5	99.88	3/12/19	5
34	HFD+LXN	30.9	16.6	16.4	84	3/12/19	5
35	HFD+LXN	33.1	30.31	22.6	115.76	3/12/19	5
36	HFD+LXN	26.3	11.44	17.2	88.1	3/12/19	5
37	HFD+HXN	31	11.51	17.8	91.17	3/12/19	5
38	HFD+HXN	30	26.05	19.96	102.24	3/12/19	5
39	HFD+HXN	34.7	39.92	19.2	98.34	3/12/19	5
40	HFD+HXN	29.5	17.53	16.4	84	3/12/19	5
41	HFD+HXN	33	31.47	18.6	95.27	3/12/19	5
42	HFD+HXN	36.4	35.82	20.4	104.49	3/12/19	5
43	HFD+HXN	30	19.52	15.6	79.9	3/12/19	5
44	HFD+HXN	30.7	24.29	20.1	102.95	3/12/19	5
45	HFD+HXN	30.5	20.08	17.3	88.61	3/12/19	5
46	HFD+HXN	29.5	24.47	18	92.2	3/12/19	5
47	HFD+HXN	36.7	34.43	19.1	97.83	3/12/19	5
48	HFD+HXN	32.1	35.44	21.4	109.61	3/12/19	5
49	HFD+TXN	29	11.54	22.3	114.22	3/12/19	5
51	HFD+TXN	30.4	21.6	17.7	90.66	3/12/19	5
52	HFD+TXN	27.4	11.84	15.9	81.44	3/12/19	5
53	HFD+TXN	32	20.75	19.4	99.37	3/12/19	5
54	HFD+TXN	24.1	10.05	17.7	90.66	3/12/19	5
55	HFD+TXN	29.5	23.43	18.6	95.27	3/12/19	5
56	HFD+TXN	29.4	6.91	17.6	90.15	3/12/19	5
57	HFD+TXN	32.7	22.01	24.6	126	3/12/19	5
58	HFD+TXN	28.8	14.74	19.5	99.88	3/12/19	5
59	HFD+TXN	28	7.28	30.6	156.73	3/12/19	5
60	HFD+TXN	28.6	9.58	24.7	126.51	3/12/19	5
1	LFD	31.6	17	23.4	82.98	3/19/19	6
2	LFD	27.9	-0.4	21.3	75.53	3/19/19	6
3	LFD	28.5	23.4	22.2	78.72	3/19/19	6
4	LFD	30.4	17.4	30	106.38	3/19/19	6
5	LFD	27	5.1	21.7	76.95	3/19/19	6
6	LFD	29	10.3	21.4	75.88	3/19/19	6
7	LFD	28.5	11.3	20.5	72.69	3/19/19	6
8	LFD	31.1	19.6	28.3	100.35	3/19/19	6
9	LFD	30.3	15.6	24.7	87.59	3/19/19	6
10	LFD	27.5	16	23.1	81.91	3/19/19	6
11	LFD	28.6	11.3	21.9	77.66	3/19/19	6
12	LFD	31	19.7	25.7	91.13	3/19/19	6
13	HFD	32.6	34.2	19.5	99.88	3/19/19	6
14	HFD	38.5	61.8	21.8	111.66	3/19/19	6
15	HFD	38.8	52.8	20.5	105	3/19/19	6
16	HFD	37.8	37.5	19.4	99.37	3/19/19	6
17	HFD	33.1	35.1	16.9	86.56	3/19/19	6
18	HFD	35.5	39.8	20.8	106.54	3/19/19	6
19	HFD	33	26.4	20.5	105	3/19/19	6
20	HFD	38	45	20.7	106.03	3/19/19	6
21	HFD	39.9	53.5	18.4	94.24	3/19/19	6
22	HFD	36	40.6	19	97.32	3/19/19	6
23	HFD	31.2	28.9	18.9	96.81	3/19/19	6
24	HFD	36.7	43.9	18.4	94.24	3/19/19	6
25	HFD+LXN	33.2	21.2	17.1	87.59	3/19/19	6
26	HFD+LXN	36.2	38.7	19.6	100.39	3/19/19	6
27	HFD+LXN	37.1	43.8	18.7	95.78	3/19/19	6
28	HFD+LXN	39.6	51.7	19.2	98.34	3/19/19	6
29	HFD+LXN	34.7	33	19.4	99.37	3/19/19	6
30	HFD+LXN	36.7	44.5	17.8	91.17	3/19/19	6
31	HFD+LXN	37.5	37.9	19.1	97.83	3/19/19	6
32	HFD+LXN	33.8	34.1	18.1	92.71	3/19/19	6
33	HFD+LXN	40.7	40.3	20.2	103.46	3/19/19	6
34	HFD+LXN	33.1	24.9	20.3	103.98	3/19/19	6
35	HFD+LXN	34.5	35.8	21.4	109.61	3/19/19	6
36	HFD+LXN	27.4	16.1	17.6	90.15	3/19/19	6
37	HFD+HXN	32.3	16.2	16.4	84	3/19/19	6
38	HFD+HXN	30.8	29.4	17.4	89.12	3/19/19	6
39	HFD+HXN	36	45.2	16.7	85.54	3/19/19	6
40	HFD+HXN	31.7	26.3	17.4	89.12	3/19/19	6
41	HFD+HXN	35.8	42.6	18.1	92.71	3/19/19	6
42	HFD+HXN	38.2	42.5	17.2	88.1	3/19/19	6
43	HFD+HXN	30.2	20.3	15.7	80.42	3/19/19	6
44	HFD+HXN	31.9	29.1	17.2	88.1	3/19/19	6
45	HFD+HXN	32.9	29.5	18.7	95.78	3/19/19	6
46	HFD+HXN	30.1	27	14.7	75.29	3/19/19	6
47	HFD+HXN	38.2	39.9	18.5	94.76	3/19/19	6
48	HFD+HXN	33.2	40.1	17.6	90.15	3/19/19	6
49	HFD+TXN	31.4	20.8	18.4	94.24	3/19/19	6
51	HFD+TXN	32.5	30	17.8	91.17	3/19/19	6
52	HFD+TXN	29	18.4	15.2	77.85	3/19/19	6
53	HFD+TXN	34.2	29.1	17.6	90.15	3/19/19	6
54	HFD+TXN	24.8	13.2	14.8	75.81	3/19/19	6
55	HFD+TXN	29.6	23.8	15.4	78.88	3/19/19	6
56	HFD+TXN	29.7	8	16.7	85.54	3/19/19	6
57	HFD+TXN	34.8	29.9	19.9	101.93	3/19/19	6
58	HFD+TXN	30.1	19.9	19	97.32	3/19/19	6
59	HFD+TXN	28.5	9.2	14.4	73.76	3/19/19	6
60	HFD+TXN	29.8	14.2	22.5	115.24	3/19/19	6
1	LFD	33.4	23.7	25	88.65	3/26/19	7
2	LFD	27.7	-1.1	15.9	56.38	3/26/19	7
3	LFD	29.6	28.1	20.5	72.69	3/26/19	7
4	LFD	30.6	18.1	28	99.29	3/26/19	7
5	LFD	27.4	6.6	21.1	74.82	3/26/19	7
6	LFD	31.3	19	22.5	79.78	3/26/19	7
7	LFD	30	17.2	21.8	77.3	3/26/19	7
8	LFD	32.9	26.5	27.5	97.51	3/26/19	7
9	LFD	31.9	21.8	23.7	84.04	3/26/19	7
10	LFD	26.7	12.7	17.1	60.64	3/26/19	7
11	LFD	30.6	19.1	21.9	77.66	3/26/19	7
12	LFD	32.5	25.5	22.7	80.49	3/26/19	7
13	HFD	34.5	42	19.7	100.9	3/26/19	7
14	HFD	40.3	69.3	21.5	110.12	3/26/19	7
15	HFD	41.6	63.8	19.9	101.93	3/26/19	7
16	HFD	38.8	41.1	17.8	91.17	3/26/19	7
17	HFD	32	30.6	15.8	80.93	3/26/19	7
18	HFD	38.1	50	21.4	109.61	3/26/19	7
19	HFD	34.8	33.3	19.4	99.37	3/26/19	7
20	HFD	40.2	53.4	20.9	107.05	3/26/19	7
21	HFD	41.5	59.6	17.5	89.63	3/26/19	7
22	HFD	38.6	50.8	19.4	99.37	3/26/19	7
23	HFD	33.5	38.4	18.5	94.76	3/26/19	7
24	HFD	38.2	49.8	17.4	89.12	3/26/19	7
25	HFD+LXN	35.2	28.5	18.5	94.76	3/26/19	7
26	HFD+LXN	38.8	48.7	21.2	108.59	3/26/19	7
27	HFD+LXN	39.7	53.9	20.2	103.46	3/26/19	7
28	HFD+LXN	40.5	55.2	18.4	94.24	3/26/19	7
29	HFD+LXN	36.4	39.5	20.1	102.95	3/26/19	7
30	HFD+LXN	38.7	52.4	18.9	96.81	3/26/19	7
31	HFD+LXN	40.8	50	22.5	115.24	3/26/19	7
32	HFD+LXN	35.5	40.9	16.5	84.51	3/26/19	7
33	HFD+LXN	42.7	47.2	19.7	100.9	3/26/19	7
34	HFD+LXN	35.5	34	19.5	99.88	3/26/19	7
35	HFD+LXN	34.9	37.4	20.9	107.05	3/26/19	7
36	HFD+LXN	28.3	19.9	15.1	77.34	3/26/19	7
37	HFD+HXN	34.3	23.4	17.9	91.68	3/26/19	7
38	HFD+HXN	32	34.5	17.7	90.66	3/26/19	7
39	HFD+HXN	35.5	43.1	13.8	70.68	3/26/19	7
40	HFD+HXN	32.4	29.1	16.8	86.05	3/26/19	7
41	HFD+HXN	37.3	48.6	16.8	86.05	3/26/19	7
42	HFD+HXN	39.7	48.1	15.3	78.37	3/26/19	7
43	HFD+HXN	32.3	28.7	17.3	88.61	3/26/19	7
44	HFD+HXN	33.2	34.4	15.9	81.44	3/26/19	7
45	HFD+HXN	35.1	38.2	15.4	78.88	3/26/19	7
46	HFD+HXN	31	30.8	18.1	92.71	3/26/19	7
47	HFD+HXN	40.8	49.5	15.1	77.34	3/26/19	7
48	HFD+HXN	34.7	46.4	13.9	71.2	3/26/19	7
49	HFD+TXN	31	19.2	16.6	85.03	3/26/19	7
51	HFD+TXN	33.5	34	16	81.95	3/26/19	7
52	HFD+TXN	29.9	22	14.7	75.29	3/26/19	7
53	HFD+TXN	35.5	34	17.2	88.1	3/26/19	7
54	HFD+TXN	25.6	16.9	14.1	72.22	3/26/19	7
55	HFD+TXN	30.9	29.3	15.6	79.9	3/26/19	7
56	HFD+TXN	30.6	11.3	14.4	73.76	3/26/19	7
57	HFD+TXN	37.9	41.4	20.4	104.49	3/26/19	7
58	HFD+TXN	32.2	28.3	16.9	86.56	3/26/19	7
59	HFD+TXN	28.5	9.2	12.5	64.02	3/26/19	7
60	HFD+TXN	31.3	19.9	22.4	114.73	3/26/19	7
1	LFD	34.1	26.3	24.3	86.17	4/2/19	8
2	LFD	28.3	1.1	19.1	67.73	4/2/19	8
3	LFD	30.4	31.6	21.2	75.17	4/2/19	8
4	LFD	31.8	22.8	29.2	103.54	4/2/19	8
5	LFD	28.4	10.5	23.6	83.68	4/2/19	8
6	LFD	32.6	24	25.1	89	4/2/19	8
7	LFD	30.7	19.9	21	74.47	4/2/19	8
8	LFD	33.6	29.2	28.1	99.64	4/2/19	8
9	LFD	34.2	30.5	25.8	91.49	4/2/19	8
10	LFD	27.6	16.5	21.6	76.59	4/2/19	8
11	LFD	31.5	22.6	20.9	74.11	4/2/19	8
12	LFD	33.3	28.6	22.2	78.72	4/2/19	8
13	HFD	37.4	53.9	20.8	106.54	4/2/19	8
14	HFD	43.3	81.9	23.9	122.42	4/2/19	8
15	HFD	45	77.2	19.9	101.93	4/2/19	8
16	HFD	41.5	50.9	19.5	99.88	4/2/19	8
17	HFD	34.5	40.8	19.8	101.42	4/2/19	8
18	HFD	40.5	59.4	21	107.56	4/2/19	8
19	HFD	37.1	42.1	21	107.56	4/2/19	8
20	HFD	42.6	62.6	22.5	115.24	4/2/19	8
21	HFD	44	69.2	18.8	96.29	4/2/19	8
22	HFD	41.8	63.3	20.6	105.51	4/2/19	8
23	HFD	35.2	45.5	19.7	100.9	4/2/19	8
24	HFD	41.5	62.7	21.5	110.12	4/2/19	8
25	HFD+LXN	37.9	38.3	20.4	104.49	4/2/19	8
26	HFD+LXN	41.6	59.4	20.8	106.54	4/2/19	8
27	HFD+LXN	43.1	67.1	22.1	113.2	4/2/19	8
28	HFD+LXN	43.4	66.3	19.3	98.85	4/2/19	8
29	HFD+LXN	39.5	51.3	20.8	106.54	4/2/19	8
30	HFD+LXN	41.8	64.6	20.2	103.46	4/2/19	8
31	HFD+LXN	43.5	59.9	21.4	109.61	4/2/19	8
32	HFD+LXN	37.9	50.4	19.2	98.34	4/2/19	8
33	HFD+LXN	44.4	53.1	19.8	101.42	4/2/19	8
34	HFD+LXN	38	43.4	19.5	99.88	4/2/19	8
35	HFD+LXN	36.2	42.5	24	122.93	4/2/19	8
36	HFD+LXN	30.2	28	16.8	86.05	4/2/19	8
37	HFD+HXN	36.7	32	19	97.32	4/2/19	8
38	HFD+HXN	34.5	45	18.9	96.81	4/2/19	8
39	HFD+HXN	37.9	52.8	17.6	90.15	4/2/19	8
40	HFD+HXN	34.2	36.3	18.2	93.22	4/2/19	8
41	HFD+HXN	39.4	57	21.3	109.1	4/2/19	8
42	HFD+HXN	43.8	63.4	18	92.2	4/2/19	8
43	HFD+HXN	34.2	36.3	16.6	85.03	4/2/19	8
44	HFD+HXN	34.9	41.3	19.1	97.83	4/2/19	8
45	HFD+HXN	37.1	46.1	16.2	82.98	4/2/19	8
46	HFD+HXN	33.5	41.4	20.4	104.49	4/2/19	8
47	HFD+HXN	44.4	62.6	19	97.32	4/2/19	8
48	HFD+HXN	36.6	54.4	12.5	64.02	4/2/19	8
49	HFD+TXN	32.1	23.5	18.5	94.76	4/2/19	8
51	HFD+TXN	34.8	39.2	16.7	85.54	4/2/19	8
52	HFD+TXN	32.6	33.1	17	87.07	4/2/19	8
53	HFD+TXN	37.9	43	18.1	92.71	4/2/19	8
54	HFD+TXN	28.3	29.2	16.9	86.56	4/2/19	8
55	HFD+TXN	32.8	37.2	16.6	85.03	4/2/19	8
56	HFD+TXN	32.3	17.5	16.1	82.46	4/2/19	8
57	HFD+TXN	40	49.3	20.9	107.05	4/2/19	8
58	HFD+TXN	34.9	39	17.7	90.66	4/2/19	8
59	HFD+TXN	30	14.9	17.1	87.59	4/2/19	8
60	HFD+TXN	33.2	27.2	22.9	117.29	4/2/19	8
1	LFD	35	29.63	23	81.56	4/9/19	9
2	LFD	29.3	4.64	18	63.83	4/9/19	9
3	LFD	31.4	35.93	21.6	76.59	4/9/19	9
4	LFD	35.5	37.07	34	120.56	4/9/19	9
5	LFD	28.5	10.89	22.5	79.78	4/9/19	9
6	LFD	34	29.28	24.9	88.29	4/9/19	9
7	LFD	31.2	21.88	20.2	71.63	4/9/19	9
8	LFD	35.7	37.31	29.6	104.96	4/9/19	9
9	LFD	33.8	29.01	23.7	84.04	4/9/19	9
10	LFD	28.2	18.99	21.8	77.3	4/9/19	9
11	LFD	31.2	21.4	21	74.47	4/9/19	9
12	LFD	35	35.14	22.5	79.78	4/9/19	9
13	HFD	36.9	51.85	12.8	65.56	4/9/19	9
14	HFD	45.3	90.34	18.2	93.22	4/9/19	9
15	HFD	45.6	79.53	18.7	95.78	4/9/19	9
16	HFD	43.5	58.18	20.3	103.98	4/9/19	9
17	HFD	36.1	47.35	18.7	95.78	4/9/19	9
18	HFD	42	65.35	20.8	106.54	4/9/19	9
19	HFD	37.9	45.21	20.1	102.95	4/9/19	9
20	HFD	44.1	68.32	20.5	105	4/9/19	9
21	HFD	44.2	70	16.5	84.51	4/9/19	9
22	HFD	42.3	65.23	18.2	93.22	4/9/19	9
23	HFD	37.2	53.72	19.1	97.83	4/9/19	9
24	HFD	42.4	66.27	20.2	103.46	4/9/19	9
25	HFD+LXN	40.4	47.45	15.6	79.9	4/9/19	9
26	HFD+LXN	43.1	65.13	15.4	78.88	4/9/19	9
27	HFD+LXN	45	74.42	20.3	103.98	4/9/19	9
28	HFD+LXN	44	68.58	18.2	93.22	4/9/19	9
29	HFD+LXN	41	57.09	19.4	99.37	4/9/19	9
30	HFD+LXN	42.8	68.5	18.5	94.76	4/9/19	9
31	HFD+LXN	44.3	62.87	19.7	100.9	4/9/19	9
32	HFD+LXN	39.1	55.16	16.8	86.05	4/9/19	9
33	HFD+LXN	45.5	56.9	19.8	101.42	4/9/19	9
34	HFD+LXN	39.4	48.68	19.5	99.88	4/9/19	9
35	HFD+LXN	37.5	47.64	22	112.68	4/9/19	9
36	HFD+LXN	31.3	32.63	14.4	73.76	4/9/19	9
37	HFD+HXN	37.5	34.89	13.5	69.15	4/9/19	9
38	HFD+HXN	34.1	43.28	12.9	66.07	4/9/19	9
39	HFD+HXN	39.6	59.68	17.7	90.66	4/9/19	9
40	HFD+HXN	36.4	45.02	18.3	93.73	4/9/19	9
41	HFD+HXN	40	59.36	17.6	90.15	4/9/19	9
42	HFD+HXN	45.4	69.4	12.5	64.02	4/9/19	9
43	HFD+HXN	34.1	35.86	17.9	91.68	4/9/19	9
44	HFD+HXN	35.4	43.32	19.9	101.93	4/9/19	9
45	HFD+HXN	38	49.61	13	66.59	4/9/19	9
46	HFD+HXN	34	43.46	17.4	89.12	4/9/19	9
47	HFD+HXN	46.2	69.23	17.8	91.17	4/9/19	9
48	HFD+HXN	37.9	59.92	14.2	72.73	4/9/19	9
49	HFD+TXN	33	26.92	15.9	81.44	4/9/19	9
51	HFD+TXN	36.2	44.8	16.9	86.56	4/9/19	9
52	HFD+TXN	33.6	37.14	16.3	83.49	4/9/19	9
53	HFD+TXN	37.6	41.89	14.3	73.24	4/9/19	9
54	HFD+TXN	29.2	33.33	15.8	80.93	4/9/19	9
55	HFD+TXN	33.3	39.33	14.8	75.81	4/9/19	9
56	HFD+TXN	33	20	15.4	78.88	4/9/19	9
57	HFD+TXN	40.8	52.24	18.3	93.73	4/9/19	9
58	HFD+TXN	36	43.43	16.3	83.49	4/9/19	9
59	HFD+TXN	29.7	13.79	14.5	74.27	4/9/19	9
60	HFD+TXN	33.2	27.2	16.3	83.49	4/9/19	9
1	LFD	35.1	30	17.9	63.47	4/16/19	10
2	LFD	28.9	3.21	15.8	56.03	4/16/19	10
3	LFD	32.2	39.39	22	78.01	4/16/19	10
4	LFD	35.7	37.84	30.8	109.22	4/16/19	10
5	LFD	29.1	13.23	22.7	80.49	4/16/19	10
6	LFD	34.3	30.42	24.5	86.88	4/16/19	10
7	LFD	31.6	23.44	20.9	74.11	4/16/19	10
8	LFD	35.3	35.77	27.3	96.8	4/16/19	10
9	LFD	34.3	30.92	24.9	88.29	4/16/19	10
10	LFD	29.1	22.78	23.6	83.68	4/16/19	10
11	LFD	31.8	23.74	22	78.01	4/16/19	10
12	LFD	35	35.14	23.1	81.91	4/16/19	10
13	HFD	37.4	53.91	14.5	74.27	4/16/19	10
14	HFD	47.2	98.32	17	87.07	4/16/19	10
15	HFD	47.2	85.83	19	97.32	4/16/19	10
16	HFD	44.6	62.18	18.4	94.24	4/16/19	10
17	HFD	36.4	48.57	18.9	96.81	4/16/19	10
18	HFD	44.8	76.38	22.3	114.22	4/16/19	10
19	HFD	39.7	52.11	24.3	124.46	4/16/19	10
20	HFD	45	71.76	20.9	107.05	4/16/19	10
21	HFD	47	80.77	20.8	106.54	4/16/19	10
22	HFD	45.3	76.95	22	112.68	4/16/19	10
23	HFD	38.8	60.33	19.8	101.42	4/16/19	10
24	HFD	44.6	74.9	19.9	101.93	4/16/19	10
25	HFD+LXN	41	49.64	14.2	72.73	4/16/19	10
26	HFD+LXN	44.4	70.11	16.6	85.03	4/16/19	10
27	HFD+LXN	44.8	73.64	18.1	92.71	4/16/19	10
28	HFD+LXN	46.6	78.54	19.9	101.93	4/16/19	10
29	HFD+LXN	42.7	63.6	19.6	100.39	4/16/19	10
30	HFD+LXN	45.1	77.56	20.8	106.54	4/16/19	10
31	HFD+LXN	45.6	67.65	20.6	105.51	4/16/19	10
32	HFD+LXN	40.4	60.32	17.9	91.68	4/16/19	10
33	HFD+LXN	47.3	63.1	20.9	107.05	4/16/19	10
34	HFD+LXN	40.9	54.34	19.6	100.39	4/16/19	10
35	HFD+LXN	40.8	60.63	25.9	132.66	4/16/19	10
36	HFD+LXN	31.5	33.47	12.1	61.98	4/16/19	10
37	HFD+HXN	37.8	35.97	13.7	70.17	4/16/19	10
38	HFD+HXN	35.7	50	16.5	84.51	4/16/19	10
39	HFD+HXN	41.5	67.34	18.5	94.76	4/16/19	10
40	HFD+HXN	37	47.41	16.2	82.98	4/16/19	10
41	HFD+HXN	41.5	65.34	21.1	108.07	4/16/19	10
42	HFD+HXN	47.6	77.61	16.6	85.03	4/16/19	10
43	HFD+HXN	34.7	38.25	19.3	98.85	4/16/19	10
44	HFD+HXN	36.2	46.56	18.2	93.22	4/16/19	10
45	HFD+HXN	38.4	51.18	11	56.34	4/16/19	10
46	HFD+HXN	34.7	46.41	23.8	121.9	4/16/19	10
47	HFD+HXN	48.4	77.29	19.1	97.83	4/16/19	10
48	HFD+HXN	39.9	68.35	13.9	71.2	4/16/19	10
49	HFD+TXN	34	30.77	17.3	88.61	4/16/19	10
51	HFD+TXN	36.4	45.6	15.5	79.39	4/16/19	10
52	HFD+TXN	33.1	35.1	15.1	77.34	4/16/19	10
53	HFD+TXN	39	47.17	18.6	95.27	4/16/19	10
54	HFD+TXN	29.6	35.16	16.4	84	4/16/19	10
55	HFD+TXN	34.2	43.1	16.7	85.54	4/16/19	10
56	HFD+TXN	34	23.64	16.4	84	4/16/19	10
57	HFD+TXN	42.2	57.46	22.9	117.29	4/16/19	10
58	HFD+TXN	36.5	45.42	18.5	94.76	4/16/19	10
59	HFD+TXN	30.7	17.62	22.1	113.2	4/16/19	10
60	HFD+TXN	34.9	33.72	20.6	105.51	4/16/19	10
1	LFD	36.1	33.7	23.7	84	4/23/19	11
2	LFD	29.7	6.07	20.7	73.4	4/23/19	11
3	LFD	33.4	44.59	22	78	4/23/19	11
4	LFD	37.8	45.95	33.2	117.7	4/23/19	11
5	LFD	30	16.73	24.7	87.6	4/23/19	11
6	LFD	35.6	35.36	25.5	90.4	4/23/19	11
7	LFD	31.7	23.83	21.6	76.6	4/23/19	11
8	LFD	38.5	48.08	32.6	115.6	4/23/19	11
9	LFD	36.4	38.93	28.8	102.1	4/23/19	11
10	LFD	30.3	27.85	21.4	75.9	4/23/19	11
11	LFD	32.4	26.07	23.1	81.9	4/23/19	11
12	LFD	36.6	41.31	25.4	90.1	4/23/19	11
13	HFD	39.9	64.2	20.8	106.5	4/23/19	11
14	HFD	49.9	109.66	22.6	115.8	4/23/19	11
15	HFD	47.6	87.4	17.6	90.1	4/23/19	11
16	HFD	46.5	69.09	20.3	104	4/23/19	11
17	HFD	38	55.1	18.4	94.2	4/23/19	11
18	HFD	47	85.04	20.7	106	4/23/19	11
19	HFD	42.9	64.37	23.7	121.4	4/23/19	11
20	HFD	47.5	81.3	20.7	106	4/23/19	11
21	HFD	48.1	85	17.9	91.7	4/23/19	11
22	HFD	47.6	85.94	19.5	99.9	4/23/19	11
23	HFD	40.9	69.01	19.5	99.9	4/23/19	11
24	HFD	46.6	82.75	20	102.4	4/23/19	11
25	HFD+LXN	43	56.93	20.3	104	4/23/19	11
26	HFD+LXN	46.4	77.78	21.1	108.1	4/23/19	11
27	HFD+LXN	46.8	81.4	21	107.6	4/23/19	11
28	HFD+LXN	47.6	82.38	21.4	109.6	4/23/19	11
29	HFD+LXN	45	72.41	20	102.4	4/23/19	11
30	HFD+LXN	47.9	88.58	20.7	106	4/23/19	11
31	HFD+LXN	48	76.47	23.3	119.3	4/23/19	11
32	HFD+LXN	42.9	70.24	18.7	95.8	4/23/19	11
33	HFD+LXN	48.6	67.59	20.3	104	4/23/19	11
34	HFD+LXN	42.2	59.25	18.3	93.7	4/23/19	11
35	HFD+LXN	43.8	72.44	23.6	120.9	4/23/19	11
36	HFD+LXN	33.1	40.25	17.6	90.1	4/23/19	11
37	HFD+HXN	40.1	44.24	19.5	99.9	4/23/19	11
38	HFD+HXN	38.1	60.08	22.3	114.2	4/23/19	11
39	HFD+HXN	43.5	75.4	20.1	103	4/23/19	11
40	HFD+HXN	37	47.41	16.1	82.5	4/23/19	11
41	HFD+HXN	43.8	74.5	17.9	91.7	4/23/19	11
42	HFD+HXN	49.6	85.07	18.7	95.8	4/23/19	11
43	HFD+HXN	35.9	43.03	16.9	86.6	4/23/19	11
44	HFD+HXN	37.6	52.23	17.9	91.7	4/23/19	11
45	HFD+HXN	40.4	59.06	18.7	95.8	4/23/19	11
46	HFD+HXN	35.8	51.05	16.6	85	4/23/19	11
47	HFD+HXN	49.5	81.32	19.5	99.9	4/23/19	11
48	HFD+HXN	41.5	75.11	20.6	105.5	4/23/19	11
49	HFD+TXN	36	38.46	19.3	98.9	4/23/19	11
51	HFD+TXN	38.5	54	18.2	93.2	4/23/19	11
52	HFD+TXN	35.1	43.27	17.1	87.6	4/23/19	11
53	HFD+TXN	41	54.72	16.9	86.6	4/23/19	11
54	HFD+TXN	31.2	42.47	16	82	4/23/19	11
55	HFD+TXN	35.5	48.54	16.8	86	4/23/19	11
56	HFD+TXN	35.7	29.82	18.3	93.7	4/23/19	11
57	HFD+TXN	45.6	70.15	25.1	128.6	4/23/19	11
58	HFD+TXN	38.5	53.39	21.7	111.1	4/23/19	11
59	HFD+TXN	32.2	23.37	20.9	107	4/23/19	11
60	HFD+TXN	36	37.93	20.8	106.5	4/23/19	11
1	LFD	36.6	35.56	29.3	103.9	4/30/19	12
2	LFD	30.4	8.57	22.7	80.49	4/30/19	12
3	LFD	33.1	43.29	19.7	69.86	4/30/19	12
4	LFD	39.2	51.35	32.7	115.95	4/30/19	12
5	LFD	30.2	17.51	23.6	83.68	4/30/19	12
6	LFD	36.3	38.02	24.8	87.94	4/30/19	12
7	LFD	32.1	25.39	22.2	78.72	4/30/19	12
8	LFD	39.2	50.77	30	106.38	4/30/19	12
9	LFD	37.8	44.27	31.2	110.63	4/30/19	12
10	LFD	30.8	29.96	28.4	100.71	4/30/19	12
11	LFD	33.4	29.96	24.2	85.81	4/30/19	12
12	LFD	36.5	40.93	22.5	79.78	4/30/19	12
13	HFD	41.7	71.6	21	107.56	4/30/19	12
14	HFD	50.5	112.18	23.6	120.88	4/30/19	12
15	HFD	48.9	92.52	18.2	93.22	4/30/19	12
16	HFD	49.1	78.55	21.4	109.61	4/30/19	12
17	HFD	39.7	62.04	20.3	103.98	4/30/19	12
18	HFD	48.4	90.55	19.8	101.42	4/30/19	12
19	HFD	44.1	68.97	21.5	110.12	4/30/19	12
20	HFD	48.6	85.5	20.2	103.46	4/30/19	12
21	HFD	49.7	91.15	18.5	94.76	4/30/19	12
22	HFD	48.9	91.02	19	97.32	4/30/19	12
23	HFD	42.5	75.62	19.5	99.88	4/30/19	12
24	HFD	48.3	89.41	20.9	107.05	4/30/19	12
25	HFD+LXN	45.3	65.33	21.1	108.07	4/30/19	12
26	HFD+LXN	49.2	88.51	21.3	109.1	4/30/19	12
27	HFD+LXN	49	89.92	21.8	111.66	4/30/19	12
28	HFD+LXN	48.7	86.59	19.7	100.9	4/30/19	12
29	HFD+LXN	46.6	78.54	21	107.56	4/30/19	12
30	HFD+LXN	49.5	94.88	19.9	101.93	4/30/19	12
31	HFD+LXN	49	80.15	21.5	110.12	4/30/19	12
32	HFD+LXN	44.5	76.59	19.2	98.34	4/30/19	12
33	HFD+LXN	50.3	73.45	19.9	101.93	4/30/19	12
34	HFD+LXN	44.2	66.79	19.3	98.85	4/30/19	12
35	HFD+LXN	44.8	76.38	22.7	116.27	4/30/19	12
36	HFD+LXN	35	48.31	18.6	95.27	4/30/19	12
37	HFD+HXN	41.4	48.92	19.3	98.85	4/30/19	12
38	HFD+HXN	39.7	66.81	21.5	110.12	4/30/19	12
39	HFD+HXN	46.1	85.89	19.8	101.42	4/30/19	12
40	HFD+HXN	39.8	58.57	18.6	95.27	4/30/19	12
41	HFD+HXN	45.2	80.08	22.5	115.24	4/30/19	12
42	HFD+HXN	51	90.3	22.8	116.78	4/30/19	12
43	HFD+HXN	37.6	49.8	17.4	89.12	4/30/19	12
44	HFD+HXN	39.2	58.7	12.5	64.02	4/30/19	12
45	HFD+HXN	43	69.29	19.7	100.9	4/30/19	12
46	HFD+HXN	36.8	55.27	16.6	85.03	4/30/19	12
47	HFD+HXN	50.3	84.25	19.1	97.83	4/30/19	12
48	HFD+HXN	43.9	85.23	17.4	89.12	4/30/19	12
49	HFD+TXN	36.9	41.92	19.7	100.9	4/30/19	12
51	HFD+TXN	40.3	61.2	16.5	84.51	4/30/19	12
52	HFD+TXN	37.3	52.24	17	87.07	4/30/19	12
53	HFD+TXN	42.8	61.51	19.8	101.42	4/30/19	12
54	HFD+TXN	32.3	47.49	16.6	85.03	4/30/19	12
55	HFD+TXN	36.4	52.3	16	81.95	4/30/19	12
56	HFD+TXN	36	30.91	15.5	79.39	4/30/19	12
57	HFD+TXN	47.7	77.99	23.8	121.9	4/30/19	12
58	HFD+TXN	40.4	60.96	20.2	103.46	4/30/19	12
59	HFD+TXN	33.6	28.74	18.1	92.71	4/30/19	12
60	HFD+TXN	36.8	41	19.4	99.37	4/30/19	12
1	LFD	36.8	36.3	24	85.1	5/7/19	13
2	LFD	30.5	8.93	20.4	72.3	5/7/19	13
3	LFD	34	47.19	21.2	75.2	5/7/19	13
4	LFD	39.4	52.12	31	109.9	5/7/19	13
5	LFD	30.8	19.84	22.9	81.2	5/7/19	13
6	LFD	37.3	41.83	24.4	86.5	5/7/19	13
7	LFD	32	25	20.9	74.1	5/7/19	13
8	LFD	38.8	49.23	28.3	100.4	5/7/19	13
9	LFD	39.1	49.24	27.5	97.5	5/7/19	13
10	LFD	31.1	31.22	21.9	77.7	5/7/19	13
11	LFD	34.1	32.68	21.8	77.3	5/7/19	13
12	LFD	36.6	41.31	22.8	80.8	5/7/19	13
13	HFD	44	81.07	20.7	106	5/7/19	13
14	HFD	51.8	117.65	22.7	116.3	5/7/19	13
15	HFD	50.2	97.64	18.1	92.7	5/7/19	13
16	HFD	51	85.45	19.5	99.9	5/7/19	13
17	HFD	41	67.35	19.3	98.9	5/7/19	13
18	HFD	49.5	94.88	20.3	104	5/7/19	13
19	HFD	45.6	74.71	22.7	116.3	5/7/19	13
20	HFD	49.4	88.55	20.4	104.5	5/7/19	13
21	HFD	51	96.15	31.7	162.4	5/7/19	13
22	HFD	49.1	91.8	19	97.3	5/7/19	13
23	HFD	43.9	81.4	19.5	99.9	5/7/19	13
24	HFD	50	96.08	20	102.4	5/7/19	13
25	HFD+LXN	47.7	74.09	18.8	96.3	5/7/19	13
26	HFD+LXN	50.5	93.49	21.3	109.1	5/7/19	13
27	HFD+LXN	50.4	95.35	22.2	113.7	5/7/19	13
28	HFD+LXN	49.6	90.04	19.9	101.9	5/7/19	13
29	HFD+LXN	48.5	85.82	20.4	104.5	5/7/19	13
30	HFD+LXN	51.6	103.15	20.6	105.5	5/7/19	13
31	HFD+LXN	49	80.15	22.4	114.7	5/7/19	13
32	HFD+LXN	45.2	79.37	17.6	90.1	5/7/19	13
33	HFD+LXN	50.3	73.45	21.2	108.6	5/7/19	13
34	HFD+LXN	45.7	72.45	19.2	98.3	5/7/19	13
35	HFD+LXN	45.2	77.95	20.8	106.5	5/7/19	13
36	HFD+LXN	36.6	55.08	17.6	90.1	5/7/19	13
37	HFD+HXN	43.1	55.04	19.4	99.4	5/7/19	13
38	HFD+HXN	42	76.47	22.1	113.2	5/7/19	13
39	HFD+HXN	48.2	94.35	19.1	97.8	5/7/19	13
40	HFD+HXN	41.5	65.34	18	92.2	5/7/19	13
41	HFD+HXN	46.9	86.85	21	107.6	5/7/19	13
42	HFD+HXN	52.5	95.9	18.5	94.8	5/7/19	13
43	HFD+HXN	38.3	52.59	22.1	113.2	5/7/19	13
44	HFD+HXN	41.1	66.4	21.3	109.1	5/7/19	13
45	HFD+HXN	43.5	71.26	17	87.1	5/7/19	13
46	HFD+HXN	38.4	62.03	11.3	57.9	5/7/19	13
47	HFD+HXN	51.5	88.64	21.2	108.6	5/7/19	13
48	HFD+HXN	45.6	92.41	11.7	59.9	5/7/19	13
49	HFD+TXN	37.6	44.62	21.1	108.1	5/7/19	13
51	HFD+TXN	42.4	69.6	17.6	90.1	5/7/19	13
52	HFD+TXN	38.3	56.33	16.7	85.5	5/7/19	13
53	HFD+TXN	45.6	72.08	21.2	108.6	5/7/19	13
54	HFD+TXN	33.7	53.88	17.6	90.1	5/7/19	13
55	HFD+TXN	36.5	52.72	16.4	84	5/7/19	13
56	HFD+TXN	36.3	32	17.2	88.1	5/7/19	13
57	HFD+TXN	49	82.84	22.5	115.2	5/7/19	13
58	HFD+TXN	39.8	58.57	14.1	72.2	5/7/19	13
59	HFD+TXN	33.8	29.5	21	107.6	5/7/19	13
60	HFD+TXN	37.5	43.68	20.8	106.5	5/7/19	13
1	LFD	37.8	40	24.1	85.46	5/14/19	14
2	LFD	32	14.29	22.6	80.14	5/14/19	14
3	LFD	33.9	46.75	20.1	71.27	5/14/19	14
4	LFD	41	58.3	32	113.47	5/14/19	14
5	LFD	31.3	21.79	21.9	77.66	5/14/19	14
6	LFD	38.4	46.01	26.2	92.9	5/14/19	14
7	LFD	33.4	30.47	22.1	78.37	5/14/19	14
8	LFD	40.7	56.54	30.7	108.86	5/14/19	14
9	LFD	38.8	48.09	26	92.2	5/14/19	14
10	LFD	32.2	35.86	24	85.1	5/14/19	14
11	LFD	34.3	33.46	21.6	76.59	5/14/19	14
12	LFD	37.4	44.4	24.9	88.29	5/14/19	14
13	HFD	46.5	91.36	21	107.56	5/14/19	14
14	HFD	51.6	116.81	21.7	111.15	5/14/19	14
15	HFD	50.3	98.03	18.1	92.71	5/14/19	14
16	HFD	52.2	89.82	20.1	102.95	5/14/19	14
17	HFD	43	75.51	21.1	108.07	5/14/19	14
18	HFD	50.3	98.03	20.6	105.51	5/14/19	14
19	HFD	46.2	77.01	23.2	118.83	5/14/19	14
20	HFD	49.7	89.69	20.4	104.49	5/14/19	14
21	HFD	51.4	97.69	18.7	95.78	5/14/19	14
22	HFD	49.3	92.58	18.3	93.73	5/14/19	14
23	HFD	46.1	90.5	21.2	108.59	5/14/19	14
24	HFD	50.4	97.65	21.8	111.66	5/14/19	14
25	HFD+LXN	50.3	83.58	20.5	105	5/14/19	14
26	HFD+LXN	51.7	98.08	18.6	95.27	5/14/19	14
27	HFD+LXN	50.9	97.29	20.7	106.03	5/14/19	14
28	HFD+LXN	50.1	91.95	21.6	110.64	5/14/19	14
29	HFD+LXN	50.5	93.49	18.7	95.78	5/14/19	14
30	HFD+LXN	52.3	105.91	18.8	96.29	5/14/19	14
31	HFD+LXN	49.6	82.35	21.1	108.07	5/14/19	14
32	HFD+LXN	46.6	84.92	17.2	88.1	5/14/19	14
33	HFD+LXN	50.7	74.83	19.8	101.42	5/14/19	14
34	HFD+LXN	48.5	83.02	20.6	105.51	5/14/19	14
35	HFD+LXN	46.3	82.28	20.4	104.49	5/14/19	14
36	HFD+LXN	37.7	59.75	17.8	91.17	5/14/19	14
37	HFD+HXN	45.1	62.23	19.7	100.9	5/14/19	14
38	HFD+HXN	43.5	82.77	22.6	115.76	5/14/19	14
39	HFD+HXN	50.5	103.63	18.8	96.29	5/14/19	14
40	HFD+HXN	44.2	76.1	18.9	96.81	5/14/19	14
41	HFD+HXN	48.1	91.63	21.8	111.66	5/14/19	14
42	HFD+HXN	53.5	99.63	16.8	86.05	5/14/19	14
43	HFD+HXN	39.4	56.97	18.7	95.78	5/14/19	14
44	HFD+HXN	41.7	68.83	16.3	83.49	5/14/19	14
45	HFD+HXN	44.5	75.2	16.8	86.05	5/14/19	14
46	HFD+HXN	38.4	62.03	26.1	133.68	5/14/19	14
47	HFD+HXN	51.7	89.38	20.8	106.54	5/14/19	14
48	HFD+HXN	46.7	97.05	12.5	64.02	5/14/19	14
49	HFD+TXN	38.2	46.92	19.3	98.85	5/14/19	14
51	HFD+TXN	43.1	72.4	17.4	89.12	5/14/19	14
52	HFD+TXN	40	63.27	17.4	89.12	5/14/19	14
53	HFD+TXN	47.4	78.87	19	97.32	5/14/19	14
54	HFD+TXN	35.4	61.64	16.8	86.05	5/14/19	14
55	HFD+TXN	37.9	58.58	17.4	89.12	5/14/19	14
56	HFD+TXN	37.5	36.36	19.3	98.85	5/14/19	14
57	HFD+TXN	49.7	85.45	22.4	114.73	5/14/19	14
58	HFD+TXN	40.6	61.75	19.1	97.83	5/14/19	14
59	HFD+TXN	33.6	28.74	29.8	152.64	5/14/19	14
60	HFD+TXN	38.3	46.74	21.5	110.12	5/14/19	14
1	LFD	38.6	42.96	23.2	82.27	5/21/19	15
2	LFD	32.9	17.5	24	85.1	5/21/19	15
3	LFD	36.1	56.28	24.4	86.52	5/21/19	15
4	LFD	42.7	64.86	33.2	117.73	5/21/19	15
5	LFD	31.9	24.12	25.2	89.36	5/21/19	15
6	LFD	38.3	45.63	24.8	87.94	5/21/19	15
7	LFD	33.8	32.03	23.2	82.27	5/21/19	15
8	LFD	43	65.38	33.3	118.08	5/21/19	15
9	LFD	39.7	51.53	28	99.29	5/21/19	15
10	LFD	33.6	41.77	24.6	87.23	5/21/19	15
11	LFD	35.9	39.69	25	88.65	5/21/19	15
12	LFD	38.8	49.81	26.8	95.03	5/21/19	15
13	HFD	47.6	95.88	20.5	105	5/21/19	15
14	HFD	51.9	118.07	22.9	117.29	5/21/19	15
15	HFD	50.6	99.21	18.4	94.24	5/21/19	15
16	HFD	52.2	89.82	19.9	101.93	5/21/19	15
17	HFD	44.6	82.04	21	107.56	5/21/19	15
18	HFD	51.2	101.57	21.3	109.1	5/21/19	15
19	HFD	47.2	80.84	26.1	133.68	5/21/19	15
20	HFD	50.4	92.37	20.3	103.98	5/21/19	15
21	HFD	51.5	98.08	19.4	99.37	5/21/19	15
22	HFD	49.7	94.14	20.6	105.51	5/21/19	15
23	HFD	47.3	95.45	20	102.44	5/21/19	15
24	HFD	50	96.08	18.5	94.76	5/21/19	15
25	HFD+LXN	51.6	88.32	21.3	109.1	5/21/19	15
26	HFD+LXN	52.5	101.15	21.1	108.07	5/21/19	15
27	HFD+LXN	50.6	96.12	21.6	110.64	5/21/19	15
28	HFD+LXN	51.3	96.55	23.2	118.83	5/21/19	15
29	HFD+LXN	51.3	96.55	20.5	105	5/21/19	15
30	HFD+LXN	52.7	107.48	21	107.56	5/21/19	15
31	HFD+LXN	51.8	90.44	24.5	125.49	5/21/19	15
32	HFD+LXN	47.2	87.3	18.5	94.76	5/21/19	15
33	HFD+LXN	51.6	77.93	21.6	110.64	5/21/19	15
34	HFD+LXN	49	84.91	20.1	102.95	5/21/19	15
35	HFD+LXN	47.2	85.83	21	107.56	5/21/19	15
36	HFD+LXN	39	65.25	18.5	94.76	5/21/19	15
37	HFD+HXN	46	65.47	19.7	100.9	5/21/19	15
38	HFD+HXN	45.3	90.34	21.7	111.15	5/21/19	15
39	HFD+HXN	51.2	106.45	19.2	98.34	5/21/19	15
40	HFD+HXN	46.1	83.67	19.9	101.93	5/21/19	15
41	HFD+HXN	50.1	99.6	22.3	114.22	5/21/19	15
42	HFD+HXN	53.4	99.25	18.8	96.29	5/21/19	15
43	HFD+HXN	40.9	62.95	16.9	86.56	5/21/19	15
44	HFD+HXN	43	74.09	20.9	107.05	5/21/19	15
45	HFD+HXN	46.6	83.46	14.1	72.22	5/21/19	15
46	HFD+HXN	39.3	65.82	22.5	115.24	5/21/19	15
47	HFD+HXN	51.9	90.11	20.1	102.95	5/21/19	15
48	HFD+HXN	47.8	101.69	16.4	84	5/21/19	15
49	HFD+TXN	40	53.85	21.1	108.07	5/21/19	15
51	HFD+TXN	45	80	18.4	94.24	5/21/19	15
52	HFD+TXN	41.3	68.57	18.4	94.24	5/21/19	15
53	HFD+TXN	49.2	85.66	21.2	108.59	5/21/19	15
54	HFD+TXN	36.5	66.67	17.9	91.68	5/21/19	15
55	HFD+TXN	39	63.18	18.1	92.71	5/21/19	15
56	HFD+TXN	38.5	40	19.5	99.88	5/21/19	15
57	HFD+TXN	51.1	90.67	23.4	119.85	5/21/19	15
58	HFD+TXN	42.1	67.73	21.3	109.1	5/21/19	15
59	HFD+TXN	35	34.1	18.5	94.76	5/21/19	15
60	HFD+TXN	39	49.43	19.8	101.42	5/21/19	15
1	LFD	38.4	42.22	21.9	77.66	5/28/19	16
2	LFD	33.1	18.21	22.1	78.37	5/28/19	16
3	LFD	35.7	54.55	20.6	73.05	5/28/19	16
4	LFD	43	66.02	33.6	119.14	5/28/19	16
5	LFD	32.2	25.29	24.5	86.88	5/28/19	16
6	LFD	39.5	50.19	29.9	106.02	5/28/19	16
7	LFD	34.3	33.98	23.3	82.62	5/28/19	16
8	LFD	43.3	66.54	34.9	123.75	5/28/19	16
9	LFD	40.5	54.58	33.5	118.79	5/28/19	16
10	LFD	34.2	44.3	30.1	106.73	5/28/19	16
11	LFD	36.6	42.41	29.6	104.96	5/28/19	16
12	LFD	39.2	51.35	34	120.56	5/28/19	16
13	HFD	48.9	101.23	20	102.44	5/28/19	16
14	HFD	52.2	119.33	21.8	111.66	5/28/19	16
15	HFD	51.6	103.15	18.9	96.81	5/28/19	16
16	HFD	52.9	92.36	23.6	120.88	5/28/19	16
17	HFD	46.5	89.8	22.8	116.78	5/28/19	16
18	HFD	51.8	103.94	24.1	123.44	5/28/19	16
19	HFD	47.3	81.23	26.2	134.2	5/28/19	16
20	HFD	50.7	93.51	25.5	130.61	5/28/19	16
21	HFD	52.3	101.15	23.6	120.88	5/28/19	16
22	HFD	50	95.31	26.6	136.25	5/28/19	16
23	HFD	48.7	101.24	26.3	134.71	5/28/19	16
24	HFD	50.2	96.86	26.8	137.27	5/28/19	16
25	HFD+LXN	52.7	92.34	18.8	96.29	5/28/19	16
26	HFD+LXN	52.4	100.77	23.8	121.9	5/28/19	16
27	HFD+LXN	51.2	98.45	17.3	88.61	5/28/19	16
28	HFD+LXN	51.2	96.17	24.8	127.03	5/28/19	16
29	HFD+LXN	51.8	98.47	25.3	129.59	5/28/19	16
30	HFD+LXN	53.3	109.84	26	133.17	5/28/19	16
31	HFD+LXN	50.7	86.4	25.7	131.64	5/28/19	16
32	HFD+LXN	47.2	87.3	25.1	128.56	5/28/19	16
33	HFD+LXN	51.3	76.9	28.7	147	5/28/19	16
34	HFD+LXN	50.2	89.43	26	133.17	5/28/19	16
35	HFD+LXN	47.7	87.8	29.3	150.07	5/28/19	16
36	HFD+LXN	39.4	66.95	29.8	152.64	5/28/19	16
37	HFD+HXN	47.3	70.14	16.7	85.54	5/28/19	16
38	HFD+HXN	46	93.28	19.4	99.37	5/28/19	16
39	HFD+HXN	50.5	103.63	16.6	85.03	5/28/19	16
40	HFD+HXN	47.3	88.45	19	97.32	5/28/19	16
41	HFD+HXN	50.4	100.8	15.3	78.37	5/28/19	16
42	HFD+HXN	53.4	99.25	29.7	152.12	5/28/19	16
43	HFD+HXN	41.8	66.53	22.8	116.78	5/28/19	16
44	HFD+HXN	44	78.14	22.4	114.73	5/28/19	16
45	HFD+HXN	46.7	83.86	19.5	99.88	5/28/19	16
46	HFD+HXN	40.8	72.15	34.5	176.71	5/28/19	16
47	HFD+HXN	51.7	89.38	25.3	129.59	5/28/19	16
48	HFD+HXN	48.8	105.91	13.7	70.17	5/28/19	16
49	HFD+TXN	40.8	56.92	15.4	78.88	5/28/19	16
51	HFD+TXN	45.9	83.6	15.9	81.44	5/28/19	16
52	HFD+TXN	42.1	71.84	16.6	85.03	5/28/19	16
53	HFD+TXN	50.4	90.19	16.1	82.46	5/28/19	16
54	HFD+TXN	36.6	67.12	19.1	97.83	5/28/19	16
55	HFD+TXN	39.6	65.69	19.2	98.34	5/28/19	16
56	HFD+TXN	39.6	44	22	112.68	5/28/19	16
57	HFD+TXN	51.9	93.66	27.5	140.85	5/28/19	16
58	HFD+TXN	43.3	72.51	21.8	111.66	5/28/19	16
59	HFD+TXN	34.7	32.95	29.5	151.1	5/28/19	16
60	HFD+TXN	39.2	50.19	27.9	142.9	5/28/19	16
