## Supplementary material for "TXN, a Xanthohumol Derivative, Attenuates High-Fat Diet Induced Hepatic Steatosis by Antagonizing PPARγ": Figure 3 source data: fig3_table.csv

ID	Treatment	Cal_cum	lipidosis_area_pct	Fat_mass	avgEE	avgEE2
1	LFD	1425.87	17.596	11.152	0.488256279	0.488256279
2	LFD	1241.231	0.696	7.357	0.44324774	0.44324774
3	LFD	1298.18	17.311	10.517	0.552400454	0.552400454
4	LFD	1812.026	16.353	12.781	0.689006692	0.689006692
5	LFD	1373.638	5.164	6.385	0.473706956	0.473706956
6	LFD	1448.174	22.362	11.46	0.556338881	0.556338881
7	LFD	1306.69	7.684	9.373	0.432160985	0.432160985
8	LFD	1760.929	30.752	13.872	0.536909319	0.536909319
9	LFD	1535.76	5.385	11.954	0.542921988	0.542921988
10	LFD	1365.553	6.81	9.262	0.428594673	0.428594673
11	LFD	1356.688	3.079	9.296	0.513766473	0.513766473
12	LFD	1461.649	14.881	11.612	0.474846775	0.474846775
13	HFD	1686.673	11.683	18.67	0.490685527	0.490685527
14	HFD	1944.873	27.536	18.154	0.557849154	0.557849154
15	HFD	1663.419	21.128	20.911	0.629904925	0.629904925
16	HFD	1765.193	18.855	21.292	0.616978823	0.616978823
17	HFD	1679.297	10.571	18.396	0.48903855	0.48903855
18	HFD	1790.035	12.115	20.473	0.541790277	0.541790277
19	HFD	1873.626	18.259	17.885	0.551020215	0.551020215
20	HFD	1822.406	19.598	19.7	0.576811238	0.576811238
21	HFD	1768.625	13.914	21.159	0.585054515	0.585054515
22	HFD	1714.332	13.468	20.905	0.571376238	0.571376238
23	HFD	1762.991	7.739	20.583	0.501886794	0.501886794
24	HFD	1778.357	21.012	20.31	0.565818685	0.565818685
25	HFD+LXN	1644.212	11.407	21.705	0.479337065	0.479337065
26	HFD+LXN	1725.651	11.176	20.132	0.56321304	0.56321304
27	HFD+LXN	1823.328	18.832	19.144	0.673231715	0.673231715
28	HFD+LXN	1840.435	19.763	19.287	0.588365113	0.588365113
29	HFD+LXN	1763.81	18.4	20.171	0.515355446	0.515355446
30	HFD+LXN	1745.422	20.233	20.826	0.558960535	0.558960535
31	HFD+LXN	1965.822	14.866	17.756	0.596355371	0.596355371
32	HFD+LXN	1648.77	13.098	18.775	0.530491542	0.530491542
33	HFD+LXN	1819.333	11.695	20.609	0.592243296	0.592243296
34	HFD+LXN	1739.43	17.491	21.201	0.53436821	0.53436821
35	HFD+LXN	1913.065	4.87	18.777	0.575861279	0.575861279
36	HFD+LXN	1559.135	0.302	12.884	0.490612208	0.490612208
37	HFD+HXN	1552.169	8.501	17.602	0.465931406	0.465931406
38	HFD+HXN	1666.236	3.718	15.768	0.489738908	0.489738908
39	HFD+HXN	1639.96	16.618	21.098	0.498543792	0.498543792
40	HFD+HXN	1583.209	15.636	18.208	0.47001475	0.47001475
41	HFD+HXN	1708.8	2.021	20.594	0.501937223	0.501937223
42	HFD+HXN	1664.751	19.615	19.71	0.546049444	0.546049444
43	HFD+HXN	1577.574	5.154	15.025	0.485221619	0.485221619
44	HFD+HXN	1648.258	4.116	16.203	0.475531529	0.475531529
45	HFD+HXN	1489.476	12.494	18.318	0.53384099	NA
46	HFD+HXN	1673.868	5.366	13.942	0.492012371	0.492012371
47	HFD+HXN	1714.844	22.111	19.668	0.592866025	0.592866025
48	HFD+HXN	1478.72	5.238	18.627	0.525018742	NA
49	HFD+TXN	1627.053	2.72	11.771	0.492923917	0.492923917
51	HFD+TXN	1548.584	9.694	18.357	0.473599317	0.473599317
52	HFD+TXN	1534.703	8.05	15.996	0.4422546	0.4422546
53	HFD+TXN	1642.675	17.234	19.307	0.503787473	0.503787473
54	HFD+TXN	1485.788	3.943	12.891	0.432900029	0.432900029
55	HFD+TXN	1515.086	7.777	13.314	0.497568006	0.497568006
56	HFD+TXN	1638.014	0.983	11.159	0.458896088	0.458896088
57	HFD+TXN	2122.555	18.583	18.454	0.609909815	0.609909815
58	HFD+TXN	1716.893	7.057	15.673	0.475786017	0.475786017
59	HFD+TXN	2033.944	1.079	8.871	0.474205429	0.474205429
60	HFD+TXN	1998.602	0.766	12.127	0.514061867	0.514061867
