## Supplementary material for "TXN, a Xanthohumol Derivative, Attenuates High-Fat Diet Induced Hepatic Steatosis by Antagonizing PPARγ": Figure 3 source data: supplement1Table.csv

ID	Treatment	avgEE	avgEE2	bw_cage
1	LFD	0.488256279	0.488256279	35.1
2	LFD	0.44324774	0.44324774	28.9
3	LFD	0.552400454	0.552400454	32.2
4	LFD	0.689006692	0.689006692	35.7
5	LFD	0.473706956	0.473706956	30
6	LFD	0.556338881	0.556338881	38.4
7	LFD	0.432160985	0.432160985	32.1
8	LFD	0.536909319	0.536909319	39.2
9	LFD	0.542921988	0.542921988	39.1
10	LFD	0.428594673	0.428594673	31.1
11	LFD	0.513766473	0.513766473	34.3
12	LFD	0.474846775	0.474846775	37.4
13	HFD	0.490685527	0.490685527	37.4
14	HFD	0.557849154	0.557849154	47.2
15	HFD	0.629904925	0.629904925	47.2
16	HFD	0.616978823	0.616978823	44.6
17	HFD	0.48903855	0.48903855	38
18	HFD	0.541790277	0.541790277	47
19	HFD	0.551020215	0.551020215	44.1
20	HFD	0.576811238	0.576811238	48.6
21	HFD	0.585054515	0.585054515	51
22	HFD	0.571376238	0.571376238	49.1
23	HFD	0.501886794	0.501886794	46.1
24	HFD	0.565818685	0.565818685	50.4
25	HFD+LXN	0.479337065	0.479337065	41
26	HFD+LXN	0.56321304	0.56321304	44.4
27	HFD+LXN	0.673231715	0.673231715	44.8
28	HFD+LXN	0.588365113	0.588365113	46.6
29	HFD+LXN	0.515355446	0.515355446	45
30	HFD+LXN	0.558960535	0.558960535	47.9
31	HFD+LXN	0.596355371	0.596355371	49
32	HFD+LXN	0.530491542	0.530491542	44.5
33	HFD+LXN	0.592243296	0.592243296	50.3
34	HFD+LXN	0.53436821	0.53436821	45.7
35	HFD+LXN	0.575861279	0.575861279	46.3
36	HFD+LXN	0.490612208	0.490612208	31.5
37	HFD+HXN	0.465931406	0.465931406	37.8
38	HFD+HXN	0.489738908	0.489738908	35.7
39	HFD+HXN	0.498543792	0.498543792	41.5
40	HFD+HXN	0.47001475	0.47001475	37
41	HFD+HXN	0.501937223	0.501937223	43.8
42	HFD+HXN	0.546049444	0.546049444	49.6
43	HFD+HXN	0.485221619	0.485221619	37.6
44	HFD+HXN	0.475531529	0.475531529	39.2
45	HFD+HXN	0.53384099	NA	43.5
46	HFD+HXN	0.492012371	0.492012371	38.4
47	HFD+HXN	0.592866025	0.592866025	51.7
48	HFD+HXN	0.525018742	NA	46.7
49	HFD+TXN	0.492923917	0.492923917	34
51	HFD+TXN	0.473599317	0.473599317	36.4
52	HFD+TXN	0.4422546	0.4422546	33.1
53	HFD+TXN	0.503787473	0.503787473	41
54	HFD+TXN	0.432900029	0.432900029	31.2
55	HFD+TXN	0.497568006	0.497568006	36.4
56	HFD+TXN	0.458896088	0.458896088	36
57	HFD+TXN	0.609909815	0.609909815	49
58	HFD+TXN	0.475786017	0.475786017	39.8
59	HFD+TXN	0.474205429	0.474205429	33.6
60	HFD+TXN	0.514061867	0.514061867	38.3
