## Supplementary material for "TXN, a Xanthohumol Derivative, Attenuates High-Fat Diet Induced Hepatic Steatosis by Antagonizing PPARγ": Figure 3 source data: supplement2Table.csv

ID	Treatment	Cal_cum	plasma_TAG	TG_feces	TG_feces2	fecal_tot_output
1	LFD	1425.87	38.547	23.4	23.4	0.75
2	LFD	1241.231	53.408	20.865	20.865	0.72
3	LFD	1298.18	68.087	20.28	20.28	0.66
4	LFD	1812.026	37.492	23.01	23.01	0.9
5	LFD	1373.638	46.053	19.695	19.695	0.89
6	LFD	1448.174	45.932	10.335	10.335	0.76
7	LFD	1306.69	44.938	10.92	10.92	0.82
8	LFD	1760.929	44.365	10.53	10.53	0.81
9	LFD	1535.76	50.996	12.285	12.285	0.93
10	LFD	1365.553	52.082	13.065	13.065	0.68
11	LFD	1356.688	41.23	35.49	35.49	0.67
12	LFD	1461.649	40.778	30.81	30.81	0.9
13	HFD	1686.673	43.762	19.695	19.695	0.9
14	HFD	1944.873	59.346	28.86	28.86	0.97
15	HFD	1663.419	38.095	17.94	17.94	0.85
16	HFD	1765.193	54.041	31.59	31.59	0.82
17	HFD	1679.297	51.388	23.4	23.4	0.73
18	HFD	1790.035	41.923	12.09	12.09	0.85
19	HFD	1873.626	44.998	12.87	12.87	0.85
20	HFD	1822.406	38.427	11.31	11.31	0.85
21	HFD	1768.625	38.367	12.09	12.09	0.79
22	HFD	1714.332	54.131	26.13	26.13	0.8
23	HFD	1762.991	58.291	37.05	37.05	1
24	HFD	1778.357	42.647	36.66	36.66	0.79
25	HFD+LXN	1644.212	61.094	30.03	30.03	0.98
26	HFD+LXN	1725.651	42.285	26.13	26.13	0.92
27	HFD+LXN	1823.328	42.707	30.03	30.03	0.72
28	HFD+LXN	1840.435	58.321	26.715	26.715	1.06
29	HFD+LXN	1763.81	42.345	28.47	28.47	0.96
30	HFD+LXN	1745.422	49.972	13.065	13.065	1
31	HFD+LXN	1965.822	36.709	21.06	21.06	1.16
32	HFD+LXN	1648.77	42.948	13.455	13.455	0.95
33	HFD+LXN	1819.333	44.727	26.52	26.52	0.9
34	HFD+LXN	1739.43	51.539	23.4	23.4	0.96
35	HFD+LXN	1913.065	49.248	39.78	39.78	0.9
36	HFD+LXN	1559.135	58.984	35.295	35.295	0.81
37	HFD+HXN	1552.169	42.617	37.44	37.44	0.78
38	HFD+HXN	1666.236	52.624	28.08	28.08	0.74
39	HFD+HXN	1639.96	53.92	24.765	24.765	0.85
40	HFD+HXN	1583.209	60.672	28.86	28.86	0.81
41	HFD+HXN	1708.8	39.964	35.1	35.1	0.83
42	HFD+HXN	1664.751	50.363	16.185	16.185	0.84
43	HFD+HXN	1577.574	48.917	18.525	18.525	0.83
44	HFD+HXN	1648.258	43.521	19.11	19.11	0.79
45	HFD+HXN	1489.476	49.218	25.155	25.155	0.94
46	HFD+HXN	1673.868	75.653	15.015	15.015	0.88
47	HFD+HXN	1714.844	34.96	35.295	35.295	0.93
48	HFD+HXN	1478.72	53.498	70.59	NA	0.8
49	HFD+TXN	1627.053	54.101	22.425	22.425	0.84
51	HFD+TXN	1548.584	49.188	18.915	18.915	0.67
52	HFD+TXN	1534.703	66.279	29.445	29.445	0.68
53	HFD+TXN	1642.675	56.874	22.815	22.815	0.79
54	HFD+TXN	1485.788	76.075	22.62	22.62	0.77
55	HFD+TXN	1515.086	72.91	26.13	26.13	0.83
56	HFD+TXN	1638.014	57.477	20.28	20.28	0.75
57	HFD+TXN	2122.555	45.721	26.715	26.715	1.09
58	HFD+TXN	1716.893	45.119	19.305	19.305	0.51
59	HFD+TXN	2033.944	59.045	60.645	NA	0.76
60	HFD+TXN	1998.602	53.317	23.205	23.205	0.87
