## Supplementary material for "TXN, a Xanthohumol Derivative, Attenuates High-Fat Diet Induced Hepatic Steatosis by Antagonizing PPARγ": Figure 4 source data: fig4_table.csv

ID	Treatment	Cal_cum	avgEE	uptake_freq_light	uptake_freq_dark	allmeters_light	allmeters_dark	pedmeters_light	pedmeters_dark
1	LFD	1425.87	0.488256279	6	17	55.092895	172.40065	43.68306	146.47245
2	LFD	1241.231	0.44324774	9	17	40.315825	227.3187	31.81791	195.65125
3	LFD	1298.18	0.552400454	5	18	33.69553	217.4988	25.83633	186.3535
4	LFD	1812.026	0.689006692	16	18	126.78045	168.3371	100.707535	136.4208
5	LFD	1373.638	0.473706956	10	19	44.151325	218.07965	36.85443	195.09785
6	LFD	1448.174	0.556338881	17	33	84.7099	149.5814	61.551045	115.49105
7	LFD	1306.69	0.432160985	10	22	43.62919	125.20115	28.595825	93.74024
8	LFD	1760.929	0.536909319	12	19	88.27915	172.1559	64.606815	138.02205
9	LFD	1535.76	0.542921988	12	21	70.554535	172.65615	56.358205	143.2025
10	LFD	1365.553	0.428594673	9	21	47.79459	217.8674	35.24376	184.78795
11	LFD	1356.688	0.513766473	7	12	53.54587	134.56555	39.357645	104.79659
12	LFD	1461.649	0.474846775	11	22	57.525815	191.4239	41.38547	165.8117
13	HFD	1686.673	0.490685527	9	23	56.537055	150.6399	36.70836	115.405765
14	HFD	1944.873	0.557849154	10	22	70.088715	122.1185	52.501705	90.415435
15	HFD	1663.419	0.629904925	7	13	31.14613	82.26314	16.37222	53.64253
16	HFD	1765.193	0.616978823	7	14	34.349155	102.961975	27.042865	84.721535
17	HFD	1679.297	0.48903855	11	15	26.74988	119.6585	20.502045	93.51268
18	HFD	1790.035	0.541790277	11	27	47.05006	142.22535	36.199485	108.75625
19	HFD	1873.626	0.551020215	11	17	44.119475	127.32565	36.603195	104.601575
20	HFD	1822.406	0.576811238	9	25	39.682305	116.7947	22.03328	74.91893
21	HFD	1768.625	0.585054515	8	16	65.562925	105.65115	48.593545	77.168075
22	HFD	1714.332	0.571376238	8	22	57.91239	115.5815	38.81287	81.695925
23	HFD	1762.991	0.501886794	12	20	62.154525	171.91215	45.904115	140.74235
24	HFD	1778.357	0.565818685	10	20	51.198365	132.4341	33.13301	102.10355
25	HFD+LXN	1644.212	0.479337065	9	19	45.69786	142.18685	30.05589	113.2929
26	HFD+LXN	1725.651	0.56321304	18	25	97.05376	148.3989	72.96315	121.11515
27	HFD+LXN	1823.328	0.673231715	6	21	43.07734	104.52273	25.590415	70.536435
28	HFD+LXN	1840.435	0.588365113	15	19	69.57875	129.79305	44.09136	94.833925
29	HFD+LXN	1763.81	0.515355446	11	24	24.159625	141.022	18.870705	111.4485
30	HFD+LXN	1745.422	0.558960535	11	26	56.274605	153.03965	37.89706	113.9247
31	HFD+LXN	1965.822	0.596355371	10	23	75.364565	154.81215	55.07053	120.881
32	HFD+LXN	1648.77	0.530491542	14	27	95.96079	194.7753	76.172965	162.5138
33	HFD+LXN	1819.333	0.592243296	13	20	36.491575	134.41195	20.98825	101.28439
34	HFD+LXN	1739.43	0.53436821	14	26	74.80275	179.14235	57.805025	144.37155
35	HFD+LXN	1913.065	0.575861279	10	21	40.64707	95.61094	26.62872	65.304585
36	HFD+LXN	1559.135	0.490612208	12	26	86.098195	226.53745	75.751175	198.49345
37	HFD+HXN	1552.169	0.465931406	11	25	43.099045	123.2067	28.99669	91.373685
38	HFD+HXN	1666.236	0.489738908	9	24	34.21882	126.11605	25.646125	94.45339
39	HFD+HXN	1639.96	0.498543792	9	23	57.49271	135.4603	35.939155	97.245705
40	HFD+HXN	1583.209	0.47001475	6	21	23.589075	175.70815	18.168485	142.357
41	HFD+HXN	1708.8	0.501937223	14	34	39.76459	148.77295	31.592215	117.163015
42	HFD+HXN	1664.751	0.546049444	7	19	50.95989	92.40147	30.912115	61.93015
43	HFD+HXN	1577.574	0.485221619	6	19	60.69182	164.0188	44.92397	131.58745
44	HFD+HXN	1648.258	0.475531529	15	25	78.701615	151.7997	58.06735	119.14575
45	HFD+HXN	1489.476	0.53384099	11	26	49.72929	156.9583	31.096175	119.085505
46	HFD+HXN	1673.868	0.492012371	7	22	56.254715	158.388	35.892595	119.36235
47	HFD+HXN	1714.844	0.592866025	14	25	57.72467	116.8357	39.108675	88.43903
48	HFD+HXN	1478.72	0.525018742	10	24	35.83867	127.89375	27.28637	104.85791
49	HFD+TXN	1627.053	0.492923917	14	25	44.156935	130.3004	25.463915	96.670635
51	HFD+TXN	1548.584	0.473599317	8	18	88.15828	165.8478	65.362755	131.82245
52	HFD+TXN	1534.703	0.4422546	7	15	32.411205	118.57425	18.800605	87.315835
53	HFD+TXN	1642.675	0.503787473	10	23	44.52117	174.78995	32.315285	134.10945
54	HFD+TXN	1485.788	0.432900029	7	22	34.66613	140.2372	28.68853	118.5058
55	HFD+TXN	1515.086	0.497568006	11	21	58.522265	159.44465	37.20333	118.42605
56	HFD+TXN	1638.014	0.458896088	9	17	61.714475	130.1325	42.473355	93.37231
57	HFD+TXN	2122.555	0.609909815	11	15	74.29408	144.8394	53.373875	107.8113
58	HFD+TXN	1716.893	0.475786017	12	14	68.473405	213.92675	52.966995	175.9285
59	HFD+TXN	2033.944	0.474205429	7	18	81.529035	215.80345	59.225495	174.2464
60	HFD+TXN	1998.602	0.514061867	11	25	132.35345	239.79495	108.7314	208.5433
