## Supplementary material for "TXN, a Xanthohumol Derivative, Attenuates High-Fat Diet Induced Hepatic Steatosis by Antagonizing PPARγ": Figure 5 source data: fig5_table.csv

ID	Treatment	Cal_cum	subq_wt	epi_wat	mesenteric_wt
1	LFD	1425.87	0.4	1.8	0.33
2	LFD	1241.231	0.72	1.34	0.48
3	LFD	1298.18	0.89	2.08	0.94
4	LFD	1812.026	0.78	2.13	0.54
5	LFD	1373.638	0.26	0.97	0.32
6	LFD	1448.174	0.99	2.07	0.6
7	LFD	1306.69	0.55	1.29	0.47
8	LFD	1760.929	0.83	2.12	0.65
9	LFD	1535.76	0.89	1.96	0.47
10	LFD	1365.553	0.6	1.57	0.3
11	LFD	1356.688	0.78	1.63	0.44
12	LFD	1461.649	0.91	2.2	0.51
13	HFD	1686.673	1.89	2.49	1.57
14	HFD	1944.873	2	2.11	1.23
15	HFD	1663.419	2.65	1.73	1.25
16	HFD	1765.193	2.49	2.64	1.6
17	HFD	1679.297	2.08	3.36	1.03
18	HFD	1790.035	2.53	1.85	1.83
19	HFD	1873.626	1.91	2.03	1.24
20	HFD	1822.406	2.96	1.61	1.43
21	HFD	1768.625	2.43	1.61	1.32
22	HFD	1714.332	2	1.8	1.72
23	HFD	1762.991	1.63	3.36	1.26
24	HFD	1778.357	1.78	2.15	1.53
25	HFD+LXN	1644.212	1.6	2.72	1.57
26	HFD+LXN	1725.651	2.14	2.35	1.6
27	HFD+LXN	1823.328	2.27	2.04	1.09
28	HFD+LXN	1840.435	2.12	2.06	1.17
29	HFD+LXN	1763.81	2.1	2.15	1.29
30	HFD+LXN	1745.422	2.47	2.49	1.52
31	HFD+LXN	1965.822	2.1	1.54	1.11
32	HFD+LXN	1648.77	1.6	2	1.35
33	HFD+LXN	1819.333	2.3	2.07	1.2
34	HFD+LXN	1739.43	2.53	2.72	1.36
35	HFD+LXN	1913.065	1.82	2.65	1.06
36	HFD+LXN	1559.135	1.03	2.82	0.53
37	HFD+HXN	1552.169	1.57	2.75	1.27
38	HFD+HXN	1666.236	1.27	3.05	1.22
39	HFD+HXN	1639.96	2.52	2.61	1.53
40	HFD+HXN	1583.209	1.89	3.51	1.21
41	HFD+HXN	1708.8	2.14	2.53	1.81
42	HFD+HXN	1664.751	1.56	2.06	1.69
43	HFD+HXN	1577.574	1.26	3	0.6
44	HFD+HXN	1648.258	1.9	3.31	0.55
45	HFD+HXN	1489.476	1.73	3.04	0.76
46	HFD+HXN	1673.868	1.26	2.98	0.52
47	HFD+HXN	1714.844	2.04	1.88	1.33
48	HFD+HXN	1478.72	1.72	3.14	1.17
49	HFD+TXN	1627.053	0.69	2.7	0.36
51	HFD+TXN	1548.584	1.72	2.93	1.28
52	HFD+TXN	1534.703	1.18	3	0.67
53	HFD+TXN	1642.675	2.54	3.2	1.57
54	HFD+TXN	1485.788	1.08	2.47	0.42
55	HFD+TXN	1515.086	0.84	2.83	0.56
56	HFD+TXN	1638.014	0.95	2.69	0.47
57	HFD+TXN	2122.555	0.86	2.12	1.14
58	HFD+TXN	1716.893	1.23	2.84	0.68
59	HFD+TXN	2033.944	0.52	1.56	0.24
60	HFD+TXN	1998.602	0.67	2.35	0.47
