## Supplementary material for "TXN, a Xanthohumol Derivative, Attenuates High-Fat Diet Induced Hepatic Steatosis by Antagonizing PPARγ": Figure 6 source data: fig6_table.csv

ID	Treatment	LV_TAG	liver_wt	wt
1	LFD	367.77	1.58	38.4
2	LFD	400.53	1.28	33.1
3	LFD	379.47	1.38	35.7
4	LFD	332.67	1.96	43
5	LFD	408.33	1.38	32.2
6	LFD	454.35	1.59	39.5
7	LFD	423.93	1.44	34.3
8	LFD	446.94	1.87	43.3
9	LFD	494.91	1.57	40.5
10	LFD	424.71	1.27	34.2
11	LFD	426.27	1.38	36.6
12	LFD	730.08	1.59	39.2
13	HFD	500.76	2.26	48.9
14	HFD	480.48	2.51	52.2
15	HFD	633.36	2.81	51.6
16	HFD	535.08	2.7	52.9
17	HFD	402.87	1.46	46.5
18	HFD	563.94	2.77	51.8
19	HFD	627.51	2.26	47.3
20	HFD	615.81	2.69	50.7
21	HFD	900.12	3.22	52.3
22	HFD	892.71	3.03	50
23	HFD	621.27	1.8	48.7
24	HFD	1052.22	2.56	50.2
25	HFD+LXN	508.56	2.35	52.7
26	HFD+LXN	657.15	2.72	52.4
27	HFD+LXN	521.43	2.78	51.2
28	HFD+LXN	542.49	2.4	51.2
29	HFD+LXN	469.17	2.46	51.8
30	HFD+LXN	547.95	3	53.3
31	HFD+LXN	565.11	2.01	50.7
32	HFD+LXN	678.6	2.35	47.2
33	HFD+LXN	707.07	3.14	51.3
34	HFD+LXN	692.25	2.25	50.2
35	HFD+LXN	621.27	1.69	47.7
36	HFD+LXN	501.54	1.18	39.4
37	HFD+HXN	368.55	1.83	47.3
38	HFD+HXN	458.25	1.21	46
39	HFD+HXN	603.33	2.35	50.5
40	HFD+HXN	572.13	1.71	47.3
41	HFD+HXN	687.57	2.66	50.4
42	HFD+HXN	780	2.91	53.4
43	HFD+HXN	515.97	1.38	41.8
44	HFD+HXN	484.38	1.36	44
45	HFD+HXN	521.82	1.81	46.7
46	HFD+HXN	790.92	1.28	40.8
47	HFD+HXN	664.56	2.64	51.7
48	HFD+HXN	589.68	1.77	48.8
49	HFD+TXN	362.31	1.27	40.8
51	HFD+TXN	430.95	1.57	45.9
52	HFD+TXN	332.28	1.33	42.1
53	HFD+TXN	525.72	2	50.4
54	HFD+TXN	335.01	1.06	36.6
55	HFD+TXN	412.62	1.25	39.6
56	HFD+TXN	457.08	1.19	39.6
57	HFD+TXN	618.54	1.88	51.9
58	HFD+TXN	440.7	1.39	43.3
59	HFD+TXN	420.42	1.07	34.7
60	HFD+TXN	546.78	1.19	39.2
