## Supplementary material for "TXN, a Xanthohumol Derivative, Attenuates High-Fat Diet Induced Hepatic Steatosis by Antagonizing PPARγ": Figure 8 source data: BPTerms.csv

bpTerms	Direction	P-value	Adjusted P-value	Odds Ratio	Combined Score	enrichedGenes
glutathione derivative biosynthetic process (GO:1901687)	Down Regulation	3.66E-08	1.87E-04	14.40144014	246.5941392	8
glutathione derivative metabolic process (GO:1901685)	Down Regulation	3.66E-08	9.34E-05	14.40144014	246.5941392	8
long-chain fatty acid metabolic process (GO:0001676)	Down Regulation	1.05E-07	1.78E-04	7.920792079	127.3104159	11
organonitrogen compound biosynthetic process (GO:1901566)	Down Regulation	1.74E-07	2.22E-04	4.15732181	64.69775691	19
xenobiotic catabolic process (GO:0042178)	Down Regulation	2.03E-07	2.07E-04	28.28854314	435.974645	5
platelet degranulation (GO:0002576)	Down Regulation	3.07E-06	0.002611857	4.471414883	56.75798625	14
glyceraldehyde-3-phosphate metabolic process (GO:0019682)	Down Regulation	3.61E-06	0.002629536	13.20132013	165.4471487	6
cellular response to low-density lipoprotein particle stimulus (GO:0071404)	Down Regulation	1.10E-05	0.00698501	15.23229246	173.9852431	5
regulation of primary metabolic process (GO:0080090)	Down Regulation	1.17E-05	0.006643503	3.988888097	45.29173084	14
regulated exocytosis (GO:0045055)	Down Regulation	2.39E-05	0.012213363	3.746320578	39.86168781	14
protein homooligomerization (GO:0051260)	Down Regulation	2.75E-05	0.012737459	3.335070349	35.02789939	16
glycolytic process through glucose-6-phosphate (GO:0061620)	Down Regulation	2.96E-05	0.012590361	9.504950495	99.11288064	6
canonical glycolysis (GO:0061621)	Down Regulation	2.96E-05	0.011621872	9.504950495	99.11288064	6
glucose catabolic process to pyruvate (GO:0061718)	Down Regulation	2.96E-05	0.010791738	9.504950495	99.11288064	6
glucose metabolic process (GO:0006006)	Down Regulation	3.12E-05	0.010597804	5.569306931	57.79070527	9
fatty acid oxidation (GO:0019395)	Down Regulation	3.30E-05	0.010534163	6.336633663	65.38218998	8
linoleic acid metabolic process (GO:0043651)	Down Regulation	3.49E-05	0.010476688	12.37623762	127.0169951	5
fatty acid catabolic process (GO:0009062)	Down Regulation	3.54E-05	0.0100246	5.483625286	56.20674967	9
regulation of lipid metabolic process (GO:0019216)	Down Regulation	4.46E-05	0.011971974	4.356435644	43.64421752	11
leukocyte cell-cell adhesion (GO:0007159)	Down Regulation	4.74E-05	0.012096392	8.800880088	87.62771948	6
gluconeogenesis (GO:0006094)	Down Regulation	6.70E-05	0.016290923	6.761651775	64.98088451	7
protein tetramerization (GO:0051262)	Down Regulation	9.04E-05	0.020970902	4.400440044	40.97320496	10
hexose biosynthetic process (GO:0019319)	Down Regulation	1.07E-04	0.023750165	6.300630063	57.60196961	7
unsaturated fatty acid metabolic process (GO:0033559)	Down Regulation	1.07E-04	0.022760575	6.300630063	57.60196961	7
nicotinamide nucleotide metabolic process (GO:0046496)	Down Regulation	1.24E-04	0.025318277	6.160616062	55.41435215	7
sphingolipid metabolic process (GO:0006665)	Down Regulation	1.72E-04	0.033827662	3.755547969	32.5454426	11
carbohydrate catabolic process (GO:0016052)	Down Regulation	2.19E-04	0.041405941	6.789250354	57.20675247	6
alpha-linolenic acid metabolic process (GO:0036109)	Down Regulation	2.40E-04	0.043659995	12.18583397	101.5896715	4
fatty acid beta-oxidation (GO:0006635)	Down Regulation	2.45E-04	0.043094309	5.544554455	46.10104286	7
coenzyme metabolic process (GO:0006732)	Down Regulation	2.78E-04	0.047248314	5.435837701	44.51257907	7
