## Supplementary material for "TXN, a Xanthohumol Derivative, Attenuates High-Fat Diet Induced Hepatic Steatosis by Antagonizing PPARγ": Figure 8 source data: KEGGterms.csv

pathwayTerms	Direction	P-value	Adjusted P-value	Odds Ratio	Combined Score	enrichedGenes
Biosynthesis of unsaturated fatty acids	Down Regulation	6.50E-08	1.97E-05	11.13861386	184.335564	9
Glutathione metabolism	Down Regulation	5.30E-07	8.02E-05	6.806930693	98.36667331	11
Fluid shear stress and atherosclerosis	Down Regulation	6.91E-07	6.98E-05	4.431212352	62.85821183	16
Amino sugar and nucleotide sugar metabolism	Down Regulation	3.25E-06	2.46E-04	7.274196807	91.92318825	9
Chemical carcinogenesis	Down Regulation	4.30E-06	2.61E-04	5.055824731	62.47166933	12
Drug metabolism	Down Regulation	6.17E-06	3.12E-04	4.516241098	54.17469607	13
Glycolysis / Gluconeogenesis	Down Regulation	6.58E-06	2.85E-04	5.911038865	70.53098982	10
PPAR signaling pathway	Down Regulation	5.53E-05	0.002095657	4.659289458	45.67119118	10
Pentose phosphate pathway	Down Regulation	1.30E-04	0.004390311	7.425742574	66.42225406	6
Metabolism of xenobiotics by cytochrome P450	Down Regulation	2.48E-04	0.007523911	4.800480048	39.84790613	8
Fatty acid elongation	Down Regulation	7.24E-04	0.019933589	6.828269034	49.37648776	5
Glycerolipid metabolism	Down Regulation	8.43E-04	0.02128178	4.544716767	32.17082342	7
Lysosome	Down Regulation	0.001205642	0.028100743	3.193867774	21.46516353	10
Kaposi sarcoma-associated herpesvirus infection	Down Regulation	0.001234743	0.02672336	2.566923359	17.19041017	14
Peroxisome	Down Regulation	0.001270071	0.025655427	3.771805752	25.15297599	8
Endocytosis	Down Regulation	0.001414773	0.026792263	2.355625897	15.45475791	16
Viral myocarditis	Down Regulation	0.001594339	0.02841675	3.641743485	23.45754764	8
Alzheimer disease	Down Regulation	0.001680921	0.028295496	2.715700141	17.34901596	12
Phagosome	Down Regulation	0.002129312	0.033956924	2.640264026	16.24278898	12
Human cytomegalovirus infection	Down Regulation	0.002191953	0.033208088	2.329644729	14.26432699	15
Bile secretion	Down Regulation	0.002244816	0.032389493	3.850385039	23.48400495	7
Hematopoietic cell lineage	Down Regulation	0.002607084	0.035906659	3.370549821	20.05316326	8
Valine, leucine and isoleucine degradation	Down Regulation	0.002805443	0.036958665	4.243281471	24.93434405	6
Fat digestion and absorption	Down Regulation	0.003193741	0.040320982	4.95049505	28.44832805	5
Parkinson disease	Down Regulation	0.00363613	0.044069892	2.750275028	15.44784221	10
Complement and coagulation cascades	Up Regulation	1.95E-08	5.92E-06	23.39572193	415.3023006	7
Steroid hormone biosynthesis	Up Regulation	1.30E-05	0.001972535	16.52346332	185.8727942	5
Arachidonic acid metabolism	Up Regulation	1.30E-05	0.001315023	16.52346332	185.8727942	5
Retinol metabolism	Up Regulation	1.45E-05	0.00109922	16.16031028	180.0354325	5
Prion diseases	Up Regulation	2.09E-04	0.012640129	25.95155709	219.9439504	2
Linoleic acid metabolism	Up Regulation	6.57E-04	0.033186354	17.64705882	129.3104088	2
