## Supplementary material for "TXN, a Xanthohumol Derivative, Attenuates High-Fat Diet Induced Hepatic Steatosis by Antagonizing PPARγ": Figure 8 source data: DOWN-KEGG_2019_Mouse.xlsx

### Sheet: DOWN-KEGG_2019_Mouse_table (2)
Term	P-value	Adjusted P-value	Odds Ratio	Combined Score	Genes
Biosynthesis of unsaturated fatty acids	6.49767e-08	1.96879e-05	11.1386	184.336	FADS2;ELOVL5;ACOT2;HSD17B4;ACAA1B;ELOVL6;SCD1;FADS1;ACOT4
Glutathione metabolism	5.29698e-07	8.02493e-05	6.80693	98.3667	GSTM4;GSTM3;GSTM2;GSTM1;RRM2;GPX4;MGST3;ODC1;IDH2;GSTA1;PGD
Fluid shear stress and atherosclerosis	6.90859e-07	6.97767e-05	4.43121	62.8582	TXN1;GSTM4;GSTM3;NQO1;GSTM2;GSTM1;MGST3;ICAM1;TNFRSF1A;GPC1;GSTA1;CCL2;CALM3;RAC1;ARHGEF2;CALM1
Amino sugar and nucleotide sugar metabolism	3.2499e-06	0.00024618	7.2742	91.9232	GPI1;UGDH;CYB5R3;AMDHD2;HEXA;UAP1L1;PGM3;HK2;GALK1
Chemical carcinogenesis	4.30224e-06	0.000260716	5.05582	62.4717	CYP2B9;GSTM4;CBR1;GSTM3;GSTM2;CYP2B13;GSTM1;MGST3;EPHX1;GSTA1;CYP3A11;CYP2C38
Drug metabolism	6.17175e-06	0.000311673	4.51624	54.1747	GSTM4;GSTM3;GSTM2;GSTM1;RRM2;MGST3;FMO1;HPRT;FMO5;CES2E;CES2G;GSTA1;AOX1
Glycolysis / Gluconeogenesis	6.57602e-06	0.000284648	5.91104	70.531	GPI1;ALDH3A2;TPI1;PGAM1;AKR1A1;ENO1;DLAT;ALDOB;GAPDH;HK2
PPAR signaling pathway	5.53309e-05	0.00209566	4.65929	45.6712	FABP1;FADS2;FABP2;ACADL;ME1;PLIN4;PLIN2;ACAA1B;CD36;SCD1
Pentose phosphate pathway	0.000130405	0.00439031	7.42574	66.4223	GPI1;TALDO1;IDNK;ALDOB;PGD;DERA
Metabolism of xenobiotics by cytochrome P450	0.000248314	0.00752391	4.80048	39.8479	GSTM4;CBR1;GSTM3;GSTM2;GSTM1;MGST3;EPHX1;GSTA1
Fatty acid elongation	0.000723662	0.0199336	6.82827	49.3765	ELOVL5;ACOT2;ELOVL6;HADH;ACOT4
Glycerolipid metabolism	0.000842843	0.0212818	4.54472	32.1708	ALDH3A2;TKFC;MOGAT1;AKR1A1;GPAT3;PLPP2;MGLL
Lysosome	0.00120564	0.0281007	3.19387	21.4652	GGA2;LAPTM4A;PSAP;CTSZ;CLTC;HEXA;TPP1;ARSG;AGA;CTSB
Kaposi sarcoma-associated herpesvirus infection	0.00123474	0.0267234	2.56692	17.1904	H2-K1;GNG12;H2-Q1;ICAM1;TNFRSF1A;RCAN1;CDK6;CCND1;GNB1;CALM3;RAC1;CALM1;H2-D1;H2-Q10
Peroxisome	0.00127007	0.0256554	3.77181	25.153	ABCD2;PEX11A;IDH2;HSD17B4;ACAA1B;MPV17;SOD2;DHRS4
Endocytosis	0.00141477	0.0267923	2.35563	15.4548	ARF1;WIPF3;ARPC1A;CLTC;H2-K1;VPS26A;ARPC5;IL2RG;H2-Q1;TGFBR2;EHD4;CHMP2B;LDLR;H2-D1;H2-Q10;SPG21
Viral myocarditis	0.00159434	0.0284168	3.64174	23.4575	CCND1;H2-K1;ITGB2;RAC1;H2-Q1;H2-D1;H2-Q10;ICAM1
Alzheimer disease	0.00168092	0.0282955	2.7157	17.349	NDUFA6;NDUFS5;NDUFB4;UQCRFS1;CALM3;UQCRC2;ATP5G3;CALM1;ATP5G2;GAPDH;RTN4;TNFRSF1A
Phagosome	0.00212931	0.0339569	2.64026	16.2428	FCGR1;MSR1;COLEC11;TUBB2A;H2-K1;ITGB2;CD36;RAC1;H2-Q1;H2-D1;H2-Q10;MBL2
Human cytomegalovirus infection	0.00219195	0.0332081	2.32964	14.2643	H2-K1;GNG12;H2-Q1;ADCY6;GNAI2;TNFRSF1A;CDK6;CCND1;GNB1;CCL2;CALM3;RAC1;CALM1;H2-D1;H2-Q10
Bile secretion	0.00224482	0.0323895	3.85039	23.484	NCEH1;SLC22A1;EPHX1;HMGCR;ABCB1A;LDLR;ADCY6
Hematopoietic cell lineage	0.00260708	0.0359067	3.37055	20.0532	FCGR1;CD59A;CSF1;CD38;CD9;DNTT;CD36;CSF2RA
Valine, leucine and isoleucine degradation	0.00280544	0.0369587	4.24328	24.9343	ALDH3A2;AUH;AOX1;ACAA1B;HADH;AACS
Fat digestion and absorption	0.00319374	0.040321	4.9505	28.4483	FABP1;FABP2;APOA4;CD36;PLPP2
Parkinson disease	0.00363613	0.0440699	2.75028	15.4478	NDUFA6;NDUFS5;NDUFB4;PPIF;UQCRFS1;ND1;UQCRC2;ATP5G3;ATP5G2;GNAI2
Butanoate metabolism	0.00444538	0.0518058	5.86725	31.7764	ALDH5A1;BDH1;HADH;AACS
Pathways in cancer	0.00500151	0.0561281	1.77663	9.41259	GSTM4;GSTM3;NQO1;GSTM2;GSTM1;RALB;IFNGR2;MGST3;LAMC1;IL2RG;GNG12;CSF2RA;ADCY6;GNAI2;TGFBR2;CDK6;CCND1;GSTA1;GNB1;ELOB;CALM3;RAC1;CALM1;FGF21
Thermogenesis	0.00606253	0.0656053	2.22879	11.3794	NDUFA6;NDUFB4;ATP5G3;ATP5G2;ADCY6;ATP5L;NDUFS5;UQCRFS1;ND1;UQCRC2;SLC25A20;MGLL;FGF21
Fc gamma R-mediated phagocytosis	0.0064547	0.0674404	3.18653	16.0695	FCGR1;PRKCE;ARPC1A;LIMK1;RAC1;ARPC5;PLPP2
Oxidative phosphorylation	0.00701794	0.0708812	2.65997	13.1915	NDUFA6;NDUFS5;NDUFB4;UQCRFS1;ND1;UQCRC2;ATP5G3;ATP5G2;ATP5L
Sphingolipid metabolism	0.00705093	0.0689171	4.12541	20.4398	SMPD3;CERS6;SPTLC2;KDSR;PLPP2
Cholesterol metabolism	0.00769294	0.0728425	4.04122	19.6704	NCEH1;OSBPL5;APOA4;CD36;LDLR
Malaria	0.00769294	0.0706352	4.04122	19.6704	CD81;ITGB2;CCL2;CD36;ICAM1
Purine metabolism	0.00770739	0.0686865	2.62085	12.7519	NUDT9;NT5E;RRM2;GUK1;ENTPD5;AK4;HPRT;ADSS;ADCY6
Human immunodeficiency virus 1 infection	0.00771499	0.0667898	2.16324	10.5233	H2-K1;LIMK1;GNG12;H2-Q1;GNAI2;TNFRSF1A;GNB1;CALM3;ELOB;RAC1;CALM1;H2-D1;H2-Q10
Retinol metabolism	0.00820869	0.0690898	3.04646	14.6308	CYP2B9;CYP2B13;CYP3A11;RDH16;AOX1;CYP2C38;DHRS4
Citrate cycle (TCA cycle)	0.00824971	0.0675585	4.9505	23.7504	CS;IDH2;DLAT;ACO2
Fatty acid degradation	0.00837451	0.0667757	3.9604	18.9408	ALDH3A2;ACADL;ECI1;ACAA1B;HADH
Apelin signaling pathway	0.00844733	0.0656293	2.58287	12.3304	CCND1;PRKCE;SERPINE1;GNB1;CALM3;GNG12;CALM1;ADCY6;GNAI2
p53 signaling pathway	0.00902594	0.0683715	3.34681	15.7556	RRM2;CDK6;CCND1;SIVA1;PERP;SERPINE1
Starch and sucrose metabolism	0.009204	0.0680198	4.80048	22.5052	GPI1;MGAM;GBE1;HK2
Human T-cell leukemia virus 1 infection	0.00970437	0.0700101	2.10143	9.74053	H2-K1;ITGB2;IL2RG;H2-Q1;ADCY6;ICAM1;TNFRSF1A;TGFBR2;CDC20;CCND1;ANAPC4;H2-D1;H2-Q10
Huntington disease	0.00978957	0.0689823	2.26898	10.4973	NDUFA6;POLR2A;NDUFS5;NDUFB4;CLTC;PPIF;UQCRFS1;UQCRC2;ATP5G3;ATP5G2;SOD2
Other glycan degradation	0.00984542	0.0677992	6.60066	30.5	MAN2B2;HEXA;AGA
Fructose and mannose metabolism	0.0113216	0.0762322	4.52617	20.2819	TKFC;TPI1;ALDOB;HK2
Hepatocellular carcinoma	0.0117615	0.0774727	2.31602	10.2899	GSTM4;GSTM3;NQO1;GSTM2;GSTM1;CDK6;CCND1;MGST3;GSTA1;TGFBR2
Renin secretion	0.0124095	0.0800018	3.12663	13.7237	ADORA1;CALM3;CALM1;ADCY6;CTSB;GNAI2
Nicotinate and nicotinamide metabolism	0.0124884	0.0788332	4.40044	19.2869	NT5E;AOX1;CD38;NADK
Alanine, aspartate and glutamate metabolism	0.0137294	0.0848978	4.28151	18.3601	ALDH5A1;GPT2;GLUL;ADSS
Retrograde endocannabinoid signaling	0.0140738	0.0852875	2.37624	10.1309	NDUFA6;NDUFS5;NDUFB4;GNB1;ND1;GNG12;MGLL;ADCY6;GNAI2
AGE-RAGE signaling pathway in diabetic complications	0.0140987	0.0837631	2.74483	11.6976	CCND1;PRKCE;SERPINE1;CCL2;RAC1;ICAM1;TGFBR2
Pyruvate metabolism	0.0150459	0.0876712	4.16884	17.4952	ALDH3A2;ME1;DLAT;ACACB
Riboflavin metabolism	0.0161067	0.0920817	9.90099	40.8764	RFK;BLVRB
HIF-1 signaling pathway	0.0163395	0.0916825	2.66565	10.9669	IFNGR2;SERPINE1;MKNK2;ELOB;ENO1;GAPDH;HK2
Cellular senescence	0.0193996	0.106874	2.14075	8.43993	CDK6;CCND1;SERPINE1;H2-K1;CALM3;CALM1;H2-Q1;H2-D1;H2-Q10;TGFBR2
Terpenoid backbone biosynthesis	0.0194715	0.105355	5.16573	20.3468	ICMT;HMGCR;PCYOX1
TNF signaling pathway	0.0215561	0.114587	2.52025	9.67045	CXCL10;CSF1;MLKL;DAB2IP;CCL2;ICAM1;TNFRSF1A
Antigen processing and presentation	0.026413	0.137985	2.64026	9.59445	H2-K1;IFI30;H2-Q1;H2-D1;H2-Q10;CTSB
Phototransduction	0.0298689	0.153394	4.40044	15.4497	GNB1;CALM3;CALM1
Ubiquinone and other terpenoid-quinone biosynthesis	0.030096	0.151985	7.20072	25.2267	NQO1;COQ7
ABC transporters	0.0326189	0.162025	3.30033	11.2966	ABCD2;ABCB8;DEFB1;ABCB1A
Staphylococcus aureus infection	0.0332485	0.162488	2.5013	8.5138	FCGR1;C1S1;ITGB2;DEFB1;ICAM1;MBL2
Cytokine-cytokine receptor interaction	0.0350997	0.168813	1.76319	5.90592	CSF1;TNFSF12;IFNGR2;TNFRSF19;IL2RG;CSF2RA;INHBE;TNFRSF1A;TGFBR2;CXCL10;CCL2;CCR2;PF4
Phosphatidylinositol signaling system	0.0378528	0.179209	2.42473	7.93869	PIP4P2;PI4KA;CALM3;SYNJ2;CALM1;CDIPT
Sphingolipid signaling pathway	0.0379695	0.176996	2.23571	7.31294	CERS6;SPTLC2;PRKCE;ADORA1;RAC1;TNFRSF1A;GNAI2
Circadian entrainment	0.0394735	0.181219	2.40024	7.75788	GNB1;CALM3;GNG12;CALM1;ADCY6;GNAI2
AMPK signaling pathway	0.0408385	0.184688	2.20022	7.03659	CCND1;CAB39L;FASN;CD36;SCD1;HMGCR;ACACB
Pancreatic cancer	0.0410951	0.183115	2.64026	8.42737	RALB;CDK6;CCND1;RAC1;TGFBR2
Glyoxylate and dicarboxylate metabolism	0.0426497	0.187288	3.83264	12.091	CS;ACO2;GLUL
Pertussis	0.0431152	0.186627	2.60552	8.19145	C1S1;ITGB2;CALM3;CALM1;GNAI2
Osteoclast differentiation	0.0438452	0.187114	2.16584	6.77278	FCGR1;CYLD;CSF1;IFNGR2;RAC1;TNFRSF1A;TGFBR2
Galactose metabolism	0.0462084	0.19446	3.71287	11.4156	MGAM;HK2;GALK1
Chagas disease (American trypanosomiasis)	0.0463925	0.192561	2.30703	7.084	IFNGR2;SERPINE1;CCL2;TNFRSF1A;TGFBR2;GNAI2
Fatty acid biosynthesis	0.0473837	0.194017	5.65771	17.2531	FASN;ACACB

### Sheet: DOWN-KEGG_2019_Mouse_table (3)
Term	P-value	Adjusted P-value	Odds Ratio	Combined Score	Genes
Biosynthesis of unsaturated fatty acids	6.49767e-08	1.96879e-05	11.1386	184.336	FADS2	ELOVL5	ACOT2	HSD17B4	ACAA1B	ELOVL6	SCD1	FADS1	ACOT4
Glutathione metabolism	5.29698e-07	8.02493e-05	6.80693	98.3667	GSTM4	GSTM3	GSTM2	GSTM1	RRM2	GPX4	MGST3	ODC1	IDH2	GSTA1	PGD
Fluid shear stress and atherosclerosis	6.90859e-07	6.97767e-05	4.43121	62.8582	TXN1	GSTM4	GSTM3	NQO1	GSTM2	GSTM1	MGST3	ICAM1	TNFRSF1A	GPC1	GSTA1	CCL2	CALM3	RAC1	ARHGEF2	CALM1
Amino sugar and nucleotide sugar metabolism	3.2499e-06	0.00024618	7.2742	91.9232	GPI1	UGDH	CYB5R3	AMDHD2	HEXA	UAP1L1	PGM3	HK2	GALK1
Chemical carcinogenesis	4.30224e-06	0.000260716	5.05582	62.4717	CYP2B9	GSTM4	CBR1	GSTM3	GSTM2	CYP2B13	GSTM1	MGST3	EPHX1	GSTA1	CYP3A11	CYP2C38
Drug metabolism	6.17175e-06	0.000311673	4.51624	54.1747	GSTM4	GSTM3	GSTM2	GSTM1	RRM2	MGST3	FMO1	HPRT	FMO5	CES2E	CES2G	GSTA1	AOX1
Glycolysis / Gluconeogenesis	6.57602e-06	0.000284648	5.91104	70.531	GPI1	ALDH3A2	TPI1	PGAM1	AKR1A1	ENO1	DLAT	ALDOB	GAPDH	HK2
PPAR signaling pathway	5.53309e-05	0.00209566	4.65929	45.6712	FABP1	FADS2	FABP2	ACADL	ME1	PLIN4	PLIN2	ACAA1B	CD36	SCD1
Pentose phosphate pathway	0.000130405	0.00439031	7.42574	66.4223	GPI1	TALDO1	IDNK	ALDOB	PGD	DERA
Metabolism of xenobiotics by cytochrome P450	0.000248314	0.00752391	4.80048	39.8479	GSTM4	CBR1	GSTM3	GSTM2	GSTM1	MGST3	EPHX1	GSTA1
Fatty acid elongation	0.000723662	0.0199336	6.82827	49.3765	ELOVL5	ACOT2	ELOVL6	HADH	ACOT4
Glycerolipid metabolism	0.000842843	0.0212818	4.54472	32.1708	ALDH3A2	TKFC	MOGAT1	AKR1A1	GPAT3	PLPP2	MGLL
Lysosome	0.00120564	0.0281007	3.19387	21.4652	GGA2	LAPTM4A	PSAP	CTSZ	CLTC	HEXA	TPP1	ARSG	AGA	CTSB
Kaposi sarcoma-associated herpesvirus infection	0.00123474	0.0267234	2.56692	17.1904	H2-K1	GNG12	H2-Q1	ICAM1	TNFRSF1A	RCAN1	CDK6	CCND1	GNB1	CALM3	RAC1	CALM1	H2-D1	H2-Q10
Peroxisome	0.00127007	0.0256554	3.77181	25.153	ABCD2	PEX11A	IDH2	HSD17B4	ACAA1B	MPV17	SOD2	DHRS4
Endocytosis	0.00141477	0.0267923	2.35563	15.4548	ARF1	WIPF3	ARPC1A	CLTC	H2-K1	VPS26A	ARPC5	IL2RG	H2-Q1	TGFBR2	EHD4	CHMP2B	LDLR	H2-D1	H2-Q10	SPG21
Viral myocarditis	0.00159434	0.0284168	3.64174	23.4575	CCND1	H2-K1	ITGB2	RAC1	H2-Q1	H2-D1	H2-Q10	ICAM1
Alzheimer disease	0.00168092	0.0282955	2.7157	17.349	NDUFA6	NDUFS5	NDUFB4	UQCRFS1	CALM3	UQCRC2	ATP5G3	CALM1	ATP5G2	GAPDH	RTN4	TNFRSF1A
Phagosome	0.00212931	0.0339569	2.64026	16.2428	FCGR1	MSR1	COLEC11	TUBB2A	H2-K1	ITGB2	CD36	RAC1	H2-Q1	H2-D1	H2-Q10	MBL2
Human cytomegalovirus infection	0.00219195	0.0332081	2.32964	14.2643	H2-K1	GNG12	H2-Q1	ADCY6	GNAI2	TNFRSF1A	CDK6	CCND1	GNB1	CCL2	CALM3	RAC1	CALM1	H2-D1	H2-Q10
Bile secretion	0.00224482	0.0323895	3.85039	23.484	NCEH1	SLC22A1	EPHX1	HMGCR	ABCB1A	LDLR	ADCY6
Hematopoietic cell lineage	0.00260708	0.0359067	3.37055	20.0532	FCGR1	CD59A	CSF1	CD38	CD9	DNTT	CD36	CSF2RA
Valine, leucine and isoleucine degradation	0.00280544	0.0369587	4.24328	24.9343	ALDH3A2	AUH	AOX1	ACAA1B	HADH	AACS
Fat digestion and absorption	0.00319374	0.040321	4.9505	28.4483	FABP1	FABP2	APOA4	CD36	PLPP2
Parkinson disease	0.00363613	0.0440699	2.75028	15.4478	NDUFA6	NDUFS5	NDUFB4	PPIF	UQCRFS1	ND1	UQCRC2	ATP5G3	ATP5G2	GNAI2
