## Supplementary material for "TXN, a Xanthohumol Derivative, Attenuates High-Fat Diet Induced Hepatic Steatosis by Antagonizing PPARγ": Figure 8 source data: UP-GO_Biological_Process_2018.xlsx

### Sheet: UP-GO_Biological_Process_2018
Term	P-value	Adjusted P-value	Odds Ratio	Combined Score	Genes
activation of phospholipase C activity (GO:0007202)	5.52694e-05	0.28204	40.107	393.18	ANG;AVPR1A;EGFR
regulation of protein processing (GO:0070613)	7.49302e-05	0.191184	11.489	109.133	C6;SERPINE2;SUSD4;C8B;C8A
positive regulation of phospholipase C activity (GO:0010863)	0.000142902	0.243076	29.4118	260.393	ANG;AVPR1A;EGFR
regulation of protein activation cascade (GO:2000257)	0.00050204	0.640477	10.8932	82.7542	C6;SUSD4;C8B;C8A
regulation of complement activation (GO:0030449)	0.00051984	0.530549	10.7933	81.6189	C6;SUSD4;C8B;C8A
regulation of humoral immune response (GO:0002920)	0.000595555	0.506519	10.4112	77.3141	C6;SUSD4;C8B;C8A
regulation of immune effector process (GO:0002697)	0.000615643	0.448804	10.3199	76.2935	C6;SUSD4;C8B;C8A
regulation of acute inflammatory response (GO:0002673)	0.000769961	0.491139	9.7229	69.7051	C6;SUSD4;C8B;C8A
bile acid biosynthetic process (GO:0006699)	0.00351178	1	22.6244	127.865	ABCB11;CYP7B1
positive regulation of phosphate metabolic process (GO:0045937)	0.00406662	1	21.0084	115.65	ANG;EGFR
bile acid metabolic process (GO:0008206)	0.0046594	1	19.6078	105.272	ABCB11;CYP7B1
regulation of phosphorylation (GO:0042325)	0.00777137	1	7.41473	36.0156	ANG;INHBA;EGFR
organic hydroxy compound biosynthetic process (GO:1901617)	0.0120847	1	12.0048	53.0109	CYP7B1;ABCB11
negative regulation of peptidase activity (GO:0010466)	0.0188906	1	9.48767	37.6574	SERPINE2;FETUB
monoterpenoid metabolic process (GO:0016098)	0.0202297	1	49.0196	191.206	CYP1A2
aldehyde catabolic process (GO:0046185)	0.0202297	1	49.0196	191.206	AGXT
negative regulation of systemic arterial blood pressure (GO:0003085)	0.0202297	1	49.0196	191.206	ADRB3
negative regulation of lymphocyte differentiation (GO:0045620)	0.0202297	1	49.0196	191.206	INHBA
bile acid secretion (GO:0032782)	0.0202297	1	49.0196	191.206	ABCB11
B cell chemotaxis (GO:0035754)	0.0202297	1	49.0196	191.206	CYP7B1
response to UV-A (GO:0070141)	0.0202297	1	49.0196	191.206	EGFR
regulation of endopeptidase activity (GO:0052548)	0.0224624	1	8.65052	32.8366	SERPINE2;FETUB
monocarboxylic acid biosynthetic process (GO:0072330)	0.0224624	1	8.65052	32.8366	CYP7B1;ABCB11
forebrain neuron differentiation (GO:0021879)	0.0235619	1	42.0168	157.484	INHBA
L-cysteine metabolic process (GO:0046439)	0.0235619	1	42.0168	157.484	AGXT
histone H3-K4 demethylation (GO:0034720)	0.0235619	1	42.0168	157.484	KDM5B
glyoxylate metabolic process (GO:0046487)	0.0235619	1	42.0168	157.484	AGXT
terpenoid metabolic process (GO:0006721)	0.0235619	1	42.0168	157.484	CYP1A2
negative regulation of cardiocyte differentiation (GO:1905208)	0.0235619	1	42.0168	157.484	EGFR
positive regulation of cyclin-dependent protein serine/threonine kinase activity involved in G1/S transition of mitotic cell cycle (GO:0031659)	0.0235619	1	42.0168	157.484	EGFR
mRNA cleavage (GO:0006379)	0.026883	1	36.7647	132.951	RNASE4
positive regulation of catenin import into nucleus (GO:0035413)	0.026883	1	36.7647	132.951	EGFR
regulation of positive chemotaxis (GO:0050926)	0.026883	1	36.7647	132.951	F7
positive regulation of production of miRNAs involved in gene silencing by miRNA (GO:1903800)	0.026883	1	36.7647	132.951	EGFR
negative regulation of platelet aggregation (GO:0090331)	0.026883	1	36.7647	132.951	SERPINE2
steroid biosynthetic process (GO:0006694)	0.0296657	1	7.44602	26.1933	CYP7B1;ABCB11
vasodilation (GO:0042311)	0.0301929	1	32.6797	114.384	ADRB3
positive regulation of astrocyte differentiation (GO:0048711)	0.0301929	1	32.6797	114.384	SERPINE2
omega-hydroxylase P450 pathway (GO:0097267)	0.0301929	1	32.6797	114.384	CYP1A2
regulation of MAPK cascade (GO:0043408)	0.0318967	1	4.34657	14.975	ADRB3;INHBA;EGFR
negative regulation of endopeptidase activity (GO:0010951)	0.0324842	1	7.08717	24.2877	SERPINE2;FETUB
regulation of astrocyte differentiation (GO:0048710)	0.0334917	1	29.4118	99.8958	SERPINE2
regulation of platelet-derived growth factor receptor signaling pathway (GO:0010640)	0.0334917	1	29.4118	99.8958	F7
regulation of plasminogen activation (GO:0010755)	0.0334917	1	29.4118	99.8958	SERPINE2
negative regulation of protein maturation (GO:1903318)	0.0334917	1	29.4118	99.8958	SERPINE2
positive regulation of reproductive process (GO:2000243)	0.0334917	1	29.4118	99.8958	INHBA
positive regulation of glial cell differentiation (GO:0045687)	0.0334917	1	29.4118	99.8958	SERPINE2
negative regulation of homotypic cell-cell adhesion (GO:0034111)	0.0334917	1	29.4118	99.8958	SERPINE2
regulation of actin filament length (GO:0030832)	0.0334917	1	29.4118	99.8958	NEB
protein carboxylation (GO:0018214)	0.0367795	1	26.738	88.3106	F7
organic cyclic compound catabolic process (GO:1901361)	0.0367795	1	26.738	88.3106	CYP1A2
peptidyl-glutamic acid carboxylation (GO:0017187)	0.0367795	1	26.738	88.3106	F7
protein insertion into membrane (GO:0051205)	0.0400562	1	24.5098	78.8596	EGFR
regulation of macrophage differentiation (GO:0045649)	0.043322	1	22.6244	71.0203	INHBA
steroid catabolic process (GO:0006706)	0.043322	1	22.6244	71.0203	CYP1A2
diacylglycerol metabolic process (GO:0046339)	0.043322	1	22.6244	71.0203	ANG
negative regulation of hemostasis (GO:1900047)	0.043322	1	22.6244	71.0203	SERPINE2
placenta development (GO:0001890)	0.043322	1	22.6244	71.0203	ANG
regulation of production of miRNAs involved in gene silencing by miRNA (GO:1903798)	0.043322	1	22.6244	71.0203	EGFR
steroid metabolic process (GO:0008202)	0.0447373	1	5.94177	18.4608	CYP1A2;CYP7B1
regulation of signal transduction (GO:0009966)	0.0450075	1	3.78692	11.743	IGFBP2;LIFR;EGFR
ncRNA transcription (GO:0098781)	0.0465768	1	21.0084	64.4255	ANG
quinone biosynthetic process (GO:1901663)	0.0465768	1	21.0084	64.4255	COQ8A
regulation of platelet aggregation (GO:0090330)	0.0465768	1	21.0084	64.4255	SERPINE2
ubiquinone metabolic process (GO:0006743)	0.0465768	1	21.0084	64.4255	COQ8A
regulation of cyclin-dependent protein serine/threonine kinase activity involved in G1/S transition of mitotic cell cycle (GO:0031657)	0.0465768	1	21.0084	64.4255	EGFR
regulation of interferon-gamma biosynthetic process (GO:0045072)	0.0465768	1	21.0084	64.4255	INHBA
positive regulation of vasoconstriction (GO:0045907)	0.0498207	1	19.6078	58.8103	AVPR1A
negative regulation of platelet activation (GO:0010544)	0.0498207	1	19.6078	58.8103	SERPINE2
negative regulation of coagulation (GO:0050819)	0.0498207	1	19.6078	58.8103	SERPINE2
negative regulation of protein processing (GO:0010955)	0.0498207	1	19.6078	58.8103	SERPINE2
ubiquinone biosynthetic process (GO:0006744)	0.0498207	1	19.6078	58.8103	COQ8A
regulation of B cell differentiation (GO:0045577)	0.0498207	1	19.6078	58.8103	INHBA
positive regulation of epithelial cell proliferation (GO:0050679)	0.0514085	1	5.49753	16.3164	ANG;EGFR
monocarboxylic acid metabolic process (GO:0032787)	0.0522662	1	5.44662	16.0752	CYP1A2;AGXT
rRNA transcription (GO:0009303)	0.0530537	1	18.3824	53.9789	ANG
positive regulation of positive chemotaxis (GO:0050927)	0.0530537	1	18.3824	53.9789	F7
regulation of systemic arterial blood pressure by hormone (GO:0001990)	0.0530537	1	18.3824	53.9789	AVPR1A
regulation of cell motility (GO:2000145)	0.0531291	1	5.39665	15.8393	SERPINE2;EGFR
regulation of insulin-like growth factor receptor signaling pathway (GO:0043567)	0.0562759	1	17.301	49.7835	IGFBP2
negative regulation of B cell activation (GO:0050869)	0.0562759	1	17.301	49.7835	INHBA
actin filament polymerization (GO:0030041)	0.0594873	1	16.3399	46.111	ANG
positive regulation of activated T cell proliferation (GO:0042104)	0.0626879	1	15.4799	42.8729	IGFBP2
negative regulation of phosphate metabolic process (GO:0045936)	0.0626879	1	15.4799	42.8729	INHBA
acylglycerol biosynthetic process (GO:0046463)	0.0626879	1	15.4799	42.8729	ANG
regulation of catenin import into nucleus (GO:0035412)	0.0626879	1	15.4799	42.8729	EGFR
activin receptor signaling pathway (GO:0032924)	0.0626879	1	15.4799	42.8729	INHBA
positive regulation of gene silencing by miRNA (GO:2000637)	0.0658778	1	14.7059	39.9993	EGFR
negative regulation of interferon-gamma production (GO:0032689)	0.0658778	1	14.7059	39.9993	INHBA
regulation of response to cytokine stimulus (GO:0060759)	0.0658778	1	14.7059	39.9993	LIFR
cellular response to estradiol stimulus (GO:0071392)	0.0658778	1	14.7059	39.9993	EGFR
adenylate cyclase-activating adrenergic receptor signaling pathway (GO:0071880)	0.0658778	1	14.7059	39.9993	ADRB3
adrenergic receptor signaling pathway (GO:0071875)	0.0658778	1	14.7059	39.9993	ADRB3
phospholipid translocation (GO:0045332)	0.069057	1	14.0056	37.4345	ATP11C
energy reserve metabolic process (GO:0006112)	0.069057	1	14.0056	37.4345	ADRB3
epoxygenase P450 pathway (GO:0019373)	0.069057	1	14.0056	37.4345	CYP1A2
lipid catabolic process (GO:0016042)	0.069057	1	14.0056	37.4345	CYP1A2
histone lysine demethylation (GO:0070076)	0.069057	1	14.0056	37.4345	KDM5B
negative regulation of cytokine biosynthetic process (GO:0042036)	0.069057	1	14.0056	37.4345	INHBA
positive regulation of protein kinase B signaling (GO:0051897)	0.0694914	1	4.63177	12.3509	F7;EGFR
regulation of ERBB signaling pathway (GO:1901184)	0.0722255	1	13.369	35.1332	EGFR
positive regulation of erythrocyte differentiation (GO:0045648)	0.0722255	1	13.369	35.1332	INHBA
lipid translocation (GO:0034204)	0.0722255	1	13.369	35.1332	ATP11C
hematopoietic progenitor cell differentiation (GO:0002244)	0.0722255	1	13.369	35.1332	INHBA
exogenous drug catabolic process (GO:0042738)	0.0753834	1	12.7877	33.0584	CYP1A2
regulation of monooxygenase activity (GO:0032768)	0.0753834	1	12.7877	33.0584	EGFR
positive regulation of blood circulation (GO:1903524)	0.0753834	1	12.7877	33.0584	AVPR1A
drug catabolic process (GO:0042737)	0.0785307	1	12.2549	31.1797	CYP1A2
cellular response to epidermal growth factor stimulus (GO:0071364)	0.0816675	1	11.7647	29.4718	EGFR
monocarboxylic acid catabolic process (GO:0072329)	0.0816675	1	11.7647	29.4718	AGXT
negative regulation of wound healing (GO:0061045)	0.0816675	1	11.7647	29.4718	SERPINE2
signal peptide processing (GO:0006465)	0.0816675	1	11.7647	29.4718	F7
sodium ion homeostasis (GO:0055078)	0.0847937	1	11.3122	27.9133	SCNN1A
monovalent inorganic cation homeostasis (GO:0055067)	0.0847937	1	11.3122	27.9133	SCNN1A
negative regulation of smooth muscle cell proliferation (GO:0048662)	0.0879095	1	10.8932	26.4864	ANG
negative regulation of myeloid leukocyte differentiation (GO:0002762)	0.0879095	1	10.8932	26.4864	INHBA
peptidyl-glutamic acid modification (GO:0018200)	0.0879095	1	10.8932	26.4864	F7
regulation of extrinsic apoptotic signaling pathway in absence of ligand (GO:2001239)	0.0879095	1	10.8932	26.4864	INHBA
positive regulation of extrinsic apoptotic signaling pathway (GO:2001238)	0.0910147	1	10.5042	25.1758	INHBA
regulation of NIK/NF-kappaB signaling (GO:1901222)	0.0910147	1	10.5042	25.1758	EGFR
RNA phosphodiester bond hydrolysis (GO:0090501)	0.0910147	1	10.5042	25.1758	RNASE4
regulation of cell migration (GO:0030334)	0.0927042	1	2.79226	6.64094	F7;SERPINE2;EGFR
positive regulation of myeloid cell differentiation (GO:0045639)	0.0941096	1	10.142	23.9685	INHBA
regulation of activated T cell proliferation (GO:0046006)	0.0941096	1	10.142	23.9685	IGFBP2
cellular response to cadmium ion (GO:0071276)	0.0941096	1	10.142	23.9685	EGFR
negative regulation of Notch signaling pathway (GO:0045746)	0.0941096	1	10.142	23.9685	EGFR
regulation of vasoconstriction (GO:0019229)	0.0941096	1	10.142	23.9685	AVPR1A
response to estradiol (GO:0032355)	0.0971941	1	9.80392	22.8534	EGFR
regulation of leukocyte chemotaxis (GO:0002688)	0.0971941	1	9.80392	22.8534	F7
regulation of blood coagulation (GO:0030193)	0.0971941	1	9.80392	22.8534	SERPINE2
positive regulation of cyclin-dependent protein serine/threonine kinase activity (GO:0045737)	0.0971941	1	9.80392	22.8534	EGFR
bile acid and bile salt transport (GO:0015721)	0.0971941	1	9.80392	22.8534	ABCB11
activation of protein kinase B activity (GO:0032148)	0.0971941	1	9.80392	22.8534	ANG
response to cadmium ion (GO:0046686)	0.100268	1	9.48767	21.8207	EGFR
activation of adenylate cyclase activity (GO:0007190)	0.103332	1	9.19118	20.8622	ADRB3
regulation of erythrocyte differentiation (GO:0045646)	0.103332	1	9.19118	20.8622	INHBA
endodermal cell differentiation (GO:0035987)	0.103332	1	9.19118	20.8622	INHBA
regulation of protein kinase B signaling (GO:0051896)	0.106231	1	3.60881	8.09146	F7;EGFR
positive regulation of adenylate cyclase activity (GO:0045762)	0.106386	1	8.91266	19.9705	ADRB3
cellular glucose homeostasis (GO:0001678)	0.106386	1	8.91266	19.9705	FOXA3
carboxylic acid metabolic process (GO:0019752)	0.106386	1	8.91266	19.9705	CYP1A2
response to peptide (GO:1901652)	0.109429	1	8.65052	19.1391	AVPR1A
positive regulation of leukocyte migration (GO:0002687)	0.109429	1	8.65052	19.1391	F7
positive regulation of RNA metabolic process (GO:0051254)	0.112462	1	8.40336	18.3625	EGFR
erythrocyte differentiation (GO:0030218)	0.112462	1	8.40336	18.3625	INHBA
positive regulation of DNA replication (GO:0045740)	0.112462	1	8.40336	18.3625	EGFR
positive regulation of NIK/NF-kappaB signaling (GO:1901224)	0.112462	1	8.40336	18.3625	EGFR
positive regulation of peptide secretion (GO:0002793)	0.112462	1	8.40336	18.3625	ANG
actin polymerization or depolymerization (GO:0008154)	0.115485	1	8.16993	17.6357	ANG
endoderm formation (GO:0001706)	0.115485	1	8.16993	17.6357	INHBA
sodium ion transmembrane transport (GO:0035725)	0.115485	1	8.16993	17.6357	SCNN1A
organic hydroxy compound transport (GO:0015850)	0.115485	1	8.16993	17.6357	ABCB11
negative regulation of blood coagulation (GO:0030195)	0.115485	1	8.16993	17.6357	SERPINE2
regulation of nitric-oxide synthase activity (GO:0050999)	0.115485	1	8.16993	17.6357	EGFR
regulation of DNA repair (GO:0006282)	0.118498	1	7.94913	16.9544	EGFR
positive regulation of multi-organism process (GO:0043902)	0.118498	1	7.94913	16.9544	INHBA
muscle filament sliding (GO:0030049)	0.1215	1	7.73994	16.3145	NEB
positive regulation of DNA repair (GO:0045739)	0.1215	1	7.73994	16.3145	EGFR
actin-myosin filament sliding (GO:0033275)	0.1215	1	7.73994	16.3145	NEB
positive regulation of cell motility (GO:2000147)	0.123927	1	3.28623	6.86186	F7;EGFR
negative regulation of protein catabolic process (GO:0042177)	0.124493	1	7.54148	15.7127	EGFR
ERBB2 signaling pathway (GO:0038128)	0.124493	1	7.54148	15.7127	EGFR
negative regulation of catabolic process (GO:0009895)	0.127476	1	7.35294	15.1458	EGFR
negative regulation of epidermal growth factor receptor signaling pathway (GO:0042059)	0.127476	1	7.35294	15.1458	EGFR
regulation of stress-activated MAPK cascade (GO:0032872)	0.130448	1	7.1736	14.6111	EGFR
odontogenesis (GO:0042476)	0.130448	1	7.1736	14.6111	INHBA
negative regulation of proteolysis (GO:0045861)	0.130448	1	7.1736	14.6111	SERPINE2
negative regulation of protein metabolic process (GO:0051248)	0.136363	1	6.83995	13.6281	EGFR
development of primary male sexual characteristics (GO:0046546)	0.136363	1	6.83995	13.6281	INHBA
positive regulation of protein localization to plasma membrane (GO:1903078)	0.136363	1	6.83995	13.6281	EGFR
negative regulation of ERBB signaling pathway (GO:1901185)	0.136363	1	6.83995	13.6281	EGFR
male gonad development (GO:0008584)	0.136363	1	6.83995	13.6281	INHBA
transmembrane transport (GO:0055085)	0.137632	1	2.33427	4.62925	SCNN1A;ATP11C;ABCB11
lymphocyte chemotaxis (GO:0048247)	0.139306	1	6.68449	13.1757	CYP7B1
regulation of smooth muscle cell proliferation (GO:0048660)	0.139306	1	6.68449	13.1757	ANG
myeloid cell differentiation (GO:0030099)	0.139306	1	6.68449	13.1757	INHBA
adherens junction organization (GO:0034332)	0.139306	1	6.68449	13.1757	ANG
metal ion homeostasis (GO:0055065)	0.142239	1	6.53595	12.7467	SCNN1A
peptidyl-tyrosine autophosphorylation (GO:0038083)	0.142239	1	6.53595	12.7467	EGFR
protein polymerization (GO:0051258)	0.142239	1	6.53595	12.7467	ANG
positive regulation of protein localization to cell periphery (GO:1904377)	0.145162	1	6.39386	12.3396	EGFR
regulation of cellular component movement (GO:0051270)	0.145162	1	6.39386	12.3396	EGFR
positive regulation of pathway-restricted SMAD protein phosphorylation (GO:0010862)	0.148075	1	6.25782	11.9527	INHBA
regulation of cell growth (GO:0001558)	0.149305	1	2.92654	5.5656	INHBA;EGFR
positive regulation of chemotaxis (GO:0050921)	0.150978	1	6.12745	11.5847	F7
gonad development (GO:0008406)	0.153872	1	6.0024	11.2343	INHBA
positive regulation of response to DNA damage stimulus (GO:2001022)	0.153872	1	6.0024	11.2343	EGFR
regulation of cellular protein metabolic process (GO:0032268)	0.156756	1	5.88235	10.9004	INHBA
blood circulation (GO:0008015)	0.156756	1	5.88235	10.9004	AVPR1A
positive regulation of phosphorylation (GO:0042327)	0.15759	1	2.82805	5.22555	ANG;EGFR
peptidyl-tyrosine modification (GO:0018212)	0.15963	1	5.76701	10.5819	EGFR
arachidonic acid metabolic process (GO:0019369)	0.15963	1	5.76701	10.5819	CYP1A2
response to organonitrogen compound (GO:0010243)	0.15963	1	5.76701	10.5819	AVPR1A
positive regulation of secretion by cell (GO:1903532)	0.162494	1	5.65611	10.2778	ANG
positive regulation of protein phosphorylation (GO:0001934)	0.164912	1	2.14163	3.85996	ADRB3;INHBA;EGFR
monocarboxylic acid transport (GO:0015718)	0.165349	1	5.54939	9.98721	ABCB11
positive regulation of protein import into nucleus (GO:0042307)	0.165349	1	5.54939	9.98721	EGFR
positive regulation of response to stimulus (GO:0048584)	0.168195	1	5.44662	9.70933	EGFR
ion transmembrane transport (GO:0034220)	0.170782	1	2.68601	4.74716	SCNN1A;ATP11C
positive regulation of cell migration (GO:0030335)	0.1732	1	2.6617	4.66677	F7;EGFR
positive regulation of protein transport (GO:0051222)	0.173857	1	5.2521	9.18867	ANG
epidermal growth factor receptor signaling pathway (GO:0007173)	0.176674	1	5.15996	8.94454	EGFR
phospholipid transport (GO:0015914)	0.179481	1	5.07099	8.71038	ATP11C
sodium ion transport (GO:0006814)	0.179481	1	5.07099	8.71038	SCNN1A
regulation of epidermal growth factor receptor signaling pathway (GO:0042058)	0.179481	1	5.07099	8.71038	EGFR
cholesterol homeostasis (GO:0042632)	0.179481	1	5.07099	8.71038	CYP7B1
sterol homeostasis (GO:0055092)	0.179481	1	5.07099	8.71038	CYP7B1
regulation of pathway-restricted SMAD protein phosphorylation (GO:0060393)	0.182279	1	4.98504	8.48563	INHBA
sterol metabolic process (GO:0016125)	0.182279	1	4.98504	8.48563	CYP7B1
response to reactive oxygen species (GO:0000302)	0.185067	1	4.90196	8.26979	EGFR
muscle organ development (GO:0007517)	0.185067	1	4.90196	8.26979	NEB
positive regulation of T cell proliferation (GO:0042102)	0.187846	1	4.8216	8.06235	IGFBP2
regulation of DNA replication (GO:0006275)	0.187846	1	4.8216	8.06235	EGFR
positive regulation of leukocyte chemotaxis (GO:0002690)	0.187846	1	4.8216	8.06235	F7
regulation of proteolysis (GO:0030162)	0.193377	1	4.66853	7.67094	SERPINE2
cellular response to reactive oxygen species (GO:0034614)	0.19887	1	4.52489	7.30817	EGFR
positive regulation of endothelial cell proliferation (GO:0001938)	0.204326	1	4.38982	6.9712	ANG
extrinsic apoptotic signaling pathway (GO:0097191)	0.204326	1	4.38982	6.9712	INHBA
regulation of protein localization to plasma membrane (GO:1903076)	0.204326	1	4.38982	6.9712	EGFR
regulation of Notch signaling pathway (GO:0008593)	0.212442	1	4.20168	6.50877	EGFR
calcium-mediated signaling (GO:0019722)	0.212442	1	4.20168	6.50877	EGFR
positive regulation of growth (GO:0045927)	0.215129	1	4.1425	6.36503	EGFR
cell-cell junction organization (GO:0045216)	0.217807	1	4.08497	6.22609	ANG
regulation of epithelial cell proliferation (GO:0050678)	0.217807	1	4.08497	6.22609	EGFR
negative regulation of cell cycle (GO:0045786)	0.217807	1	4.08497	6.22609	INHBA
regulation of protein phosphorylation (GO:0001932)	0.222554	1	2.25378	3.38649	INHBA;EGFR
positive regulation of intracellular signal transduction (GO:1902533)	0.222686	1	1.84207	2.76678	F7;ADRB3;EGFR
glucose homeostasis (GO:0042593)	0.223136	1	3.97456	5.96174	FOXA3
negative regulation of phosphorylation (GO:0042326)	0.225787	1	3.92157	5.83593	INHBA
regulation of actin cytoskeleton organization (GO:0032956)	0.225787	1	3.92157	5.83593	NEB
hemopoiesis (GO:0030097)	0.228429	1	3.86997	5.71412	INHBA
adenylate cyclase-activating G-protein coupled receptor signaling pathway (GO:0007189)	0.233687	1	3.77074	5.48179	ADRB3
negative regulation of cell communication (GO:0010648)	0.233687	1	3.77074	5.48179	EGFR
regulation of endothelial cell proliferation (GO:0001936)	0.236303	1	3.72301	5.37096	ANG
peptidyl-tyrosine phosphorylation (GO:0018108)	0.236303	1	3.72301	5.37096	EGFR
cellular response to hormone stimulus (GO:0032870)	0.23891	1	3.67647	5.26349	AVPR1A
ERBB signaling pathway (GO:0038127)	0.23891	1	3.67647	5.26349	EGFR
regulation of phosphatidylinositol 3-kinase signaling (GO:0014066)	0.23891	1	3.67647	5.26349	EGFR
positive regulation of protein secretion (GO:0050714)	0.244097	1	3.5868	5.05807	ANG
positive regulation of DNA metabolic process (GO:0051054)	0.244097	1	3.5868	5.05807	EGFR
positive regulation of transmembrane receptor protein serine/threonine kinase signaling pathway (GO:0090100)	0.244097	1	3.5868	5.05807	INHBA
protein maturation (GO:0051604)	0.246678	1	3.54359	4.95986	F7
establishment of protein localization to membrane (GO:0090150)	0.246678	1	3.54359	4.95986	EGFR
negative regulation of signaling (GO:0023057)	0.246678	1	3.54359	4.95986	EGFR
positive regulation of peptidyl-serine phosphorylation (GO:0033138)	0.246678	1	3.54359	4.95986	EGFR
positive regulation of homeostatic process (GO:0032846)	0.246678	1	3.54359	4.95986	INHBA
regulation of peptidyl-tyrosine phosphorylation (GO:0050730)	0.251813	1	3.46021	4.77186	EGFR
regulation of peptidyl-serine phosphorylation (GO:0033135)	0.254368	1	3.41997	4.68185	EGFR
regulation of MAP kinase activity (GO:0043405)	0.256914	1	3.38066	4.59437	EGFR
ion transport (GO:0006811)	0.257766	1	2.03542	2.75942	SCNN1A;ATP11C
positive regulation of MAPK cascade (GO:0043410)	0.257766	1	2.03542	2.75942	ADRB3;EGFR
proteolysis (GO:0006508)	0.260289	1	2.02143	2.72076	F7;CELA1
negative regulation of cellular protein metabolic process (GO:0032269)	0.26198	1	3.30469	4.42659	SERPINE2
regulation of cytokine-mediated signaling pathway (GO:0001959)	0.264501	1	3.26797	4.34611	LIFR
regulation of JNK cascade (GO:0046328)	0.264501	1	3.26797	4.34611	EGFR
lipid transport (GO:0006869)	0.267013	1	3.23206	4.2678	ABCB11
positive regulation of cellular protein metabolic process (GO:0032270)	0.267013	1	3.23206	4.2678	INHBA
regulation of protein catabolic process (GO:0042176)	0.267013	1	3.23206	4.2678	EGFR
positive regulation of cellular metabolic process (GO:0031325)	0.269516	1	3.19693	4.19158	INHBA
cell cycle G1/S phase transition (GO:0044843)	0.269516	1	3.19693	4.19158	INHBA
positive regulation of protein localization to membrane (GO:1905477)	0.276977	1	3.09598	3.97468	EGFR
positive regulation of protein metabolic process (GO:0051247)	0.279447	1	3.06373	3.90608	INHBA
mRNA metabolic process (GO:0016071)	0.281908	1	3.03214	3.83922	RNASE4
positive regulation of cell growth (GO:0030307)	0.284362	1	3.0012	3.77403	EGFR
response to UV (GO:0009411)	0.284362	1	3.0012	3.77403	EGFR
cellular response to metal ion (GO:0071248)	0.289244	1	2.94118	3.64849	EGFR
protein processing (GO:0016485)	0.291673	1	2.91206	3.58801	F7
regulation of kinase activity (GO:0043549)	0.291673	1	2.91206	3.58801	EGFR
peptide metabolic process (GO:0006518)	0.29891	1	2.82805	3.4152	F7
G1/S transition of mitotic cell cycle (GO:0000082)	0.301306	1	2.80112	3.36031	INHBA
regulation of protein secretion (GO:0050708)	0.306074	1	2.74876	3.25434	ANG
positive regulation of kinase activity (GO:0033674)	0.320187	1	2.60281	2.96421	EGFR
negative regulation of cell growth (GO:0030308)	0.324828	1	2.55754	2.87586	INHBA
cellular response to oxidative stress (GO:0034599)	0.324828	1	2.55754	2.87586	EGFR
positive regulation of protein serine/threonine kinase activity (GO:0071902)	0.331731	1	2.49252	2.75032	EGFR
enzyme linked receptor protein signaling pathway (GO:0007167)	0.336295	1	2.45098	2.671	LIFR
negative regulation of growth (GO:0045926)	0.336295	1	2.45098	2.671	INHBA
G-protein coupled receptor signaling pathway, coupled to cyclic nucleotide second messenger (GO:0007187)	0.34757	1	2.35294	2.48657	ADRB3
negative regulation of multicellular organismal process (GO:0051241)	0.34757	1	2.35294	2.48657	EGFR
negative regulation of cell proliferation (GO:0008285)	0.350595	1	1.62048	1.69847	ANG;INHBA
negative regulation of response to stimulus (GO:0048585)	0.352026	1	2.31589	2.4179	EGFR
cellular response to organic substance (GO:0071310)	0.365218	1	2.21141	2.22747	AVPR1A
adenylate cyclase-modulating G-protein coupled receptor signaling pathway (GO:0007188)	0.367391	1	2.19491	2.19783	ADRB3
cellular response to organic cyclic compound (GO:0071407)	0.369556	1	2.17865	2.16874	EGFR
muscle contraction (GO:0006936)	0.373865	1	2.14684	2.1122	NEB
positive regulation of transferase activity (GO:0051347)	0.373865	1	2.14684	2.1122	EGFR
response to cytokine (GO:0034097)	0.376008	1	2.13129	2.08471	LIFR
cellular response to growth factor stimulus (GO:0071363)	0.378145	1	2.11595	2.05772	EGFR
neuron differentiation (GO:0030182)	0.378145	1	2.11595	2.05772	INHBA
inorganic cation transmembrane transport (GO:0098662)	0.380274	1	2.10084	2.03123	SCNN1A
positive regulation of macromolecule biosynthetic process (GO:0010557)	0.384511	1	2.07125	1.97967	EGFR
transmembrane receptor protein serine/threonine kinase signaling pathway (GO:0007178)	0.388719	1	2.04248	1.92994	INHBA
negative regulation of canonical Wnt signaling pathway (GO:0090090)	0.39705	1	1.98728	1.83564	IGFBP2
negative regulation of cell differentiation (GO:0045596)	0.401174	1	1.96078	1.7909	EGFR
positive regulation of cellular biosynthetic process (GO:0031328)	0.419389	1	1.8498	1.60739	EGFR
regulation of intracellular signal transduction (GO:1902531)	0.421945	1	1.39392	1.20279	INHBA;EGFR
positive regulation of cell proliferation (GO:0008284)	0.424299	1	1.38735	1.1894	LIFR;EGFR
positive regulation of protein modification process (GO:0031401)	0.427308	1	1.8044	1.53419	EGFR
negative regulation of Wnt signaling pathway (GO:0030178)	0.448542	1	1.69033	1.35523	IGFBP2
protein autophosphorylation (GO:0046777)	0.450433	1	1.68067	1.34041	EGFR
positive regulation of MAP kinase activity (GO:0043406)	0.454197	1	1.66168	1.31144	EGFR
cellular response to lipid (GO:0071396)	0.456069	1	1.65235	1.29727	EGFR
ER to Golgi vesicle-mediated transport (GO:0006888)	0.459795	1	1.63399	1.26957	F7
organonitrogen compound biosynthetic process (GO:1901566)	0.461648	1	1.62496	1.25602	INHBA
regulation of cell proliferation (GO:0042127)	0.462979	1	1.19237	0.918212	LIFR;INHBA;EGFR
phosphate-containing compound metabolic process (GO:0006796)	0.465336	1	1.6072	1.2295	COQ8A
cellular protein metabolic process (GO:0044267)	0.492522	1	1.21536	0.860739	F7;IGFBP2
rRNA metabolic process (GO:0016072)	0.495695	1	1.47059	1.03205	ANG
positive regulation of ERK1 and ERK2 cascade (GO:0070374)	0.497427	1	1.46327	1.02181	EGFR
positive regulation of multicellular organismal process (GO:0051240)	0.499153	1	1.45603	1.01171	INHBA
positive regulation of signal transduction (GO:0009967)	0.505999	1	1.42776	0.972615	F7
positive regulation of nucleic acid-templated transcription (GO:1903508)	0.51201	1	1.17178	0.784406	INHBA;EGFR
regulation of canonical Wnt signaling pathway (GO:0060828)	0.517759	1	1.38083	0.908928	IGFBP2
regulation of cell cycle (GO:0051726)	0.521068	1	1.36799	0.891758	INHBA
positive regulation of cellular process (GO:0048522)	0.529971	1	1.1334	0.719635	LIFR;EGFR
mitotic cell cycle phase transition (GO:0044772)	0.530861	1	1.33085	0.842767	INHBA
activation of protein kinase activity (GO:0032147)	0.549859	1	1.26231	0.754977	ANG
positive regulation of transcription from RNA polymerase II promoter (GO:0045944)	0.554934	1	1.04051	0.612763	INHBA;EGFR;FOXA3
regulation of ERK1 and ERK2 cascade (GO:0070372)	0.571067	1	1.19076	0.667122	EGFR
regulation of programmed cell death (GO:0043067)	0.601046	1	1.09745	0.558696	INHBA
Golgi vesicle transport (GO:0048193)	0.605156	1	1.0853	0.545114	F7
cellular response to oxygen-containing compound (GO:1901701)	0.609225	1	1.07342	0.531953	EGFR
positive regulation of macromolecule metabolic process (GO:0010604)	0.611915	1	1.06564	0.523404	INHBA
MAPK cascade (GO:0000165)	0.614586	1	1.05798	0.51503	EGFR
negative regulation of signal transduction (GO:0009968)	0.621186	1	1.03928	0.49483	EGFR
cellular protein localization (GO:0034613)	0.67466	1	0.899442	0.353973	EGFR
cellular macromolecule biosynthetic process (GO:0034645)	0.716777	1	0.80141	0.266862	INHBA
phosphorylation (GO:0016310)	0.734854	1	0.761963	0.234749	COQ8A
positive regulation of transcription, DNA-templated (GO:0045893)	0.741236	1	0.787815	0.2359	INHBA;EGFR;FOXA3
positive regulation of gene expression (GO:0010628)	0.743291	1	0.762951	0.226343	INHBA;EGFR
regulation of transcription from RNA polymerase II promoter (GO:0006357)	0.749734	1	0.795988	0.229274	KDM5B;INHBA;EGFR;FOXA3
negative regulation of programmed cell death (GO:0043069)	0.754367	1	0.720877	0.203198	EGFR
regulation of apoptotic process (GO:0042981)	0.770811	1	0.721761	0.187884	INHBA;EGFR
nervous system development (GO:0007399)	0.791438	1	0.646412	0.151198	INHBA
cellular response to cytokine stimulus (GO:0071345)	0.792164	1	0.644995	0.150275	LIFR
protein phosphorylation (GO:0006468)	0.802065	1	0.625782	0.138026	EGFR
regulation of transcription, DNA-templated (GO:0006355)	0.80282	1	0.736214	0.161691	KDM5B;INHBA;EGFR;FOXA3
negative regulation of apoptotic process (GO:0043066)	0.812158	1	0.606428	0.126174	EGFR
negative regulation of cellular process (GO:0048523)	0.841722	1	0.550782	0.0949028	INHBA
cytokine-mediated signaling pathway (GO:0019221)	0.888163	1	0.464641	0.0551063	LIFR
regulation of gene expression (GO:0010468)	0.973395	1	0.283624	0.00764794	INHBA

### Sheet: top10_UP
Term	P-value	Adjusted P-value	Odds Ratio	Combined Score	Genes
activation of phospholipase C activity (GO:0007202)	5.52694e-05	0.28204	40.107	393.18	ANG;AVPR1A;EGFR
regulation of protein processing (GO:0070613)	7.49302e-05	0.191184	11.489	109.133	C6;SERPINE2;SUSD4;C8B;C8A
positive regulation of phospholipase C activity (GO:0010863)	0.000142902	0.243076	29.4118	260.393	ANG;AVPR1A;EGFR
regulation of protein activation cascade (GO:2000257)	0.00050204	0.640477	10.8932	82.7542	C6;SUSD4;C8B;C8A
regulation of complement activation (GO:0030449)	0.00051984	0.530549	10.7933	81.6189	C6;SUSD4;C8B;C8A
regulation of humoral immune response (GO:0002920)	0.000595555	0.506519	10.4112	77.3141	C6;SUSD4;C8B;C8A
regulation of immune effector process (GO:0002697)	0.000615643	0.448804	10.3199	76.2935	C6;SUSD4;C8B;C8A
regulation of acute inflammatory response (GO:0002673)	0.000769961	0.491139	9.7229	69.7051	C6;SUSD4;C8B;C8A
bile acid biosynthetic process (GO:0006699)	0.00351178	1	22.6244	127.865	ABCB11;CYP7B1
positive regulation of phosphate metabolic process (GO:0045937)	0.00406662	1	21.0084	115.65	ANG;EGFR
