## Supplementary material for "TXN, a Xanthohumol Derivative, Attenuates High-Fat Diet Induced Hepatic Steatosis by Antagonizing PPARγ": Figure 8 source data: UP-KEGG_2019_Mouse.xlsx

### Sheet: UP-KEGG_2019_Mouse_table (1)
Term	Overlap	P-value	Adjusted P-value	Old P-value	Old Adjusted P-value	Odds Ratio	Combined Score	Genes
Complement and coagulation cascades	1988-07-01	1.95321e-08	5.91822e-06	0	0	23.3957	415.302	SERPINA1A;F7;SERPINA1C;C6;C8B;SERPINA1E;C8A
Steroid hormone biosynthesis	1989-05-01	1.302e-05	0.00197253	0	0	16.5235	185.873	HSD3B5;CYP2C54;CYP1A2;CYP2C70;CYP7B1
Arachidonic acid metabolism	1989-05-01	1.302e-05	0.00131502	0	0	16.5235	185.873	CYP4A12B;CYP2C54;GPX6;CYP2C70;CYP4F14
Retinol metabolism	1991-05-01	1.45112e-05	0.00109922	0	0	16.1603	180.035	CYP4A12B;CYP2C54;AOX3;CYP1A2;CYP2C70
Prion diseases	1934-03-01	0.000208583	0.0126401	0	0	25.9516	219.944	C6;C8B;C8A
Linoleic acid metabolism	1950-03-01	0.000657156	0.0331864	0	0	17.6471	129.31	CYP2C54;CYP1A2;CYP2C70
Chemical carcinogenesis	1994-03-01	0.00404044	0.174893	0	0	9.38673	51.7341	CYP2C54;CYP1A2;CYP2C70
Inflammatory mediator regulation of TRP channels	3/127	0.00928152	0.351538	0	0	6.94766	32.5132	CYP4A12B;CYP2C54;CYP2C70
Tryptophan metabolism	1948-02-01	0.0116168	0.391098	0	0	12.2549	54.5993	AOX3;CYP1A2
Systemic lupus erythematosus	3/143	0.0127853	0.387394	0	0	6.1703	26.8992	C6;C8B;C8A
JAK-STAT signaling pathway	3/164	0.0183905	0.506575	0	0	5.3802	21.4989	AOX3;LIFR;EGFR
Caffeine metabolism	2020-01-06	0.0202297	0.510801	0	0	49.0196	191.206	CYP1A2
Bile secretion	1972-02-01	0.0249862	0.582371	0	0	8.16993	30.1424	SLCO1A1;ABCB11
Calcium signaling pathway	3/189	0.026584	0.575353	0	0	4.66853	16.9349	ADRB3;AVPR1A;EGFR
Vitamin B6 metabolism	2020-01-09	0.0301929	0.609896	0	0	32.6797	114.384	AOX3
Amoebiasis	2/106	0.050556	0.957404	0	0	5.54939	16.5631	C8B;C8A
Primary bile acid biosynthesis	2020-01-16	0.0530537	0.945605	0	0	18.3824	53.9789	CYP7B1
Drug metabolism	2/114	0.057519	0.968237	0	0	5.15996	14.735	AOX3;CYP1A2
Serotonergic synapse	2/132	0.0742968	1	0	0	4.45633	11.5851	CYP2C54;CYP2C70
Phenylalanine metabolism	2020-01-23	0.0753834	1	0	0	12.7877	33.0584	KEG1
Signaling pathways regulating pluripotency of stem cells	2/137	0.0792062	1	0	0	4.29369	10.8875	LIFR;INHBA
Vascular smooth muscle contraction	2/140	0.0821996	1	0	0	4.20168	10.4983	CYP4A12B;AVPR1A
Maturity onset diabetes of the young	2020-01-27	0.0879095	1	0	0	10.8932	26.4864	FOXA3
Phospholipase D signaling pathway	2/149	0.0913843	1	0	0	3.94789	9.44604	AVPR1A;EGFR
Glyoxylate and dicarboxylate metabolism	2020-01-31	0.100268	1	0	0	9.48767	21.8207	AGXT
Cushing syndrome	2/159	0.101924	1	0	0	3.69959	8.44813	HSD3B5;EGFR
Nicotinate and nicotinamide metabolism	1936-01-01	0.115485	1	0	0	8.16993	17.6357	AOX3
Alanine, aspartate and glutamate metabolism	1937-01-01	0.118498	1	0	0	7.94913	16.9544	AGXT
Aldosterone-regulated sodium reabsorption	1938-01-01	0.1215	1	0	0	7.73994	16.3145	SCNN1A
Tyrosine metabolism	1940-01-01	0.127476	1	0	0	7.35294	15.1458	AOX3
Glycine, serine and threonine metabolism	1940-01-01	0.127476	1	0	0	7.35294	15.1458	AGXT
Bladder cancer	1941-01-01	0.130448	1	0	0	7.1736	14.6111	EGFR
ABC transporters	1948-01-01	0.150978	1	0	0	6.12745	11.5847	ABCB11
Cholesterol metabolism	1949-01-01	0.153872	1	0	0	6.0024	11.2343	ABCB11
Fatty acid degradation	1950-01-01	0.156756	1	0	0	5.88235	10.9004	CYP4A12B
Valine, leucine and isoleucine degradation	1956-01-01	0.173857	1	0	0	5.2521	9.18867	AOX3
Regulation of lipolysis in adipocytes	1956-01-01	0.173857	1	0	0	5.2521	9.18867	ADRB3
Ovarian steroidogenesis	1957-01-01	0.176674	1	0	0	5.15996	8.94454	HSD3B5
Endometrial cancer	1958-01-01	0.179481	1	0	0	5.07099	8.71038	EGFR
Central carbon metabolism in cancer	1964-01-01	0.196128	1	0	0	4.59559	7.48616	EGFR
Glutathione metabolism	1964-01-01	0.196128	1	0	0	4.59559	7.48616	GPX6
Metabolism of xenobiotics by cytochrome P450	1966-01-01	0.201602	1	0	0	4.45633	7.13662	CYP1A2
Non-small cell lung cancer	1966-01-01	0.201602	1	0	0	4.45633	7.13662	EGFR
Cortisol synthesis and secretion	1969-01-01	0.209746	1	0	0	4.26257	6.65755	HSD3B5
Adherens junction	1972-01-01	0.217807	1	0	0	4.08497	6.22609	EGFR
Melanoma	1972-01-01	0.217807	1	0	0	4.08497	6.22609	EGFR
Thyroid hormone synthesis	1973-01-01	0.220476	1	0	0	4.02901	6.09173	GPX6
Pancreatic cancer	1975-01-01	0.225787	1	0	0	3.92157	5.83593	EGFR
Glioma	1975-01-01	0.225787	1	0	0	3.92157	5.83593	EGFR
Renin secretion	1976-01-01	0.228429	1	0	0	3.86997	5.71412	ADRB3
Salivary secretion	1978-01-01	0.233687	1	0	0	3.77074	5.48179	ADRB3
Peroxisome	1984-01-01	0.24925	1	0	0	3.5014	4.86449	AGXT
ErbB signaling pathway	1984-01-01	0.24925	1	0	0	3.5014	4.86449	EGFR
PPAR signaling pathway	1985-01-01	0.251813	1	0	0	3.46021	4.77186	CYP4A12B
Gap junction	1986-01-01	0.254368	1	0	0	3.41997	4.68185	EGFR
Taste transduction	1988-01-01	0.259451	1	0	0	3.34225	4.50931	SCNN1A
Colorectal cancer	1988-01-01	0.259451	1	0	0	3.34225	4.50931	EGFR
Cytokine-cytokine receptor interaction	2/292	0.261551	1	0	0	2.0145	2.7017	LIFR;INHBA
GnRH signaling pathway	1990-01-01	0.264501	1	0	0	3.26797	4.34611	EGFR
TGF-beta signaling pathway	1991-01-01	0.267013	1	0	0	3.23206	4.2678	INHBA
Prostate cancer	1997-01-01	0.281908	1	0	0	3.03214	3.83922	EGFR
Choline metabolism in cancer	1999-01-01	0.286807	1	0	0	2.97089	3.71048	EGFR
Aldosterone synthesis and secretion	1/102	0.294093	1	0	0	2.88351	3.52901	HSD3B5
HIF-1 signaling pathway	1/104	0.29891	1	0	0	2.82805	3.4152	EGFR
Parathyroid hormone synthesis, secretion and action	1/107	0.306074	1	0	0	2.74876	3.25434	EGFR
Neuroactive ligand-receptor interaction	2/348	0.331972	1	0	0	1.69033	1.86394	ADRB3;AVPR1A
Relaxin signaling pathway	1/131	0.36085	1	0	0	2.24517	2.28849	EGFR
FoxO signaling pathway	1/132	0.363038	1	0	0	2.22816	2.25768	EGFR
Estrogen signaling pathway	1/134	0.367391	1	0	0	2.19491	2.19783	EGFR
Breast cancer	1/147	0.394978	1	0	0	2.0008	1.85859	EGFR
Gastric cancer	1/150	0.401174	1	0	0	1.96078	1.7909	EGFR
Oxytocin signaling pathway	1/154	0.409338	1	0	0	1.90985	1.70591	EGFR
Hepatitis C	1/160	0.421379	1	0	0	1.83824	1.58865	EGFR
Hepatocellular carcinoma	1/171	0.442829	1	0	0	1.71999	1.40105	EGFR
cGMP-PKG signaling pathway	1/172	0.44474	1	0	0	1.70999	1.38554	ADRB3
Focal adhesion	1/199	0.493957	1	0	0	1.47798	1.04243	EGFR
Proteoglycans in cancer	1/203	0.500874	1	0	0	1.44886	1.00174	EGFR
Rap1 signaling pathway	1/209	0.511073	1	0	0	1.40726	0.944613	EGFR
Regulation of actin cytoskeleton	1/217	0.524355	1	0	0	1.35538	0.875017	EGFR
Thermogenesis	1/231	0.546746	1	0	0	1.27324	0.768743	ADRB3
Ras signaling pathway	1/233	0.549859	1	0	0	1.26231	0.754977	EGFR
Human cytomegalovirus infection	1/255	0.582741	1	0	0	1.1534	0.622853	EGFR
Endocytosis	1/269	0.602421	1	0	0	1.09337	0.554121	EGFR
MicroRNAs in cancer	1/281	0.618559	1	0	0	1.04668	0.502786	EGFR
MAPK signaling pathway	1/294	0.635315	1	0	0	1.0004	0.453816	EGFR
PI3K-Akt signaling pathway	1/357	0.706781	1	0	0	0.823859	0.285907	EGFR
Human papillomavirus infection	1/360	0.709816	1	0	0	0.816993	0.280024	EGFR
Pathways in cancer	1/535	0.842275	1	0	0	0.549753	0.0943644	EGFR

### Sheet: UP-KEGG_2019_Mouse_table (2)
Term	P-value	Adjusted P-value	Odds Ratio	Combined Score	Genes
Complement and coagulation cascades	1.95321e-08	5.91822e-06	23.3957	415.302	SERPINA1A	F7	SERPINA1C	C6	C8B	SERPINA1E	C8A
Steroid hormone biosynthesis	1.302e-05	0.00197253	16.5235	185.873	HSD3B5	CYP2C54	CYP1A2	CYP2C70	CYP7B1
Arachidonic acid metabolism	1.302e-05	0.00131502	16.5235	185.873	CYP4A12B	CYP2C54	GPX6	CYP2C70	CYP4F14
Retinol metabolism	1.45112e-05	0.00109922	16.1603	180.035	CYP4A12B	CYP2C54	AOX3	CYP1A2	CYP2C70
Prion diseases	0.000208583	0.0126401	25.9516	219.944	C6	C8B	C8A
Linoleic acid metabolism	0.000657156	0.0331864	17.6471	129.31	CYP2C54	CYP1A2	CYP2C70
Chemical carcinogenesis	0.00404044	0.174893	9.38673	51.7341	CYP2C54	CYP1A2	CYP2C70
Inflammatory mediator regulation of TRP channels	0.00928152	0.351538	6.94766	32.5132	CYP4A12B	CYP2C54	CYP2C70
Tryptophan metabolism	0.0116168	0.391098	12.2549	54.5993	AOX3	CYP1A2
Systemic lupus erythematosus	0.0127853	0.387394	6.1703	26.8992	C6	C8B	C8A
JAK-STAT signaling pathway	0.0183905	0.506575	5.3802	21.4989	AOX3	LIFR	EGFR
Caffeine metabolism	0.0202297	0.510801	49.0196	191.206	CYP1A2
Bile secretion	0.0249862	0.582371	8.16993	30.1424	SLCO1A1	ABCB11
Calcium signaling pathway	0.026584	0.575353	4.66853	16.9349	ADRB3	AVPR1A	EGFR
Vitamin B6 metabolism	0.0301929	0.609896	32.6797	114.384	AOX3
Amoebiasis	0.050556	0.957404	5.54939	16.5631	C8B	C8A
Primary bile acid biosynthesis	0.0530537	0.945605	18.3824	53.9789	CYP7B1
Drug metabolism	0.057519	0.968237	5.15996	14.735	AOX3	CYP1A2
Serotonergic synapse	0.0742968	1	4.45633	11.5851	CYP2C54	CYP2C70
Phenylalanine metabolism	0.0753834	1	12.7877	33.0584	KEG1
Signaling pathways regulating pluripotency of stem cells	0.0792062	1	4.29369	10.8875	LIFR	INHBA
Vascular smooth muscle contraction	0.0821996	1	4.20168	10.4983	CYP4A12B	AVPR1A
Maturity onset diabetes of the young	0.0879095	1	10.8932	26.4864	FOXA3
Phospholipase D signaling pathway	0.0913843	1	3.94789	9.44604	AVPR1A	EGFR
Glyoxylate and dicarboxylate metabolism	0.100268	1	9.48767	21.8207	AGXT
Cushing syndrome	0.101924	1	3.69959	8.44813	HSD3B5	EGFR
Nicotinate and nicotinamide metabolism	0.115485	1	8.16993	17.6357	AOX3
Alanine, aspartate and glutamate metabolism	0.118498	1	7.94913	16.9544	AGXT
Aldosterone-regulated sodium reabsorption	0.1215	1	7.73994	16.3145	SCNN1A
Tyrosine metabolism	0.127476	1	7.35294	15.1458	AOX3
Glycine, serine and threonine metabolism	0.127476	1	7.35294	15.1458	AGXT
Bladder cancer	0.130448	1	7.1736	14.6111	EGFR
ABC transporters	0.150978	1	6.12745	11.5847	ABCB11
Cholesterol metabolism	0.153872	1	6.0024	11.2343	ABCB11
Fatty acid degradation	0.156756	1	5.88235	10.9004	CYP4A12B
Valine, leucine and isoleucine degradation	0.173857	1	5.2521	9.18867	AOX3
Regulation of lipolysis in adipocytes	0.173857	1	5.2521	9.18867	ADRB3
Ovarian steroidogenesis	0.176674	1	5.15996	8.94454	HSD3B5
Endometrial cancer	0.179481	1	5.07099	8.71038	EGFR
Central carbon metabolism in cancer	0.196128	1	4.59559	7.48616	EGFR
Glutathione metabolism	0.196128	1	4.59559	7.48616	GPX6
Metabolism of xenobiotics by cytochrome P450	0.201602	1	4.45633	7.13662	CYP1A2
Non-small cell lung cancer	0.201602	1	4.45633	7.13662	EGFR
Cortisol synthesis and secretion	0.209746	1	4.26257	6.65755	HSD3B5
Adherens junction	0.217807	1	4.08497	6.22609	EGFR
Melanoma	0.217807	1	4.08497	6.22609	EGFR
Thyroid hormone synthesis	0.220476	1	4.02901	6.09173	GPX6
Pancreatic cancer	0.225787	1	3.92157	5.83593	EGFR
Glioma	0.225787	1	3.92157	5.83593	EGFR
Renin secretion	0.228429	1	3.86997	5.71412	ADRB3
Salivary secretion	0.233687	1	3.77074	5.48179	ADRB3
Peroxisome	0.24925	1	3.5014	4.86449	AGXT
ErbB signaling pathway	0.24925	1	3.5014	4.86449	EGFR
PPAR signaling pathway	0.251813	1	3.46021	4.77186	CYP4A12B
Gap junction	0.254368	1	3.41997	4.68185	EGFR
Taste transduction	0.259451	1	3.34225	4.50931	SCNN1A
Colorectal cancer	0.259451	1	3.34225	4.50931	EGFR
Cytokine-cytokine receptor interaction	0.261551	1	2.0145	2.7017	LIFR	INHBA
GnRH signaling pathway	0.264501	1	3.26797	4.34611	EGFR
TGF-beta signaling pathway	0.267013	1	3.23206	4.2678	INHBA
Prostate cancer	0.281908	1	3.03214	3.83922	EGFR
Choline metabolism in cancer	0.286807	1	2.97089	3.71048	EGFR
Aldosterone synthesis and secretion	0.294093	1	2.88351	3.52901	HSD3B5
HIF-1 signaling pathway	0.29891	1	2.82805	3.4152	EGFR
Parathyroid hormone synthesis, secretion and action	0.306074	1	2.74876	3.25434	EGFR
Neuroactive ligand-receptor interaction	0.331972	1	1.69033	1.86394	ADRB3	AVPR1A
Relaxin signaling pathway	0.36085	1	2.24517	2.28849	EGFR
FoxO signaling pathway	0.363038	1	2.22816	2.25768	EGFR
Estrogen signaling pathway	0.367391	1	2.19491	2.19783	EGFR
Breast cancer	0.394978	1	2.0008	1.85859	EGFR
Gastric cancer	0.401174	1	1.96078	1.7909	EGFR
Oxytocin signaling pathway	0.409338	1	1.90985	1.70591	EGFR
Hepatitis C	0.421379	1	1.83824	1.58865	EGFR
Hepatocellular carcinoma	0.442829	1	1.71999	1.40105	EGFR
cGMP-PKG signaling pathway	0.44474	1	1.70999	1.38554	ADRB3
Focal adhesion	0.493957	1	1.47798	1.04243	EGFR
Proteoglycans in cancer	0.500874	1	1.44886	1.00174	EGFR
Rap1 signaling pathway	0.511073	1	1.40726	0.944613	EGFR
Regulation of actin cytoskeleton	0.524355	1	1.35538	0.875017	EGFR
Thermogenesis	0.546746	1	1.27324	0.768743	ADRB3
Ras signaling pathway	0.549859	1	1.26231	0.754977	EGFR
Human cytomegalovirus infection	0.582741	1	1.1534	0.622853	EGFR
Endocytosis	0.602421	1	1.09337	0.554121	EGFR
MicroRNAs in cancer	0.618559	1	1.04668	0.502786	EGFR
MAPK signaling pathway	0.635315	1	1.0004	0.453816	EGFR
PI3K-Akt signaling pathway	0.706781	1	0.823859	0.285907	EGFR
Human papillomavirus infection	0.709816	1	0.816993	0.280024	EGFR
Pathways in cancer	0.842275	1	0.549753	0.0943644	EGFR
