## Supplementary material for "TXN, a Xanthohumol Derivative, Attenuates High-Fat Diet Induced Hepatic Steatosis by Antagonizing PPARγ": Figure 9 source data: dfimportance_hftxn_lgcpm.txt

RReliefF	scaled.RReliefF
ENSMUSG00000094793	0.603927421762845	1.50172132460117
ENSMUSG00000033685	0.546544567232306	1.17031430849764
ENSMUSG00000036390	0.521989590414071	1.02850031781352
ENSMUSG00000021226	0.481045193652127	0.792031420125395
ENSMUSG00000030278	0.420002631214583	0.439488249552149
ENSMUSG00000043013	0.371122137844199	0.157185485319228
ENSMUSG00000067219	0.36980858087656	0.149599212403934
ENSMUSG00000035186	0.341240905245562	-0.0153895846041323
ENSMUSG00000031842	0.271454046969549	-0.418434268485872
ENSMUSG00000026390	0.228259981524992	-0.667895827334297
ENSMUSG00000012187	0.154734320902027	-1.09253346506508
ENSMUSG00000019942	0.0810948367968781	-1.51782847512252
ENSMUSG00000046873	0.0795485760412086	-1.52675869770114
