## Supplementary material for "TXN, a Xanthohumol Derivative, Attenuates High-Fat Diet Induced Hepatic Steatosis by Antagonizing PPARγ": Figure 10 source data: fig10_table.csv

	treatment	pparg	mogat1	plin4	cidec	bw	lv_wt	lv_pct
13	HFD	0.029099076	0.109982936	0.139730549	-0.421075218	48.9	2.26	4.621676892
14	HFD	0.102432409	-0.433350398	0.083063882	0.605591448	52.2	2.51	4.808429119
15	HFD	0.299099076	0.473316269	0.523063882	0.605591448	51.6	2.81	5.445736434
16	HFD	-0.474234258	-0.176683731	-0.730269451	-1.154408552	52.9	2.7	5.103969754
17	HFD	-0.314234258	-1.193350398	-0.443602784	-0.677741885	46.5	1.46	3.139784946
18	HFD	0.329099076	0.549982936	0.526397216	0.652258115	51.8	2.77	5.347490347
19	HFD	-0.344234258	-0.363350398	-0.356936118	-0.271075218	47.3	2.26	4.778012685
20	HFD	-0.520900924	-0.410017064	-0.310269451	-0.307741885	50.7	2.69	5.305719921
21	HFD	0.452432409	0.383316269	0.033063882	-0.521075218	52.3	3.22	6.156787763
22	HFD	-0.000900924	0.226649602	-0.053602784	-0.331075218	50	3.03	6.06
23	HFD	-0.037567591	-0.300017064	-0.116936118	0.045591448	48.7	1.8	3.696098563
24	HFD	0.095765742	0.249982936	0.173063882	0.488924782	50.2	2.56	5.099601594
49	HFD+TXN	-1.014234258	-2.876683731	-2.156936118	-3.674408552	40.8	1.27	3.112745098
51	HFD+TXN	-0.497567591	-1.313350398	-0.836936118	-3.337741885	45.9	1.57	3.420479303
52	HFD+TXN	-1.447567591	-3.106683731	-2.986936118	-4.394408552	42.1	1.33	3.159144893
53	HFD+TXN	-0.584234258	-0.693350398	-0.896936118	-2.137741885	50.4	2	3.968253968
54	HFD+TXN	-1.037567591	-2.673350398	-1.533602784	-4.764408552	36.6	1.06	2.896174863
55	HFD+TXN	-0.660900924	-1.990017064	-1.480269451	-3.007741885	39.6	1.25	3.156565657
56	HFD+TXN	-0.474234258	-2.133350398	-1.116936118	-3.317741885	39.6	1.19	3.005050505
57	HFD+TXN	-0.084234258	-0.590017064	-0.363602784	-0.604408552	51.9	1.88	3.622350674
58	HFD+TXN	-0.647567591	-1.950017064	-0.820269451	-3.451075218	43.3	1.39	3.210161663
59	HFD+TXN	-0.894234258	-3.020017064	-2.220269451	-3.981075218	34.7	1.07	3.083573487
60	HFD+TXN	-0.407567591	-2.443350398	-2.103602784	-3.007741885	39.2	1.19	3.035714286
