## Supplementary material for "TXN, a Xanthohumol Derivative, Attenuates High-Fat Diet Induced Hepatic Steatosis by Antagonizing PPARγ": Figure 10 source data: PCR_lv_raw.xlsx

### Sheet: Cidec
mice	treatment	ywhaz	cidec	dCT	avg(dCT)	ddCT	SD	2^(-ddCT)	avg	Fold	log(Fold,2)	avgFold	t.test ddCT
13	HFD	25.9467	25.4967	-0.45	-0.763889	0.313889	0.586267	0.80447	1.07713	0.746868	-0.421075	-0.107186	3.2253e-08
14	HFD	25.47	23.9933	-1.47667		-0.712778		1.63896		1.5216	0.605591
15	HFD	25.4333	23.9567	-1.47667		-0.712778		1.63896		1.5216	0.605591
16	HFD	25.4	25.6833	0.283333		1.04722		0.483899		0.44925	-1.15441
17	HFD	26	25.8067	-0.193333		0.570556		0.673357		0.625143	-0.677742
18	HFD	25.54	24.0167	-1.52333		-0.759444		1.69284		1.57163	0.652258
19	HFD	25.1267	24.5267	-0.6		0.163889		0.892616		0.828702	-0.271075
20	HFD	25.2167	24.6533	-0.563333		0.200556		0.870215		0.807905	-0.307742
21	HFD	25.5167	25.1667	-0.35		0.413889		0.750597		0.696852	-0.521075
22	HFD	25.59	25.05	-0.54		0.223889		0.856254		0.794944	-0.331075
23	HFD	25.7667	24.85	-0.916667		-0.152778		1.11171		1.03211	0.0455914
24	HFD	25.96	24.6	-1.36		-0.596111		1.51164		1.4034	0.488925
49	TXN	25.5533	28.3567	2.80333		3.56722	1.12799	0.0843644		0.0783236	-3.67441	-3.2435
51	TXN	25.4033	27.87	2.46667		3.23056		0.106538		0.0989099	-3.33774
52	TXN	24.9733	28.4967	3.52333		4.28722		0.0512174		0.0475501	-4.39441
53	TXN	26.0833	27.35	1.26667		2.03056		0.244761		0.227235	-2.13774
54	TXN	25.3233	29.2167	3.89333		4.65722		0.0396311		0.0367934	-4.76441
55	TXN	25.7567	27.8933	2.13667		2.90056		0.13392		0.124331	-3.00774
56	TXN	26.2567	28.7033	2.44667		3.21056		0.108026		0.100291	-3.31774
57	TXN	25.7833	25.5167	-0.266667		0.497222		0.70847		0.657741	-0.604409
58	TXN	25.4567	28.0367	2.58		3.34389		0.0984893		0.0914372	-3.45108
59	TXN	25.4667	28.5767	3.11		3.87389		0.0682092		0.0633253	-3.98108
60	TXN	26.1867	28.3233	2.13667		2.90056		0.13392		0.124331	-3.00774

### Sheet: Plin4
mice	treatment	ywhaz	plin4	dCT	avg(dCT)	ddCT	SD	2^(-ddCT)	avg	Fold	log(Fold,2)	avgFold	t.test ddCT
13	HFD	25.9467	27.7967	1.85	2.03417	-0.184167	0.375954	1.13616	1.03128	1.1017	0.139731	-0.0444361	1.08687e-05
14	HFD	25.47	27.3767	1.90667		-0.1275		1.0924		1.05927	0.0830639
15	HFD	25.4333	26.9	1.46667		-0.5675		1.48195		1.437	0.523064
16	HFD	25.4	28.12	2.72		0.685833		0.621647		0.602791	-0.730269
17	HFD	26	28.4333	2.43333		0.399167		0.758296		0.735296	-0.443603
18	HFD	25.54	27.0033	1.46333		-0.570833		1.48538		1.44033	0.526397
19	HFD	25.1267	27.4733	2.34667		0.3125		0.805245		0.780821	-0.356936
20	HFD	25.2167	27.5167	2.3		0.265833		0.831718		0.806491	-0.310269
21	HFD	25.5167	27.4733	1.95667		-0.0775		1.05519		1.02318	0.0330639
22	HFD	25.59	27.6333	2.04333		0.00916667		0.993666		0.963527	-0.0536028
23	HFD	25.7667	27.8733	2.10667		0.0725		0.950989		0.922144	-0.116936
24	HFD	25.96	27.7767	1.81667		-0.2175		1.16272		1.12745	0.173064
49	TXN	25.5533	29.7	4.14667		2.1125	0.789346	0.231246		0.224232	-2.15694	-1.50148
51	TXN	25.4033	28.23	2.82667		0.7925		0.577343		0.559831	-0.836936
52	TXN	24.9733	29.95	4.97667		2.9425		0.130083		0.126137	-2.98694
53	TXN	26.0833	28.97	2.88667		0.8525		0.553824		0.537026	-0.896936
54	TXN	25.3233	28.8467	3.52333		1.48917		0.356218		0.345414	-1.5336
55	TXN	25.7567	29.2267	3.47		1.43583		0.369633		0.358422	-1.48027
56	TXN	26.2567	29.3633	3.10667		1.0725		0.475494		0.461072	-1.11694
57	TXN	25.7833	28.1367	2.35333		0.319167		0.801533		0.777221	-0.363603
58	TXN	25.4567	28.2667	2.81		0.775833		0.584051		0.566336	-0.820269
59	TXN	25.4667	29.6767	4.21		2.17583		0.221314		0.214601	-2.22027
60	TXN	26.1867	30.28	4.09333		2.05917		0.239955		0.232676	-2.1036

### Sheet: Mogat1
mice	treatment	ywhaz	mogat1	dCT	avg(dCT)	ddCT	SD	2^(-ddCT)	avg	Fold	log(Fold,2)	avgFold	t.test ddCT
13	HFD	25.9467	28.3367	2.39	2.57361	-0.183611	0.501596	1.13572	1.05236	1.07922	0.109983	-0.0736282	1.13511e-06
14	HFD	25.47	28.4033	2.93333		0.359722		0.779315		0.74054	-0.43335
15	HFD	25.4333	27.46	2.02667		-0.546944		1.46099		1.3883	0.473316
16	HFD	25.4	28.0767	2.67667		0.103056		0.931059		0.884734	-0.176684
17	HFD	26	29.6933	3.69333		1.11972		0.460182		0.437286	-1.19335
18	HFD	25.54	27.49	1.95		-0.623611		1.54073		1.46407	0.549983
19	HFD	25.1267	27.99	2.86333		0.289722		0.81806		0.777357	-0.36335
20	HFD	25.2167	28.1267	2.91		0.336389		0.792021		0.752614	-0.410017
21	HFD	25.5167	27.6333	2.11667		-0.456944		1.37263		1.30434	0.383316
22	HFD	25.59	27.8633	2.27333		-0.300278		1.23138		1.17011	0.22665
23	HFD	25.7667	28.5667	2.8		0.226389		0.854772		0.812243	-0.300017
24	HFD	25.96	28.21	2.25		-0.323611		1.25146		1.18919	0.249983
49	TXN	25.5533	30.93	5.37667		2.80306	0.88398	0.143284		0.136154	-2.87668	-2.07184
51	TXN	25.4033	29.2167	3.81333		1.23972		0.423454		0.402385	-1.31335
52	TXN	24.9733	30.58	5.60667		3.03306		0.122169		0.11609	-3.10668
53	TXN	26.0833	29.2767	3.19333		0.619722		0.650796		0.618416	-0.69335
54	TXN	25.3233	30.4967	5.17333		2.59972		0.16497		0.156762	-2.67335
55	TXN	25.7567	30.2467	4.49		1.91639		0.264917		0.251736	-1.99002
56	TXN	26.2567	30.89	4.63333		2.05972		0.239862		0.227928	-2.13335
57	TXN	25.7833	28.8733	3.09		0.516389		0.69912		0.664335	-0.590017
58	TXN	25.4567	29.9067	4.45		1.87639		0.272365		0.258813	-1.95002
59	TXN	25.4667	30.9867	5.52		2.94639		0.129732		0.123278	-3.02002
60	TXN	26.1867	31.13	4.94333		2.36972		0.193483		0.183856	-2.44335

### Sheet: Pparg
mice	treatment	ywhaz	pparg	dCT	avg(dCT)	ddCT	SD	2^(-ddCT)	avg	Fold	log(Fold,2)	avgFold	t.test ddCT
13	HFD	25.9467	26.9	0.953333	1.01444	-0.0611111	0.319881	1.04327	1.02244	1.02037	0.0290991	-0.032012	0.000133878
14	HFD	25.47	26.35	0.88		-0.134444		1.09767		1.07358	0.102432
15	HFD	25.4333	26.1167	0.683333		-0.331111		1.25798		1.23038	0.299099
16	HFD	25.4	26.8567	1.45667		0.442222		0.736		0.719849	-0.474234
17	HFD	26	27.2967	1.29667		0.282222		0.822323		0.804278	-0.314234
18	HFD	25.54	26.1933	0.653333		-0.361111		1.28441		1.25623	0.329099
19	HFD	25.1267	26.4533	1.32667		0.312222		0.8054		0.787726	-0.344234
20	HFD	25.2167	26.72	1.50333		0.488889		0.712574		0.696936	-0.520901
21	HFD	25.5167	26.0467	0.53		-0.484444		1.39905		1.36835	0.452432
22	HFD	25.59	26.5733	0.983333		-0.0311111		1.0218		0.999376	-0.000900924
23	HFD	25.7667	26.7867	1.02		0.00555556		0.996157		0.974296	-0.0375676
24	HFD	25.96	26.8467	0.886667		-0.127778		1.09261		1.06863	0.0957657
49	TXN	25.5533	27.55	1.99667		0.982222	0.371936	0.506199		0.495091	-1.01423	-0.704537
51	TXN	25.4033	26.8833	1.48		0.465556		0.724192		0.7083	-0.497568
52	TXN	24.9733	27.4033	2.43		1.41556		0.374865		0.366639	-1.44757
53	TXN	26.0833	27.65	1.56667		0.552222		0.681969		0.667003	-0.584234
54	TXN	25.3233	27.3433	2.02		1.00556		0.498078		0.487148	-1.03757
55	TXN	25.7567	27.4	1.64333		0.628889		0.646674		0.632483	-0.660901
56	TXN	26.2567	27.7133	1.45667		0.442222		0.736		0.719849	-0.474234
57	TXN	25.7833	26.85	1.06667		0.0522222		0.96445		0.943285	-0.0842343
58	TXN	25.4567	27.0867	1.63		0.615556		0.652679		0.638356	-0.647568
59	TXN	25.4667	27.3433	1.87667		0.862222		0.550105		0.538033	-0.894234
60	TXN	26.1867	27.5767	1.39		0.375556		0.770809		0.753893	-0.407568
