## Supplementary material for "TXN, a Xanthohumol Derivative, Attenuates High-Fat Diet Induced Hepatic Steatosis by Antagonizing PPARγ": Figure 13 source data: SSBN12209_57828_10-point Titration_Inhibition_Results.xls

### Sheet: Results
Thermo Fisher Scientific's SelectScreen™ Profiling Service: 10-point Titration Antagonist Results
		SelectScreen Scientist:	Matt Clay			Date:	2020-04-20							SSBN-LanthaScreen (Madison, WI USA)
		Quality Assurance Review:	Aaron Bergsma			Date:	2020-04-20
Project #	Cmpd Name	Nuclear Receptor	Nuclear Receptor Part# / Lot#	Stim	IC50	Hillslope	R2 Value	[Cmpd]	% Inhibition		Z'	Graph	Control Cmpd Name	Control IC50				Ki
					(nM)			(nM)	Point 1	Point 2				(nM)
SSBN12209_57828	Rosiglitazone	PPAR-gamma	PV4546/1894928	GW1929	>1000	-8.5779	0.7332	1000	-2.7153	-4.631	0.8053		GW9662 (5000 uM)	186	1 µM	-3.67315		358.974				5.37634
SSBN12209_57828	Rosiglitazone	PPAR-gamma	PV4546/1894928	GW1929	>1000	-8.5779	0.7332	333	0.5574	-2.1501	0.8053		GW9662 (5000 uM)	186	0.333 µM	-0.79635
SSBN12209_57828	Rosiglitazone	PPAR-gamma	PV4546/1894928	GW1929	>1000	-8.5779	0.7332	111	4.3887	0.2708	0.8053		GW9662 (5000 uM)	186	0.111 µM	2.32975
SSBN12209_57828	Rosiglitazone	PPAR-gamma	PV4546/1894928	GW1929	>1000	-8.5779	0.7332	37.0	2.2046	1.1407	0.8053		GW9662 (5000 uM)	186	0.037 µM	1.67265
SSBN12209_57828	Rosiglitazone	PPAR-gamma	PV4546/1894928	GW1929	>1000	-8.5779	0.7332	12.3	2.9252	-0.451	0.8053		GW9662 (5000 uM)	186	0.0123 µM	1.2371
SSBN12209_57828	Rosiglitazone	PPAR-gamma	PV4546/1894928	GW1929	>1000	-8.5779	0.7332	4.12	4.7928	1.348	0.8053		GW9662 (5000 uM)	186		3.0704
SSBN12209_57828	Rosiglitazone	PPAR-gamma	PV4546/1894928	GW1929	>1000	-8.5779	0.7332	1.37	5.0168	2.1436	0.8053		GW9662 (5000 uM)	186		3.5802
SSBN12209_57828	Rosiglitazone	PPAR-gamma	PV4546/1894928	GW1929	>1000	-8.5779	0.7332	0.457	3.6948	4.3215	0.8053		GW9662 (5000 uM)	186		4.00815
SSBN12209_57828	Rosiglitazone	PPAR-gamma	PV4546/1894928	GW1929	>1000	-8.5779	0.7332	0.152	0.5062	-1.01	0.8053		GW9662 (5000 uM)	186		-0.2519
SSBN12209_57828	Rosiglitazone	PPAR-gamma	PV4546/1894928	GW1929	>1000	-8.5779	0.7332	0.0500	3.1737	2.7332	0.8053		GW9662 (5000 uM)	186		2.95345
SSBN12209_57828	TXN	PPAR-gamma	PV4546/1894928	GW1929	>250000	0.3008	0.9856	250000	30.3599	29.0774	0.8053		GW9662 (5000 uM)	186	250 µM	29.7187		89743.6		3.51617	250	1344.09
SSBN12209_57828	TXN	PPAR-gamma	PV4546/1894928	GW1929	>250000	0.3008	0.9856	83300	26.9667	21.4978	0.8053		GW9662 (5000 uM)	186	83.3 µM	24.2323
SSBN12209_57828	TXN	PPAR-gamma	PV4546/1894928	GW1929	>250000	0.3008	0.9856	27800	15.477	16.7471	0.8053		GW9662 (5000 uM)	186	27.8 µM	16.112
SSBN12209_57828	TXN	PPAR-gamma	PV4546/1894928	GW1929	>250000	0.3008	0.9856	9260	12.6966	15.4424	0.8053		GW9662 (5000 uM)	186	9.26 µM	14.0695
SSBN12209_57828	TXN	PPAR-gamma	PV4546/1894928	GW1929	>250000	0.3008	0.9856	3090	10.8788	9.2167	0.8053		GW9662 (5000 uM)	186	3.09 µM	10.0478
SSBN12209_57828	TXN	PPAR-gamma	PV4546/1894928	GW1929	>250000	0.3008	0.9856	1030	5.4525	3.8554	0.8053		GW9662 (5000 uM)	186	1.03 µM	4.65395
SSBN12209_57828	TXN	PPAR-gamma	PV4546/1894928	GW1929	>250000	0.3008	0.9856	343	5.5726	0.6215	0.8053		GW9662 (5000 uM)	186	0.343 µM	3.09705
SSBN12209_57828	TXN	PPAR-gamma	PV4546/1894928	GW1929	>250000	0.3008	0.9856	114	2.7	3.9255	0.8053		GW9662 (5000 uM)	186	0.114 µM	3.31275
SSBN12209_57828	TXN	PPAR-gamma	PV4546/1894928	GW1929	>250000	0.3008	0.9856	38.1	-1.2729	0.3385	0.8053		GW9662 (5000 uM)	186	0.038 µM	-0.4672
SSBN12209_57828	TXN	PPAR-gamma	PV4546/1894928	GW1929	>250000	0.3008	0.9856	12.5	2.9684	-0.0933	0.8053		GW9662 (5000 uM)	186	0.0125 µM	1.43755
SSBN12209_57828	XN	PPAR-gamma	PV4546/1894928	GW1929	71100	1.0824	0.9982	250000	83.5843	80.8349	0.8053		GW9662 (5000 uM)	186	250 µM	82.2096	0.25 M	25523.1	ob			382.258
SSBN12209_57828	XN	PPAR-gamma	PV4546/1894928	GW1929	71100	1.0824	0.9982	83300	56.6606	55.5324	0.8053		GW9662 (5000 uM)	186	83.3 µM	56.0965
SSBN12209_57828	XN	PPAR-gamma	PV4546/1894928	GW1929	71100	1.0824	0.9982	27800	29.7223	30.1868	0.8053		GW9662 (5000 uM)	186	27.8 µM	29.9546
SSBN12209_57828	XN	PPAR-gamma	PV4546/1894928	GW1929	71100	1.0824	0.9982	9260	9.7668	11.0138	0.8053		GW9662 (5000 uM)	186	9.26 µM	10.3903
SSBN12209_57828	XN	PPAR-gamma	PV4546/1894928	GW1929	71100	1.0824	0.9982	3090	6.6777	5.2955	0.8053		GW9662 (5000 uM)	186	3.09 µM	5.9866
SSBN12209_57828	XN	PPAR-gamma	PV4546/1894928	GW1929	71100	1.0824	0.9982	1030	4.4698	1.9246	0.8053		GW9662 (5000 uM)	186	1.03 µM	3.1972
SSBN12209_57828	XN	PPAR-gamma	PV4546/1894928	GW1929	71100	1.0824	0.9982	343	6.4418	2.6371	0.8053		GW9662 (5000 uM)	186	0.343 µM	4.53945
SSBN12209_57828	XN	PPAR-gamma	PV4546/1894928	GW1929	71100	1.0824	0.9982	114	0.5778	0.4892	0.8053		GW9662 (5000 uM)	186	0.114 µM	0.5335
SSBN12209_57828	XN	PPAR-gamma	PV4546/1894928	GW1929	71100	1.0824	0.9982	38.1	1.9494	2.6418	0.8053		GW9662 (5000 uM)	186	0.038 µM	2.2956
SSBN12209_57828	XN	PPAR-gamma	PV4546/1894928	GW1929	71100	1.0824	0.9982	12.5	-1.023	4.1578	0.8053		GW9662 (5000 uM)	186	0.0125 µM	1.5674
															concentration	% inhibition
