## Supplementary material for "TXN, a Xanthohumol Derivative, Attenuates High-Fat Diet Induced Hepatic Steatosis by Antagonizing PPARγ": Table 2 source data: 7days.xlsx

### Sheet: √ Pparγ2
treatments	replicates	ywhaz	pparγ2	dCT	avg(dCT)	ddCT	SD	2^(-ddCT)	avg	Fold	avgFold	log(Fold,2)	avgFold	relative to DMSO	t.test ddCT
DMSO	1	21.59	26.08	4.49	4.72	-0.23	0.19975	1.17283	1.00657	1.16518	1	0.220558	-0.00944244	1	control
	2	21.3467	26.1967	4.85		0.13		0.913831		0.90787		-0.139442
	3	21.44	26.26	4.82		0.1		0.933033		0.926946		-0.109442
Rosi	1	21.6533	24.6067	2.95333		-1.76667	0.0521039	3.40267		3.38047	3.25419	1.75722	1.70167	up	0.000136773
	2	22.1167	25.1333	3.01667		-1.70333		3.25653		3.23528		1.69389
	3	22.0333	25.09	3.05667		-1.66333		3.16748		3.14681		1.65389
GW	1	21.4433	25.9433	4.5		-0.22	0.160451	1.16473		1.15714	1.05198	0.210558	0.0672242	no change	0.631609
	2	21.4	26.2167	4.81667		0.0966667		0.935191		0.92909		-0.106109
	3	22.2167	26.83	4.61333		-0.106667		1.07674		1.06971		0.0972242
XN	1	21.6733	26.4833	4.81		0.09	0.0895048	0.939523		0.933394	0.870006	-0.0994424	-0.202776	no change	0.200794
	2	22.3067	27.2733	4.96667		0.246667		0.842842		0.837343		-0.256109
	3	22.2	27.1633	4.96333		0.243333		0.844791		0.83928		-0.252776
TXN	1	21.4733	26.1467	4.67333		-0.0466667	0.0851143	1.03288		1.02614	0.976406	0.0372242	-0.0361091	no change	0.841944
	2	22.0633	26.9033	4.84		0.12		0.920188		0.914185		-0.129442
	3	22.1667	26.8933	4.72667		0.00666667		0.99539		0.988896		-0.0161091
Rosi	1	21.6533	24.6067	2.95333	3.00889	-0.0555556	0.0521039	1.03926	1.00044	1.03881	1	0.0549267	-0.00062884	1	control
	2	22.1167	25.1333	3.01667		0.00777778		0.994623		0.99419		-0.00840662
	3	22.0333	25.09	3.05667		0.0477778		0.967425		0.967004		-0.0484066
Rosi+GW	1	22.1767	25.13	2.95333		-0.0555556	0.153128	1.03926		1.03881	0.928275	0.0549267	-0.112851	no change	0.295761
	2	21.3233	24.48	3.15667		0.147778		0.90264		0.902246		-0.148407
	3	22.16	25.4133	3.25333		0.244444		0.844141		0.843773		-0.245073
Rosi+XN	1	21.5867	26.3467	4.76		1.75111	0.156714	0.297073		0.296943	0.264175	-1.75174	-1.92618	down	3.5491e-05
	2	22.2433	27.2233	4.98		1.97111		0.255057		0.254945		-1.97174
	3	22.06	27.1233	5.06333		2.05444		0.240741		0.240636		-2.05507
Rosi+TXN	1	21.6133	25.9833	4.37		1.36111	0.149901	0.389282		0.389113	0.346595	-1.36174	-1.53396	down	7.4711e-05
	2	22.2233	26.8367	4.61333		1.60444		0.328862		0.328719		-1.60507
	3	22.53	27.1733	4.64333		1.63444		0.322094		0.321954		-1.63507
						use this for stats

### Sheet: √ Cd36
treatments	replicates	ywhaz	cd36	dCT	avg(dCT)	ddCT	SD	2^(-ddCT)	avg	Fold	avgFold	log(Fold,2)	avgFold	relative to DMSO	t.test ddCT
DMSO	1	21.59	27.3833	5.79333	6.01444	-0.221111	0.203315	1.16563	1.00672	1.15785	1	0.211443	-0.00966819	1	control
	2	21.3467	27.4033	6.05667		0.0422222		0.971158		0.964671		-0.0518904
	3	21.44	27.6333	6.19333		0.178889		0.883383		0.877483		-0.188557
Rosi	1	21.6533	23.1967	1.54333		-4.47111	0.12741	22.1788		22.0307	19.9537	4.46144	4.31478	up	6.27509e-06
	2	22.1167	23.89	1.77333		-4.24111		18.9104		18.7841		4.23144
	3	22.0333	23.7867	1.75333		-4.26111		19.1744		19.0464		4.25144
GW	1	21.4433	26.4967	5.05333		-0.961111	0.468615	1.94681		1.93381	1.3801	0.951443	0.411443	trend up	0.226512
	2	21.4	27.2933	5.89333		-0.121111		1.08757		1.08031		0.111443
	3	22.2167	28.05	5.83333		-0.181111		1.13376		1.12618		0.171443
XN	1	21.6733	34.0967	12.4233		6.40889	0.70529	0.0117688		0.0116902	0.00781224	-6.41856	-7.11189	down	7.42849e-05
	2	22.3067	36.14	13.8333		7.81889		0.00442874		0.00439916		-7.82856
	3	22.2	35.2933	13.0933		7.07889		0.00739677		0.00734737		-7.08856
TXN	1	21.4733	31.1933	9.72		3.70556	0.675385	0.0766508		0.0761388	0.0567575	-3.71522	-4.23522	down	0.000486973
	2	22.0633	32.06	9.99667		3.98222		0.0632749		0.0628523		-3.99189
	3	22.1667	33.17	11.0033		4.98889		0.0314916		0.0312813		-4.99856
Rosi	1	21.6533	23.1967	1.54333	1.69	-0.146667	0.12741	1.10701	1.00264	1.10409	1	0.142857	-0.00381012	1	control
	2	22.1167	23.89	1.77333		0.0833333		0.943874		0.941385		-0.0871435
	3	22.0333	23.7867	1.75333		0.0633333		0.95705		0.954526		-0.0671435
Rosi+GW	1	22.1767	23.84	1.66333		-0.0266667	0.193687	1.01866		1.01597	0.885048	0.0228565	-0.184921	no change	0.247449
	2	21.3233	23.2267	1.90333		0.213333		0.862542		0.860267		-0.217143
	3	22.16	24.2067	2.04667		0.356667		0.780967		0.778907		-0.360477
Rosi+XN	1	21.5867	32.46	10.8733		9.18333	0.474158	0.00172005		0.00171551	0.00188836	-9.18714	-9.10159	down	5.61836e-06
	2	22.2433	32.52	10.2767		8.58667		0.00260109		0.00259423		-8.59048
	3	22.06	33.2733	11.2133		9.52333		0.00135891		0.00135533		-9.52714
Rosi+TXN	1	21.6133	27.4567	5.84333		4.15333	0.182605	0.0561982		0.0560499	0.0489464	-4.15714	-4.36048	down	4.52219e-06
	2	22.2233	28.3233	6.1		4.41		0.047039		0.0469149		-4.41381
	3	22.53	28.7267	6.19667		4.50667		0.0439904		0.0438744		-4.51048
						use this for stats

### Sheet: √ Fabp4
treatments	replicates	ywhaz	fabp4	dCT	avg(dCT)	ddCT	SD	2^(-ddCT)	avg	Fold	avgFold	log(Fold,2)	avgFold	relative to DMSO	t.test ddCT
DMSO	1	21.59	23.7667	2.17667	2.39	-0.213333	0.192296	1.15936	1.00603	1.15241	1	0.204657	-0.00867619	1	control
	2	21.3467	23.79	2.44333		0.0533333		0.963707		0.957929		-0.0620095
	3	21.44	23.99	2.55		0.16		0.895025		0.889659		-0.168676
Rosi	1	21.6533	20.08	-1.57333		-3.96333	0.102216	15.5985		15.505	16.8516	3.95466	4.07243	up	5.37135e-06
	2	22.1167	20.36	-1.75667		-4.14667		17.7121		17.6059		4.13799
	3	22.0333	20.29	-1.74333		-4.13333		17.5492		17.444		4.12466
GW	1	21.4433	23.0967	1.65333		-0.736667	0.310954	1.66632		1.65633	1.31542	0.72799	0.372435	trend down	0.145308
	2	21.4	23.63	2.23		-0.16		1.11729		1.11059		0.151324
	3	22.2167	24.36	2.14333		-0.246667		1.18646		1.17935		0.23799
XN	1	21.6733	28.4233	6.75		4.36	0.214329	0.0486978		0.0484058	0.0412644	-4.36868	-4.60979	no change	1.0138e-05
	2	22.3067	29.4667	7.16		4.77		0.0366511		0.0364313		-4.77868
	3	22.2	29.2633	7.06333		4.67333		0.039191		0.038956		-4.68201
TXN	1	21.4733	26.8433	5.37		2.98	0.2545	0.126745		0.125985	0.111469	-2.98868	-3.17979	no change	6.67442e-05
	2	22.0633	27.5267	5.46333		3.07333		0.118805		0.118093		-3.08201
	3	22.1667	28.0167	5.85		3.46		0.0908733		0.0903284		-3.46868
Rosi	1	21.6533	20.08	-1.57333	-1.69111	0.117778	0.102216	0.921606	1.00165	0.920087	1	-0.120159	-0.00238078	1	control
	2	22.1167	20.36	-1.75667		-0.0655556		1.04649		1.04476		0.0631748
	3	22.0333	20.29	-1.74333		-0.0522222		1.03686		1.03515		0.0498414
Rosi+GW	1	22.1767	20.4	-1.77667		-0.0855556	0.219097	1.0611		1.05935	0.92427	0.0831748	-0.124603	no change	0.430673
	2	21.3233	19.7333	-1.59		0.101111		0.932315		0.930777		-0.103492
	3	22.16	20.82	-1.34		0.351111		0.78398		0.782687		-0.353492
Rosi+XN	1	21.5867	27.82	6.23333		7.92444	0.277095	0.00411628		0.00410949	0.00410892	-7.92683	-7.9446	no change	1.27097e-06
	2	22.2433	28.2267	5.98333		7.67444		0.00489511		0.00488703		-7.67683
	3	22.06	28.5967	6.53667		8.22778		0.00333574		0.00333024		-8.23016
Rosi+TXN	1	21.6133	23.85	2.23667		3.92778	0.199063	0.0657084		0.0656001	0.0594438	-3.93016	-4.08127	no change	5.99885e-06
	2	22.2233	24.5367	2.31333		4.00444		0.0623078		0.062205		-4.00683
	3	22.53	25.1433	2.61333		4.30444		0.0506096		0.0505262		-4.30683
						use this for stats

### Sheet: √ Mogat1
treatments	replicates	ywhaz	Mogat1	dCT	avg(dCT)	ddCT	SD	2^(-ddCT)	avg	Fold	avgFold	log(Fold,2)	avgFold	relative to DMSO	t.test ddCT
DMSO	1	21.59	34.61	13.02	13.3311	-0.311111	0.269945	1.24066	1.01212	1.22581	1	0.293733	-0.0173784	1	control
	2	21.3467	34.8167	13.47		0.138889		0.908218		0.897344		-0.156267
	3	21.44	34.9433	13.5033		0.172222		0.887475		0.876848		-0.189601
Rosi	1	21.6533	32.02	10.3667		-2.96444	0.0236487	7.80525		7.71179	7.73628	2.94707	2.95151	up	4.54232e-05
	2	22.1167	32.5	10.3833		-2.94778		7.7156		7.62321		2.9304
	3	22.0333	32.37	10.3367		-2.99444		7.96925		7.87383		2.97707
GW	1	21.4433	33.9667	12.5233		-0.807778	0.449893	1.75051		1.72955	1.27206	0.790399	0.299288	no change	0.354851
	2	21.4	34.8067	13.4067		0.0755556		0.948977		0.937614		-0.0929339
	3	22.2167	35.33	13.1133		-0.217778		1.16294		1.14902		0.200399
XN	1	21.6733	35.75	14.0767		0.745556	0.217085	0.596438		0.589297	0.508228	-0.762934	-0.987378	down	0.00833897
	2	22.3067	36.8167	14.51		1.17889		0.441692		0.436403		-1.19627
	3	22.2	36.5167	14.3167		0.985556		0.505031		0.498984		-1.00293
TXN	1	21.4733	35.4133	13.94		0.608889	0.383642	0.655702		0.64785	0.542729	-0.626267	-0.914045	down	0.0296331
	2	22.0633	36.1433	14.08		0.748889		0.595062		0.587937		-0.766267
	3	22.1667	36.83	14.6633		1.33222		0.397156		0.392401		-1.3496
Rosi	1	21.6533	32.02	10.3667	10.3622	0.00444444	0.0236487	0.996924	1.00009	0.996835	1	-0.00457385	-0.000129405	1	control
	2	22.1167	32.5	10.3833		0.0211111		0.985473		0.985385		-0.0212405
	3	22.0333	32.37	10.3367		-0.0255556		1.01787		1.01778		0.0254262
Rosi+GW	1	22.1767	32.5033	10.3267		-0.0355556	0.218717	1.02495		1.02486	0.931266	0.0354262	-0.113463	trend down	0.422659
	2	21.3233	31.6967	10.3733		0.0111111		0.992328		0.992239		-0.0112405
	3	22.16	32.8867	10.7267		0.364444		0.776768		0.776698		-0.364574
Rosi+XN	1	21.5867	35.9533	14.3667		4.00444	0.144773	0.0623078		0.0623022	0.0559945	-4.00457	-4.16346	down	1.02464e-06
	2	22.2433	36.8933	14.65		4.28778		0.0511977		0.0511931		-4.28791
	3	22.06	36.62	14.56		4.19778		0.0544933		0.0544884		-4.19791
Rosi+TXN	1	21.6133	34.8133	13.2		2.83778	0.976564	0.139876		0.139864	0.0947447	-2.83791	-3.59124	down	0.00311937
	2	22.2233	35.8267	13.6033		3.24111		0.105762		0.105752		-3.24124
	3	22.53	37.5867	15.0567		4.69444		0.0386217		0.0386182		-4.69457
						use this for stats

### Sheet: √ Cidec
treatments	replicates	ywhaz	Cidec	dCT	avg(dCT)	ddCT	SD	2^(-ddCT)	avg	Fold	avgFold	log(Fold,2)	avgFold	relative to DMSO	t.test ddCT
DMSO	1	21.59	25.8733	4.28333	4.52444	-0.241111	0.208815	1.1819	1.00719	1.17347	1	0.230775	-0.0103361	1	control
	2	21.3467	25.99	4.64333		0.118889		0.920897		0.914322		-0.129225
	3	21.44	26.0867	4.64667		0.122222		0.918771		0.912212		-0.132558
Rosi	1	21.6533	21.6	-0.0533333		-4.57778	0.139204	23.8808		23.7103	21.2884	4.56744	4.40744	up	6.89304e-06
	2	22.1167	22.29	0.173333		-4.35111		20.4087		20.263		4.34077
	3	22.0333	22.2333	0.2		-4.32444		20.0349		19.8919		4.31411
GW	1	21.4433	24.8767	3.43333		-1.09111	0.536936	2.13038		2.11517	1.47362	1.08077	0.490775	no change	0.206392
	2	21.4	25.8833	4.48333		-0.0411111		1.02891		1.02156		0.030775
	3	22.2167	26.37	4.15333		-0.371111		1.29335		1.28412		0.360775
XN	1	21.6733	33.1	11.4267		6.90222	1.121	0.00836034		0.00830066	0.00445101	-6.91256	-8.10145	down	0.000251765
	2	22.3067	35.96	13.6533		9.12889		0.0017862		0.00177345		-9.13923
	3	22.2	34.9667	12.7667		8.24222		0.00330251		0.00327893		-8.25256
TXN	1	21.4733	30.2	8.72667		4.20222	0.553497	0.0543257		0.0539378	0.0456861	-4.21256	-4.517	down	0.000190582
	2	22.0633	30.76	8.69667		4.17222		0.0554672		0.0550712		-4.18256
	3	22.1667	31.8367	9.67		5.14556		0.028251		0.0280493		-5.15589
Rosi	1	21.6533	21.6	-0.0533333	0.106667	-0.16	0.139204	1.11729	1.00316	1.11377	1	0.155447	-0.00455328	1	control
	2	22.1167	22.29	0.173333		0.0666667		0.954842		0.951833		-0.0712199
	3	22.0333	22.2333	0.2		0.0933333		0.937354		0.934401		-0.0978866
Rosi+GW	1	22.1767	22.2433	0.0666667		-0.04	0.292973	1.02811		1.02487	0.893708	0.0354467	-0.18122	trend down	0.398905
	2	21.3233	21.49	0.166667		0.06		0.959264		0.956241		-0.0645533
	3	22.16	22.7767	0.616667		0.51		0.702222		0.70001		-0.514553
Rosi+XN	1	21.5867	31.9733	10.3867		10.28	0.880154	0.000804288		0.000801754	0.00103732	-10.2846	-10.0968	down	3.98262e-05
	2	22.2433	31.4833	9.24		9.13333		0.00178071		0.0017751		-9.13789
	3	22.06	33.03	10.97		10.8633		0.000536798		0.000535106		-10.8679
Rosi+TXN	1	21.6133	25.9033	4.29		4.18333	0.255959	0.0550416		0.0548682	0.0458473	-4.18789	-4.46233	down	1.20521e-05
	2	22.2233	26.83	4.60667		4.5		0.0441942		0.0440549		-4.50455
	3	22.53	27.3267	4.79667		4.69		0.0387409		0.0386188		-4.69455
						use this for stats

### Sheet: √ Plin4
treatments	replicates	ywhaz	plin4	dCT	avg(dCT)	ddCT	SD	2^(-ddCT)	avg	Fold	avgFold	log(Fold,2)	avgFold	relative to DMSO	t.test ddCT
DMSO	1	21.59	27.4567	5.86667	6.14778	-0.281111	0.243911	1.21513	1.00986	1.20327	1	0.266962	-0.0141496	1	control
	2	21.3467	27.65	6.30333		0.155556		0.897787		0.889024		-0.169705
	3	21.44	27.7133	6.27333		0.125556		0.916651		0.907705		-0.139705
Rosi	1	21.6533	25.3133	3.66		-2.48778	0.029123	5.60913		5.55439	5.43245	2.47363	2.44141	up	6.53032e-05
	2	22.1167	25.8333	3.71667		-2.43111		5.39309		5.34045		2.41696
	3	22.0333	25.7333	3.7		-2.44778		5.45575		5.4025		2.43363
GW	1	21.4433	27.3633	5.92		-0.227778	0.156785	1.17103		1.1596	1.03322	0.213628	0.041406	no change	0.756654
	2	21.4	27.6267	6.22667		0.0788889		0.946787		0.937546		-0.0930385
	3	22.2167	28.3467	6.13		-0.0177778		1.0124		1.00252		0.00362822
XN	1	21.6733	28.3233	6.65		0.502222	0.103405	0.706018		0.699128	0.650917	-0.516372	-0.621927	down	0.0164892
	2	22.3067	29.1633	6.85667		0.708889		0.611791		0.60582		-0.723038
	3	22.2	28.96	6.76		0.612222		0.654188		0.647804		-0.626372
TXN	1	21.4733	28.0067	6.53333		0.385556	0.110504	0.765484		0.758013	0.742134	-0.399705	-0.433038	down	0.0535651
	2	22.0633	28.7533	6.69		0.542222		0.686712		0.68001		-0.556372
	3	22.1667	28.6433	6.47667		0.328889		0.796149		0.788379		-0.343038
Rosi	1	21.6533	25.3133	3.66	3.69222	-0.0322222	0.029123	1.02259	1.00014	1.02245	1	0.0320258	-0.000196448	1	control
	2	22.1167	25.8333	3.71667		0.0244444		0.983199		0.983065		-0.0246409
	3	22.0333	25.7333	3.7		0.00777778		0.994623		0.994488		-0.00797423
Rosi+GW	1	22.1767	25.7567	3.58		-0.112222	0.211721	1.08089		1.08074	0.941776	0.112026	-0.0968631	trend down	0.477161
	2	21.3233	25.1067	3.78333		0.0911111		0.938799		0.938672		-0.0913076
	3	22.16	26.1633	4.00333		0.311111		0.806021		0.805911		-0.311308
Rosi+XN	1	21.5867	28.08	6.49333		2.80111	0.180872	0.143477		0.143457	0.124882	-2.80131	-3.00909	down	9.08731e-06
	2	22.2433	29.03	6.78667		3.09444		0.117079		0.117063		-3.09464
	3	22.06	28.8833	6.82333		3.13111		0.114141		0.114125		-3.13131
Rosi+TXN	1	21.6133	27.4567	5.84333		2.15111	0.149926	0.225139		0.225109	0.200819	-2.15131	-2.32131	down	1.23776e-05
	2	22.2233	28.2933	6.07		2.37778		0.192406		0.192379		-2.37797
	3	22.53	28.6567	6.12667		2.43444		0.184995		0.184969		-2.43464
						use this for stats

### Sheet: √ Fgf21
treatments	replicates	ywhaz	fgf21	dCT	avg(dCT)	ddCT	SD	2^(-ddCT)	avg	Fold	avgFold	log(Fold,2)	avgFold	relative to DMSO	t.test ddCT
DMSO	1	21.59	27.9533	6.36333	6.31333	0.05	0.0517472	0.965936	1.00043	0.965522	1	-0.0506193	-0.000619343	1	control
	2	21.3467	27.6633	6.31667		0.00333333		0.997692		0.997264		-0.00395268
	3	21.44	27.7	6.26		-0.0533333		1.03766		1.03721		0.052714
Rosi	1	21.6533	27.7133	6.06		-0.253333	0.266674	1.19196		1.19145	1.00245	0.252714	-0.0128416	no change	0.941626
	2	22.1167	28.44	6.32333		0.01		0.993092		0.992666		-0.0106193
	3	22.0333	28.6267	6.59333		0.28		0.823591		0.823238		-0.280619
GW	1	21.4433	27.4	5.95667		-0.356667	0.201724	1.28046		1.27991	1.11807	0.356047	0.151603	no change	0.274217
	2	21.4	27.76	6.36		0.0466667		0.968171		0.967755		-0.047286
	3	22.2167	28.3833	6.16667		-0.146667		1.10701		1.10653		0.146047
XN	1	21.6733	28.8333	7.16		0.846667	0.102686	0.556068		0.555829	0.563243	-0.847286	-0.830619	down	0.000235454
	2	22.3067	29.34	7.03333		0.72		0.607097		0.606837		-0.720619
	3	22.2	29.4367	7.23667		0.923333		0.527289		0.527063		-0.923953
TXN	1	21.4733	28.6467	7.17333		0.86	0.0972016	0.550953		0.550716	0.510283	-0.860619	-0.972842	down	0.000106659
	2	22.0633	29.4067	7.34333		1.03		0.48971		0.4895		-1.03062
	3	22.1667	29.5067	7.34		1.02667		0.490843		0.490632		-1.02729
Rosi	1	21.6533	27.7133	6.06	6.32556	-0.265556	0.266674	1.2021	1.01141	1.18853	1	0.249184	-0.0163719	1	control
	2	22.1167	28.44	6.32333		-0.00222222		1.00154		0.99024		-0.0141497
	3	22.0333	28.6267	6.59333		0.267778		0.830598		0.821225		-0.28415
Rosi+GW	1	22.1767	28.3667	6.19		-0.135556	0.114228	1.09852		1.08612	1.02097	0.119184	0.0269614	no change	0.808623
	2	21.3233	27.7333	6.41		0.0844444		0.943148		0.932505		-0.100816
	3	22.16	28.4067	6.24667		-0.0788889		1.0562		1.04429		0.062517
Rosi+XN	1	21.5867	28.84	7.25333		0.927778	0.0712845	0.525667		0.519736	0.504375	-0.94415	-0.988594	down	0.0036531
	2	22.2433	29.5033	7.26		0.934444		0.523244		0.51734		-0.950816
	3	22.06	29.44	7.38		1.05444		0.481483		0.47605		-1.07082
Rosi+TXN	1	21.6133	28.7833	7.17		0.844444	0.198578	0.556925		0.550641	0.474715	-0.860816	-1.08415	down	0.00511519
	2	22.2233	29.7733	7.55		1.22444		0.427962		0.423133		-1.24082
	3	22.53	29.99	7.46		1.13444		0.45551		0.45037		-1.15082
						use this for stats
